# Differential regulation of gene expression pathways with dexamethasone and ACTH after early life seizures

**DOI:** 10.1101/2022.04.21.489067

**Authors:** Jeffrey L. Brabec, Mohamed Ouardouz, J. Matthew Mahoney, Rod C. Scott, Amanda E. Hernan

**Affiliations:** University of Vermont, Department of Neurological Sciences, 149 Beaumont Avenue, Burlington, VT 05401; Nemours Children’s Health, Division of Neuroscience, 1600 Rockland Road, Wilmington, DE 19803; The Jackson Laboratory, 600 Main Street, Bar Harbor, ME 04609; Neurosciences Unit University College London, Institute of Child Health, London WC1N 1EH, UK; University of Delaware, Psychological and Brain Sciences, South College Avenue, Newark, DE 19716, USA

**Keywords:** ACTH, dexamethasone, ELS, RNAseq

## Abstract

Early-life seizures (ELS) are associated with persistent cognitive deficits such as ADHD and memory impairment. These co-morbidities have a dramatic negative impact on the quality of life of patients. Therapies that improve cognitive outcomes have enormous potential to improve patients’ quality of life. Our previous work in a rat flurothyl-induction model showed that administration of adrenocorticotropic hormone (ACTH) at time of seizure induction led to improved learning and memory in the animals despite no effect on seizure latency or duration. Administration of dexamethasone (Dex), a corticosteroid, did not have the same positive effect on learning and memory and has even been shown to exacerbate injury in a rat model of temporal lobe epilepsy. We hypothesized that ACTH exerted positive effects on cognitive outcomes through beneficial changes to gene expression and proposed that administration of ACTH at seizure induction would return gene-expression in the brain towards the normal pattern of expression in the Control animals whereas Dex would not. Twenty-six Sprague-Dawley rats were randomized into vehicle- Control, and ACTH-, Dex-, and vehicle-ELS. Rat pups were subjected to 60 flurothyl seizures from P5 to P15. After seizure induction, brains were removed and the hippocampus and PFC were dissected, RNA was extracted and sequenced, and differential expression analysis was performed using generalized estimating equations. Differential expression analysis showed that ACTH pushes gene expression in the brain back to a more normal state of expression through enrichment of pathways involved in supporting homeostatic balance and down-regulating pathways that might contribute to excitotoxic cell-damage post-ELS.
