## Supplemental Table 1 for "Differential regulation of gene expression pathways with dexamethasone and ACTH after early life seizures"

### Sheet: Table 1-1
gene_name	log2_mod_coefs	log_fdr_adj_p
Steap1	2.81179	2.15627
Antxr2	4.64443	1.12444
Gpr89b	1.46565	1.02008
Amz2	1.35068	1.30507
Smpd3	1.40208	1.2216
Phyhipl	-1.27126	2.37379
Rtraf	2.45027	2.42642
Kifbp	1.0085	1.29092
Ddx50	-1.20772	1.92883
Nelfe	1.48699	2.48787
Ppt2	-1.4317	1.2948
Vps52	-1.43429	1.80421
Fance	-1.61914	2.95864
Slc26a8	1.7387	1.10401
Cdkn1a	-3.58641	1.22992
Cmtr1	-1.2976	1.88173
Mdga1	-1.32775	1.72034
Glo1	1.42025	1.16757
Lrrc20	2.58202	1.24082
AC096404.1	-1.8062	1.17776
Zfp365	1.23832	1.51758
Tfip11	-1.30875	1.1562
Ung	4.11554	1.68872
Ssh1	1.54621	1.061
Cggbp1	2.0907	1.10646
Tmlhe	3.13975	1.34457
Gabbr1	1.74109	1.02422
Caln1	1.57942	1.32699
Ran	-2.03215	1.02036
Flt1	1.09809	1.51193
Ptcd1	-2.29501	1.4669
Baiap2l1	-1.33361	1.05851
Rilpl1	1.20216	1.55872
Rac1	-1.10541	1.47512
Cers4	-1.37693	1.10315
Arl6ip4	1.4358	1.08965
Foxk1	-1.41426	1.20492
Abcg1	1.60862	1.74377
Cabp1	-1.25614	2.82834
Pde9a	-1.34508	2.0533
Acads	2.33917	1.91348
Sppl3	-1.89446	1.5404
Pknox1	1.79507	1.36717
Agpat3	1.61121	1.00931
Trpm2	1.78605	1.1464
Cabin1	-1.55974	1.40944
Col6a2	-1.17164	1.02409
Mad1l1	1.53679	1.22437
Anapc7	-1.26981	1.48123
Asmt	1.1977	1.26809
Aldh2	-1.05684	3.11611
Ap4m1	1.23859	1.29371
Taf6	-2.05248	1.24151
Znhit1	-1.18302	2.46439
Mdh2	1.15431	1.2324
Pdcd2	-1.5837	1.21855
Pdk1	-2.06823	1.08909
Dlx2	2.42361	1.47119
Mtx2	-2.14452	1.10565
Erg	-3.33143	1.10913
Whrn	-1.52678	1.23495
Ppp1r2	-1.40903	2.4911
LOC100910732	1.36278	1.86718
Osbpl11	-1.87999	1.17665
Itgb5	-1.26522	1.07982
Itpr2	-1.41948	2.42393
Eif4a2	1.18218	1.19462
Stk38l	1.78947	1.23733
Ube2v2	3.43384	1.66213
Ergic2	-2.11243	1.01639
Ypel1	-1.80489	1.28849
Ube2l3	2.27465	1.09511
Fgf12	2.313	1.68851
Vcsa2	3.00182	1.65395
Bmp2k	-1.35444	1.71598
Atg3	1.64067	2.87203
Paics	1.8164	2.62341
Lrrc8c	1.9833	1.42543
Cd200	1.39014	1.78301
Pkd2	1.33682	1.18331
Gpat3	3.51224	1.2347
Helq	-1.4726	2.26202
Srd5a3	2.74678	1.42027
Kit	-1.75219	2.29123
Fryl	-2.08671	2.52654
Kcnj12	3.49924	1.05941
Aldh3a2	2.42937	1.22864
Rasgef1b	1.31068	1.3418
Prkg2	-2.72929	1.40635
Eprs	1.63636	1.32602
Tmem100	3.03597	1.92013
Hlf	1.80649	1.52234
Odr4	1.89157	2.70522
Mrps14	-1.81495	1.33703
Ptpn4	-2.01674	1.33817
Abat	1.06275	2.86698
Cluh	-1.44845	1.68666
Vps4b	2.13616	1.05488
Mettl22	2.45873	1.37847
Dlg3	1.0717	5.20197
Aatf	2.58703	1.11724
Kdsr	4.89582	1.11121
Gdpd2	2.78016	1.06174
Maoa	-1.04962	2.19392
Cacna1e	-2.36662	1.32968
Rassf6	2.63593	1.69785
AABR07065078.1	3.06342	1.02976
Guk1	-1.02442	1.25366
Ren	2.72781	1.52696
Slc9a3r2	-1.21915	2.09584
Timmdc1	3.49883	1.03523
AABR07039218.1	-1.63353	1.05614
Sqstm1	-2.12777	1.32155
Ldb2	1.99425	1.93846
Mid1ip1	-1.69612	1.13889
Cacng1	3.90069	1.74732
Qdpr	-2.36331	1.03437
Flcn	1.16022	1.45654
Ogt	1.37066	1.95613
Slc35f5	2.13772	1.94419
Slc6a4	-1.76121	1.45362
Rnaseh2a	-1.8785	3.68125
Adamts4	1.40353	1.37562
Efemp1	3.3467	1.43934
Ccdc112	-1.82366	2.24445
Ppox	-1.43018	1.79596
Qsox1	-2.15021	1.0268
Nt5c	-2.11961	1.06264
Ppp4r3b	-1.67506	1.69716
Wdr26	-1.6084	1.53051
Clgn	-1.72774	1.34625
Slit2	1.0604	1.62912
Kcnh1	1.97092	1.20916
Med12	1.64774	1.0634
Scoc	1.32367	2.81102
Thsd7b	1.25467	1.33803
Lgi2	2.69078	1.83045
Ntn1	1.68723	1.05839
Zfp18	-1.50777	1.16857
Adcy3	-1.66885	1.95114
Dusp10	2.57047	1.32235
Tdrd5	2.44502	1.68053
Baiap2	1.31153	1.56325
Nrcam	1.65479	1.58262
Rhot1	1.21243	2.51297
Trib1	2.90509	1.22102
AABR07001435.1	3.82871	1.48333
Flii	-2.00873	1.10824
Rims2	1.462	1.43198
Odf4	1.90253	1.79521
Cobl	2.07266	1.27516
Btg1	1.56968	2.12419
Syap1	1.70292	1.97294
Tmbim4	2.12325	1.09005
Ahr	-2.27786	2.16413
Babam2	1.7068	1.42997
Arel1	1.89117	1.17196
Klhdc1	-2.65275	1.04044
Map2k6	2.06041	1.58861
Fam210b	-2.8403	1.61355
Ublcp1	2.03214	1.24799
Adss	1.48648	1.52461
Tasp1	2.88694	1.54201
Pes1	-1.56836	1.01136
Cacnb1	1.25741	1.03144
Wdr60	-1.42178	2.81712
Tmtc2	-2.56855	1.10046
Zbed4	1.85507	1.25351
Traf6	1.94928	1.3291
Rbfox2	-1.27643	2.09152
Yaf2	-1.44489	1.30926
Ccdc175	1.13167	2.46047
Rtn1	1.1194	3.23255
Sar1b	2.18789	1.27905
Sntb1	1.87016	1.35983
Arid2	1.4375	1.41812
Itga4	-1.83902	1.17294
Mpped2	1.32942	1.70787
Pkd1l1	-1.15218	1.03487
Crhr1	1.06992	3.67447
Jade2	1.77715	1.34106
Slc39a9	-1.92666	1.14838
Prox2	-1.18518	1.072
Lgr6	-1.35263	1.17646
Hus1	2.16171	2.33439
Sf3a1	-1.61899	1.40639
Lrrc6	3.55533	1.25727
Gxylt1	-1.46382	2.42964
Acp1	2.47887	1.13802
Shmt1	-1.22837	1.82409
Csnk2a1	-1.59877	1.37496
Fbxo33	1.53869	1.08272
Syne3	-1.25791	1.0239
Zfp513	1.91069	1.00378
Vapb	1.17785	1.66431
Cdca7l	-1.08815	1.15579
Zhx2	1.53545	1.00688
Lsm11	1.36318	1.11312
Dnah11	-1.47451	1.34346
Thg1l	-1.52622	1.38175
Ubn2	-1.37942	1.72817
Desi1	1.19211	1.64744
Lgr4	1.72901	1.17891
Rab22a	2.43696	1.33945
Smg8	-1.48294	1.12797
Hacd4	-1.22771	1.73086
Utp20	1.71473	1.40495
Erp44	2.06165	1.23127
Itprid2	-1.2694	1.79645
Lrpprc	1.44561	1.11189
Serbp1	1.24617	3.70535
Pde4b	-1.02998	2.30312
Dmtf1	-1.32755	1.57329
Ppm1a	-1.00519	1.80798
Naalad2	2.07383	2.0171
Oxsm	1.01188	1.16188
G0s2	2.06218	1.24393
Snx5	-2.08033	1.14109
Pole4	4.20199	1.31305
Calu	1.89696	1.09151
Dsn1	1.92689	1.39111
Gpr37l1	1.50992	1.11912
Sgip1	-1.26483	1.13414
RGD1310852	-1.81905	1.63875
Vdac1	1.10872	1.19798
Pygl	4.14065	1.69414
Zhx1	-1.46119	1.28024
Fkbp4	1.00047	5.74726
Gja10	3.32495	1.85674
Atl2	1.09079	1.52741
Atp6v0c	1.13722	1.07537
Fam163b	-1.77178	1.44712
Vopp1	2.03517	1.07134
Wdyhv1	-1.4612	3.9566
Zfp212	-1.77055	1.24819
Psmd6	1.68837	1.37275
Dcaf8	1.55144	1.40126
Ddit3	-1.7659	2.55364
Pgr	-1.61792	1.32709
Rb1cc1	1.27677	1.13274
Arl5a	-1.52198	1.09985
Etv1	1.12798	1.57324
Zfp786	2.22351	4.61757
Eepd1	2.06487	1.15999
Stk32c	1.9558	1.00259
Ccnk	-1.61252	1.24444
Galm	2.19633	1.81646
Sorcs2	2.03857	1.00835
Rap1b	1.24118	1.61157
Plin2	-1.45992	1.36023
Gpn2	2.21102	1.12314
Cln6	1.81424	1.26062
Ttc22	-1.5148	2.03326
Ikzf3	-1.75844	1.3852
Sema3d	-1.65662	1.10901
LOC297756	-4.4232	1.0336
Gli2	-1.92803	1.08592
Mnat1	-1.37263	1.25093
Map3k9	-1.1123	1.80114
Gca	1.28257	1.09689
Rab15	1.35036	1.22521
Shisa4	1.85339	1.21457
Dzank1	-1.69141	1.38642
Pla2g4b	1.43485	2.04094
Calb1	1.59001	1.5572
Septin8	1.31094	1.82011
Mss51	-1.08632	2.55544
Cd63	2.12135	1.02036
Ppig	1.55069	1.84403
Gpr63	2.42022	1.09327
Sema7a	1.76852	1.14749
Tmcc3	-1.21074	1.30524
Frmd4b	-1.33573	2.94691
Gcc1	2.19327	1.83149
Slc45a4	1.82434	1.56947
Supt4h1	3.15764	1.05015
Mtmr14	1.38038	1.77527
Tmeff1	1.48883	1.24523
Cyp11a1	-2.42453	1.29997
Plpp3	-1.65929	1.3209
Mfng	2.35192	1.11698
Mefv	-2.02384	1.10435
Cdk18	2.28399	1.22975
Wnt5b	2.29878	1.24887
Znfx1	-1.72063	1.05553
St3gal1	1.32742	1.28634
Atp6v0e2	1.22713	1.34648
Timm9	2.3014	2.56828
Tagln2	1.80837	1.0027
Lypla1	-2.76877	1.03762
Clcn6	-1.02262	2.94455
Colec11	-1.55679	2.47567
Sec23b	-1.4486	5.67467
Nab2	-1.29056	2.49855
Aagab	-1.30276	3.67663
Smdt1	-1.74271	2.0285
Fut9	2.49924	1.0507
Glcci1	1.43096	1.06035
Slc9a9	3.34979	1.75238
Nkiras1	-1.13276	1.00078
U2surp	-1.53608	1.50359
Gatad1	1.73043	1.08568
Gnpnat1	1.25552	1.92945
Nat10	1.71149	1.08191
AC127920.1	3.91902	1.02178
Arpc3	1.38118	1.13647
Usp45	1.3557	2.32821
Epx	1.76988	1.56693
Tp53i11	-1.24398	1.35316
Ncs1	1.32332	1.72536
Otud5	-1.78752	1.38595
Clip4	-1.45424	1.98051
Pdrg1	1.88727	1.08931
Trim14	-1.31399	1.43259
Rbm48	2.23315	1.49194
Sec24c	-1.20646	1.47102
Amn	2.60582	1.40895
Igf2bp3	2.24315	1.00977
C1qtnf4	-1.99759	2.27726
Fgf14	-1.26848	2.83232
Snapc1	2.23556	1.10533
Slc17a5	1.55625	1.68506
Osgep	-1.50665	1.42892
Cenpe	2.90924	1.50914
Nrarp	1.30892	1.01616
Mapk6	1.20175	2.53997
Tbc1d4	-1.56571	1.96679
Trmo	1.54659	3.1481
Mre11	-2.46397	1.2769
Sdcbp2	1.27681	1.31085
Polr1a	1.41103	1.84706
Krt2	-1.49314	1.43347
Ubiad1	1.83469	1.53984
Bricd5	-2.04746	1.31674
Car2	-1.75413	1.72111
Prkci	1.1929	1.18457
Mlst8	2.09086	1.07833
Obi1	2.27815	1.05359
Lrrn2	1.42141	1.2387
Lck	2.65869	2.25775
Pex12	-1.71606	1.35849
Nfib	1.36376	3.10067
Adamts15	2.95267	1.55145
Ldlr	1.39467	1.53035
Ctps1	1.44294	1.05131
Rabggtb	1.73548	1.21321
Polr3d	-2.15805	1.56921
Dctn1	-2.21189	1.10965
Eif3a	-2.10722	1.07024
Trim2	1.87237	1.31397
Slc27a2	-2.10887	1.22499
Cmc1	3.60089	1.27452
Magel2	-1.94946	1.06059
Mrps2	-1.73582	1.36687
Brk1	1.58002	1.26246
Glb1	-1.63554	1.78607
Scrn2	4.51469	1.25043
Rab30	1.95349	1.72401
Map7d1	-1.71778	2.42623
Cldn11	1.35253	1.30804
Cd180	-3.36718	1.00511
Ctsb	-2.27622	1.05727
Cpt1b	2.50538	2.1319
LOC299282	4.29307	1.97212
Samd4a	-1.13953	2.19205
Trappc3	-1.67564	1.01347
Rbm45	1.59744	2.39908
Abcf2	-1.55652	1.52952
Dock6	1.61604	2.22268
Gabpb1	-1.11769	3.28153
Nrgn	1.31392	2.08937
Mbnl2	1.43879	2.14707
Fam181b	1.5189	1.0202
Dlc1	1.62388	1.91309
Hspa4l	1.30108	2.33958
Ankrd54	4.16825	1.1805
Ptbp2	1.67523	1.45401
Adamtsl3	2.30908	1.09438
Nup205	-2.14202	1.0741
Trak2	-1.28727	5.01435
Cpb2	-2.40033	1.04449
Cmtm6	2.66914	1.92442
Igfbp6	3.38976	1.59731
Nmb	2.43111	1.43517
Hivep2	1.48846	1.11308
Slc7a2	2.40478	1.51945
Uba5	1.16184	3.22004
AABR07054096.1	1.90538	1.15191
Utrn	1.11831	1.32081
Htt	-1.67067	1.85769
Arl15	-2.20472	3.48434
Fam161b	-1.71649	1.43794
Ssr3	1.44316	1.19823
Adgrf5	1.64865	1.68341
AC126641.1	-1.56334	2.02304
Zdhhc22	-1.19555	2.1728
Hpf1	1.8369	1.40484
Pkm	1.20463	1.16469
Slc37a4	-1.77022	1.01758
Scp2	1.56138	1.61097
Aldh6a1	-1.24946	2.42608
Mfhas1	1.49657	1.26882
Tbck	1.17033	1.09697
Psmb2	4.0252	1.04572
R3hdm4	1.11124	2.09751
Filip1	-1.54043	1.10457
Cygb	-1.28314	2.83993
Nln	-1.25699	1.74535
Gpatch1	-1.67249	1.11309
Gldc	-1.24438	1.52294
Mapk1ip1l	1.88918	1.72378
Ppip5k2	1.35303	3.05293
Kcnq2	-1.63553	1.2391
Epb42	-1.38798	1.52719
Fes	4.26255	1.09653
Rmdn3	-1.74469	1.80065
Sat2	-1.484	2.06068
Grin1	1.71648	2.59126
Ncdn	1.47552	1.16348
Dusp4	-1.5386	1.01648
Plk2	1.55558	1.18252
AABR07008940.1	-1.90913	1.24417
Pinx1	-2.40444	1.53064
Lrrc49	1.33043	1.55476
Prmt5	-1.24684	1.15458
Gucy1b1	1.33417	1.51349
Prkcb	1.59259	1.22883
Poli	-1.49394	1.20307
Ccdc84	1.21522	2.64866
Nfatc2	-1.84939	1.33131
Urgcp	-1.00701	1.78215
Asah2	2.4452	1.06442
Dennd5a	2.07162	1.9801
Dst	-1.56241	1.477
Ddx25	-1.51037	1.09253
Agmat	-1.54195	1.15466
Cherp	-1.96485	1.15113
Kbtbd11	2.00463	1.11157
Pdp2	2.42064	1.52422
Peli2	-2.14218	1.31411
S100a13	2.19107	1.03711
Cemip	1.1133	2.94954
Cyc1	1.61542	1.17911
Ppm1j	2.23032	1.11747
Ndrg4	2.0433	1.20766
Stk17b	3.60544	1.17919
Mcm3	3.24568	1.47753
Arhgef10	1.78335	1.18294
Dlgap2	1.66142	1.18302
Pum3	-1.77628	1.28681
Ccdc141	2.11979	1.0909
Recql	1.6966	1.22475
Swsap1	-1.59366	1.50273
Mecom	3.95287	1.43034
Postn	3.23371	2.00203
Lgals9	2.91717	1.76131
Ubac2	1.74121	1.01407
Lrrk1	1.73156	1.0482
Ankrd12	-1.98745	1.307
Eif3m	4.31342	1.11065
Chtop	1.52179	1.07254
Cwf19l1	-1.72603	1.62688
Nqo1	3.71812	1.00395
Rbbp6	1.00401	6.67356
Slc6a13	1.92505	1.27448
Tti1	1.98534	1.86593
Ccdc146	3.043	1.00015
Abca7	-1.18565	2.90275
Arsa	1.98307	1.18537
Tgm2	-1.53329	1.21874
Serinc2	-1.36844	1.93041
Adgra2	-1.43159	1.31513
Dnajb4	1.54069	2.89726
Arnt2	-1.08467	1.13321
Trpm6	2.10713	1.84784
Csnk1e	1.30352	1.11553
Nkain3	-1.8486	2.13055
Mettl3	1.50561	1.18908
Atox1	2.22956	1.25011
Hmgb2	2.13613	1.27246
Dctd	2.28011	1.60612
Atp2c1	1.99409	1.28424
Kcnt2	2.07971	1.54486
Cdh5	-1.38018	1.61216
Myg1	1.11692	1.84107
Aqp11	1.0659	2.92259
Tpcn2	2.68651	1.03454
Minar1	2.63916	1.11638
Cdc42	1.40325	1.56574
Trem2	-2.37761	1.0297
Extl3	1.52503	1.04266
Tbc1d8	-2.4533	2.83629
Ankrd10	-1.08284	1.39615
Amer2	1.17944	3.20554
Polm	-1.47753	1.13294
Tex2	-1.87436	1.03734
Tmem86a	-2.98408	1.58593
Siah2	2.14798	2.14638
Akip1	-1.41182	2.09346
Sh3bp2	2.37645	3.43846
Exoc5	2.12786	1.27127
Tp53bp1	-1.33172	2.62378
Med20	-1.1805	1.94717
Nagk	-1.22407	1.3466
Nefm	2.01187	1.39725
Igsf10	1.7481	1.06947
Jag2	1.40875	1.6418
Dsp	3.43235	1.14677
Rnf4	1.5693	1.97707
Ankrd34c	1.36201	2.12761
Il6st	-1.59378	1.02643
Neto1	-1.77363	2.15892
Matn4	-1.24714	2.03735
Ptges2	2.17338	1.47091
Mbnl1	1.43329	1.32238
Iqsec3	1.72814	1.82593
Ssr1	1.09215	1.2814
Utp6	-1.64718	1.60622
Pnoc	2.00211	3.49414
Zgpat	1.69314	1.02387
Cpt1a	-1.29817	1.02725
AABR07026291.1	1.56993	2.03995
Syt10	4.26444	1.08606
Lox	-1.76995	1.0837
Rfx3	1.29468	1.09593
Hbs1l	1.44796	1.32073
AC128859.1	3.50294	1.34356
Dbr1	2.3365	1.03015
Rpl3l	-1.59638	1.01919
Aldh7a1	2.15848	1.37333
Ric3	1.41251	2.03846
Ttc36	-2.87746	1.5514
Trpv6	-1.52924	1.75863
Hagh	2.08157	1.04261
Ppie	1.9843	3.3619
Wfdc8	3.201	1.68727
Pdcd4	-1.86613	1.33061
Srfbp1	1.49151	2.78469
Epc1	-2.00596	1.59775
Rnf152	2.39076	1.93056
Zic4	1.76259	1.52766
Slc11a1	2.83497	1.36616
Naxd	-1.8632	2.95249
Il11ra1	2.10979	1.08035
Ddost	1.27712	1.92513
Ubxn8	-1.22521	2.08875
Sae1	-1.53147	2.99402
Kmt2a	-1.86067	1.36218
Spata6l	1.73369	1.09358
Spg7	1.59106	1.38752
Bbs9	-2.07877	2.08245
Hsf4	-1.19843	1.79368
Nt5c1a	-1.07371	7.20006
Pigf	-1.84594	1.55957
Shoc2	-1.01266	1.07146
Stxbp1	-1.71877	1.59654
Tmem14c	1.43554	1.38445
Wrn	-1.63773	1.16561
Dipk1c	-1.88244	1.77904
Phactr2	2.07644	3.03575
Nelfa	1.45997	2.0163
Prkcz	1.16772	4.91243
Il17rb	1.34538	1.05075
Serinc4	2.69933	1.0706
Zswim3	-1.70146	1.98651
Wdr27	3.78251	1.07541
Cul3	1.77608	1.39616
Ptgfrn	-1.76234	1.04274
Brd9	-1.27706	1.45621
Taok1	-1.713	1.49919
Hypk	-1.60254	1.40813
Parva	-1.50367	1.03253
Loxl4	1.1745	3.01904
Zswim1	1.03864	1.51619
Neurl2	1.45702	1.81785
Klf13	-2.79526	1.02518
Aurkc	2.22501	1.5385
Fer	2.26189	1.10305
Tspan5	-1.31872	1.27768
U2af2	1.64106	1.16467
Rpf1	1.58344	1.18199
Zmat2	1.2846	2.49452
Cnnm3	1.15913	1.4685
Ckap5	1.02968	1.37631
Sumo1	-1.16918	1.48402
Fars2	1.91977	1.13829
Dek	-1.29545	1.63677
Tmem67	1.15029	2.54487
Edf1	-1.24818	1.18631
Cx3cl1	1.29054	1.72211
Gabrd	3.9602	1.1715
Sphkap	1.28735	1.34727
Zfp136	4.15382	1.23573
Grm5	1.71466	1.09591
Il33	-1.62008	1.60573
Kctd1	1.71382	1.55493
Nop58	1.64394	1.27219
Ninj1	-1.87558	1.11839
Actl7a	-1.21109	1.46545
Tpra1	2.61433	1.08948
Tiam2	2.44049	1.20579
Rab13	3.21176	1.28685
Ggps1	-2.46858	1.76029
Sap130	-1.53859	1.57746
Il25	-2.68274	1.31225
Tmem135	1.53359	1.36551
Fgfr3	1.46924	1.1191
Ppp2r5d	1.04952	2.01907
Pnma8b	-1.91383	1.62593
Shisa7	1.44786	1.84718
Lipt2	1.72201	1.01606
Stk36	-1.66115	1.41839
Mapk1ip1	-1.14161	4.9007
Nhlrc2	-1.20318	1.51253
Slc25a33	2.26304	2.20792
Polr3e	-1.01847	1.0244
Pxmp4	1.00961	2.60704
Cerk	1.15912	2.25161
Snx1	-1.53552	1.31774
Tmem110	1.58403	2.19544
Kcne3	-1.10471	1.23759
Snx7	1.31752	2.40201
Slc25a46	-1.24058	1.31199
Pxdc1	2.46438	1.45388
LOC306766	-1.70076	1.08323
Mea1	1.74859	1.33455
Akr1e2	2.50587	1.03178
Mmachc	-1.20619	1.11164
Dpcd	-1.64768	1.93533
Rsrp1	1.33349	1.34809
Mertk	-1.04108	2.64085
Syt4	1.34719	1.08279
Pcmtd2	1.2768	1.41013
Loxhd1	1.98774	2.78931
Irf7	-1.2402	2.98242
Rps3	1.85559	1.02055
Map3k4	-1.48671	1.64587
Ppargc1b	1.42362	2.27413
Mfge8	1.37998	1.63277
Aldh3b1	-1.10121	1.2611
Mrs2	1.72908	1.67254
Fam53a	3.0802	1.04812
Fbln7	2.23009	1.21832
Gnat1	4.1773	1.19005
Mylpf	-1.2076	1.74743
Emc8	2.57086	1.19427
Chd1l	-1.93818	1.14335
Itih3	1.85265	1.03895
Slc2a5	1.14264	11.1984
Dgkz	1.47215	1.56113
Lrif1	2.51118	1.20834
Atf4	2.0928	1.19977
Uros	1.72605	1.19751
Actn2	-1.33869	1.62765
Snrnp27	1.32434	1.40248
Pik3c3	1.97799	1.62127
Dnajc21	2.61724	1.29178
Tbx10	-1.58221	2.85691
Septin2	1.79373	1.12303
Cfap100	1.2671	1.36682
Mrto4	-1.20017	3.69684
Cnksr3	1.86202	1.43597
Bccip	-1.83941	1.28149
Nkiras2	2.95807	1.20714
Atad3a	1.05203	2.27613
Ndufab1	-1.57966	1.43559
Tubgcp2	-1.28218	2.32836
Spcs2	1.96817	1.63623
Srf	1.53552	1.0435
Dhrs4	-1.26804	1.47443
Camkk1	1.90875	1.02917
Mgat4a	-1.09858	1.13545
Abce1	1.25476	1.42264
Wipf1	-1.59752	1.23356
Csf1r	2.03355	1.06408
Ggt7	-1.11734	2.79985
Pdgfrb	1.0582	1.4966
Mitd1	2.23772	3.32441
Gfpt1	-1.46757	1.07016
Fbh1	-1.80782	1.29138
Nup93	1.81436	2.03327
Slc20a1	1.29861	1.56505
Pde6d	1.85161	1.72391
Mrpl20	2.35763	2.08484
Mppe1	1.29206	1.05994
Slc35c2	1.06986	1.58782
Bud13	1.55606	2.66836
Gpsm1	-1.42006	1.58291
Jak3	1.58387	3.41114
Akt2	1.1892	1.52423
Abcb6	2.20181	1.69242
Nolc1	-1.70996	1.60621
Ppp1ca	1.34038	4.9113
Camk2a	1.08122	3.59554
Arl5b	1.69885	1.19689
Cadm1	1.21689	1.06466
Slc16a13	-1.73029	1.05928
Bcan	1.20002	1.10292
Rpp25	-1.13465	2.40102
Rnf40	-1.71863	1.05028
Stx5	1.43305	1.40171
Tcerg1	1.04755	1.65015
Phf19	1.76819	1.12197
C5	1.93324	1.85861
Pank1	2.64028	1.66329
Wdr59	-1.43432	1.06665
Crebzf	-1.31611	1.025
Dpysl3	-1.47542	1.18438
Mt4	-3.65766	1.54342
Lipa	1.44579	1.9679
Dpp8	-1.89082	1.5999
RGD1562218	-1.37604	1.58514
Il27	1.93847	1.90364
Tmem53	2.74282	1.20384
P2rx5	3.20188	1.48053
Ampd2	-1.35449	1.30442
Mxra8	-1.56518	1.15309
Psme2	-1.90509	1.25935
Kif27	-1.42698	1.63959
Ltbr	2.00096	1.39166
Nfkb2	-1.00168	1.06196
Sult1a1	-1.13951	1.34316
Ctrl	1.61035	2.04511
Ptch1	-1.14351	1.58847
Eri3	2.11634	1.04359
Med11	-2.59707	1.66135
Hhatl	2.2778	1.46151
Dmap1	-1.40747	2.51649
Lrrc4b	-1.91219	1.0743
Cyp8b1	2.86754	1.09081
Stat5a	2.63189	1.22014
Hnrnpul2	1.62871	1.00482
Akap12	-1.71935	1.75417
Lcat	2.8622	1.52325
Haghl	1.53391	2.94459
Colq	-2.13749	1.17037
Il17b	-2.04133	1.25012
Gdap2	-1.94404	1.05957
Sh3gl3	1.01296	1.14178
Phtf1	1.71003	1.56132
Ell	2.26564	1.00959
Psma5	-1.65378	1.36367
Lamtor2	2.67303	1.24618
Thop1	1.19334	1.25
Slc7a6	-1.57086	1.49716
Ino80e	-1.90108	1.41345
Tcte1	1.95476	1.35422
Cdc5l	-1.55479	2.49847
Ptprf	-1.4208	1.78813
Ethe1	2.61603	1.38399
Wdr90	1.28039	2.48954
Npas4	2.08952	1.39817
Mcrip2	-2.45381	1.00107
Tut1	-1.18475	2.1788
Pcdhb11	1.88136	1.04934
Pcdhb3	2.26713	1.83814
Lrrc51	1.38227	1.45835
Upf1	-1.66461	1.13603
Pigq	1.20829	1.63861
Mvp	1.86237	1.31291
Tbc1d17	-1.34126	1.56197
Runx2	-2.15217	1.00791
Plekhh3	-2.10375	1.08603
5330417C22Rik	-1.56378	1.04529
Ccr10	-1.90828	1.06094
Calhm2	3.85106	1.23799
Wdr47	1.48768	1.6699
Vps4a	-2.12963	1.05859
Cideb	-1.09179	1.62406
Inpp5f	-1.7861	2.2761
Ascl2	5.39293	1.00133
Slc26a6	1.26399	1.2633
Nsmce4a	-1.51895	1.13648
Nrep	-2.27691	1.01038
Pin1	1.63272	1.79611
Vav3	1.93945	1.32721
Luc7l	1.40686	1.65551
Eif3k	1.29683	1.79559
Krtcap2	1.62337	2.22061
Ndufa13	-1.43856	1.27702
Cilp2	-1.66338	1.22757
Vat1	1.92779	1.18171
Rnaseh2c	1.94037	2.04811
Ppfia3	-1.36593	2.56162
Cyp2s1	-2.01428	1.32128
Adar	1.38358	1.68655
Lin7b	-1.27212	1.05741
G6pc3	-1.54468	1.09378
Ccdc12	2.31615	1.22167
Egln2	-1.03918	2.15714
Tm7sf2	-1.27531	1.00605
Fam171a2	1.34849	1.20458
Olr337	-1.26405	1.41147
Sf1	1.33766	1.13383
Naa40	2.30329	1.06754
Sf3b4	-1.40858	1.02136
Rcor2l1	2.7777	1.6643
Polr3gl	2.91944	1.00304
Smox	1.73119	1.47541
Tmem230	1.66359	1.58953
Chgb	1.83812	1.25301
Celsr1	-1.23256	1.21732
Mtfr1	2.42823	2.10973
Magee2	1.84565	1.09878
Ppara	-1.84257	1.07201
Rbbp4	-1.1006	1.40321
Prdm9	-1.99823	1.0545
Akt3	-1.02243	1.04862
Tiam1	2.14658	1.18575
AABR07028349.1	2.1077	1.10149
Nexmif	-1.65543	1.348
Mettl26	2.18927	1.68778
AABR07038986.1	3.97833	1.32
Id1	1.97202	1.05623
Cyb561d2	1.06253	3.4308
Ccdc184	2.20444	1.4669
Rab35	-1.58924	1.33101
Cntrl	-1.21525	1.28288
Zbtb40	2.04649	1.5094
Gpr75	3.04194	1.00607
Rint1	-1.26595	2.00886
Kbtbd3	3.10903	1.99682
Ccdc78	1.6749	1.12803
Zc2hc1a	1.39118	1.79784
Crtc1	1.20488	1.08616
Snap47	-1.86753	1.00509
Trim50	-1.83883	1.04374
Sgo1	2.89843	1.07401
Nsrp1	1.58261	1.28335
Slc38a6	2.11986	1.48059
Dlg2	1.58899	2.51502
Fbxo22	-1.47749	2.29376
Iba57	2.41906	2.48823
Fgfbp3	2.07413	1.03834
LOC691170	-1.39073	2.68423
Emcn	2.54194	2.51247
Dgka	-1.24808	1.69727
Zfp637	1.30416	2.64486
LOC100360828	2.65235	1.24342
Col11a1	2.54657	1.21238
Rundc1	1.49823	1.06508
Cmya5	-1.19516	1.57303
Igsf3	-1.51221	1.00118
Nipsnap2	1.54742	1.72495
Zfp791	2.25412	1.17791
Ggn	-1.05191	1.19693
Ccdc6	-1.69758	1.06582
Zfp17	3.12374	1.1042
Rxfp1	-2.14124	1.25957
Cdipt	1.45298	1.15868
Fcer1g	2.02425	1.15445
Zkscan2	1.71333	2.39563
Shroom2	1.39533	1.73674
Ngp	-1.67775	1.201
Enkd1	3.29643	1.12453
Fbxl7	3.83402	1.29959
Traf3ip1	-2.43471	1.31021
Tnrc18	-2.60944	1.08849
Nbas	1.01173	2.07717
Lyrm1	1.32186	2.61433
Ndufb6	2.9419	1.05157
Sh3d21	1.49528	1.24374
Hs3st3a1	-3.00539	1.62308
Atp8b1	3.43438	1.0681
Cox10	1.20884	3.16387
Atp8b3	2.2434	1.03488
Nanos1	-1.4072	1.97977
Mocs3	1.30675	1.75073
Vwa3a	1.55794	1.91347
Icam2	-1.63825	1.56264
Gas2l3	4.11686	1.86141
RGD1311946	-2.24347	1.16461
Qrich2	2.19028	1.40972
Pop7	2.64932	1.39248
AABR07007769.1	2.58575	1.02913
Exd1	2.46084	1.43858
Dpy19l4	3.57209	1.04982
Yrdc	-1.10628	1.97201
Rrm2b	-1.71772	1.00866
Wdr41	1.78081	1.02984
Tvp23a	1.2992	3.22267
Sez6l	2.24763	1.33367
Spout1	2.03274	1.05654
Ptma	-1.52232	4.90107
Wdr86	2.90666	1.8536
Rbms3	1.54429	1.24885
Cavin2	-2.01739	3.05968
AABR07068127.1	1.40076	2.34978
Prss53	-1.04779	1.15957
Rabl3	-3.13769	1.24628
Slc10a4	3.35649	1.51703
Prmt1	-1.88303	1.59559
Lrrtm3	-1.15932	1.03543
Suco	2.04776	1.46556
Akirin1	2.55896	1.31807
Ndufs5	2.00798	1.82783
Dnmt3a	1.57476	1.97349
Scn4b	2.20739	1.33668
Usp47	1.01536	1.46273
Kif7	-1.84826	1.84421
Zscan18	1.60193	2.06919
Zc2hc1c	1.45973	1.40919
Trpc5	1.33518	1.30863
Kndc1	-1.98159	1.01233
Tdrp	2.12	1.0293
Xkr4	-1.70876	1.09559
Rps25	2.14921	2.18124
Mzf1	1.17016	2.70899
Tsga10ip	1.56245	1.16279
Ttc26	2.53144	2.44883
Gpr101	-2.61643	1.14283
Cndp1	2.92597	1.46709
Zpbp	-1.37044	1.17942
Map7d3	3.90408	1.08357
Samd7	-2.18798	1.46503
Tnnt1	-2.34957	1.90975
Cfap44	-2.55373	1.03254
Dnaaf2	-2.13908	1.05591
Asmtl	-1.37032	1.11164
Sh3bgr	4.65538	1.25473
Tmem141	-2.88001	1.34926
AABR07032255.1	-1.53377	1.0572
Hhipl1	-2.04673	2.08742
Wdr1	-1.45569	2.36146
Msgn1	2.73302	1.94713
Usp30	-2.24028	1.42768
Edar	2.32431	1.31848
Xkr5	2.06837	1.6809
Map10	-1.51789	2.33751
Ctcfl	3.1953	1.19668
Fbxw5	1.29864	1.28511
C8g	1.22256	1.44864
Gsto1	1.86362	1.39565
AABR07057586.1	-2.10682	1.19664
Pitpnm2	1.22627	3.02349
E2f3	1.23261	2.17811
Zfp180	1.55416	1.32777
Klhl2	1.33211	1.66251
Rp9	-1.74218	4.28093
Znf768	-1.48875	2.31429
Hoga1	-2.09129	1.63899
Srsf11	1.97755	1.62225
AABR07030544.1	1.35324	1.43036
Pak1	1.03055	1.27255
Kcne2	-1.48095	1.46788
Hba-a1	2.54821	1.03639
Tpk1	2.52663	1.16592
Sox11	-1.33519	1.17006
Msn	1.50798	1.11149
Fam83h	-1.27285	1.03918
Pcdhga9	1.75713	3.4646
Ddx5	1.46506	1.6194
Cpsf1	-1.40225	1.32936
LOC100362040	-1.58618	2.43835
Igdcc3	-1.65914	2.48956
Hs6st2	-1.46632	1.68732
Cpb1	-1.39945	1.71307
AABR07006688.1	2.29364	1.46422
Scnn1b	1.0918	1.39647
AC136588.2	3.46431	1.05045
AABR07037412.1	-3.63512	1.20362
Zfp292	-1.33563	1.03085
Carm1	-2.02718	1.26202
Vmn1r83	-1.42091	1.84503
AABR07017253.1	-1.29528	1.19743
Ptgdrl	2.21502	2.1227
Zfp648	1.12845	1.20689
Fam216a	1.33733	1.64696
AABR07068650.1	1.01402	1.68277
Sort1	1.35925	1.28175
Hdac10	-2.22012	1.34228
LOC499643	-1.49422	2.56113
Eda	-2.036	1.31846
Sin3a	-1.56493	1.5766
Polg	-1.59114	1.26909
AC108595.1	2.75136	1.42217
Srek1	1.49732	1.38058
Srp54a	1.48497	3.08011
LOC100362027	-1.96345	1.71291
Mapk8ip2	1.7379	1.49098
LOC690483	-2.46549	1.16986
LOC499584	3.15283	1.68248
AABR07062694.1	-2.24575	1.09598
Cep295nl	4.43163	1.07897
Osmr	2.85638	1.02357
AABR07043813.1	4.22272	1.52258
Gsta6	3.42237	1.94995
Vom1r44	-1.42479	1.65114
Spen	1.01896	2.60693
Mt-nd3	-2.238	2.94743
AABR07027015.1	3.36087	1.1315
Klf16	1.26693	1.91002
Bud23	-1.21392	1.14621
Apc2	-2.28886	2.12328
AABR07071968.1	1.32034	1.55181
AY172581.22	1.24119	1.45723
AABR07021736.1	-1.54362	1.31973
5S_rRNA	3.30606	1.19404
Mir3556a	1.72618	1.42032
Mir3570	-1.49512	1.49814
Mir324	1.00005	3.90269
Mir3597-3	-1.20066	1.47384
Tbc1d12	-2.755	1.07565
Exoc6	1.24558	2.09512
Ppp1r27	1.45676	2.70023
Iqck	-1.13409	1.71367
Atp6v0a1	2.18779	2.41738
Wls	2.53897	1.27278
Faap20	-1.11765	1.9777
Fam227b	1.90029	1.02365
Ubr1	1.17025	1.42558
Kif14	-2.60627	1.27154
Spag5	-1.05387	2.53526
AABR07031089.1	3.46779	1.05938
Tlcd2	-1.71476	2.2334
Chfr	-1.154	2.25465
Cd68	-2.46886	1.23979
RGD1560854	-2.39164	1.09664
Spidr	-1.04699	1.13562
Rarres1	-1.23014	1.61358
Stum	1.03988	1.00176
Mt1	2.72478	1.28054
Wdr64	-1.79775	1.5447
Cd226	-1.03436	1.86925
Gjc2	2.17941	2.33316
Tmem132b	-1.73834	1.38004
Ulk3	1.81396	1.06681
LOC685203	-2.43136	2.01634
Cenpl	3.73372	1.15776
Iqcb1	1.98649	1.15068
AABR07037410.1	-1.62287	1.69196
Lypd6	1.85241	1.02859
Spice1	-2.17284	1.25444
Prrt4	-1.90836	1.36819
Dda1	-1.13425	1.80124
Pate4	-1.3594	1.14942
Pcdhgb5	2.00777	1.19885
Tmem229a	1.23913	2.08548
Pcdhb19	-2.31126	1.11662
Suv39h1l1	1.79009	1.78329
Slc25a5	-2.17001	1.33531
AABR07062912.1	-1.89759	1.07895
AABR07028999.1	2.49796	1.1522
Rnf224	1.00681	3.23097
Cyp1b1	-1.17923	1.06535
AABR07039202.1	-1.60819	1.22125
AABR07009833.1	-1.45984	1.48536
Erich1	-1.20066	3.38598
Tmem240	3.54558	1.51847
Cyp2j10	1.95729	3.34976
Gimap1	-3.77308	1.44094
RGD1561157	4.86864	1.35795
Trappc2	1.47293	1.4691
Dnal1	1.39273	1.62981
Pigk	-1.81366	1.33922
Rps6ka1	2.39032	1.06417
Gskip	2.54151	1.30007
Bag4	-1.09821	1.55997
Fam205a	-2.20612	1.03205
Adgb	2.74635	1.18718
Vti1a	1.67149	1.71087
Pappa2	-1.56077	1.17459
Mtx1	-2.29954	1.12222
Ncald	1.08036	1.12681
Frrs1l	1.43914	1.96246
Btbd18	-1.91737	1.11973
Krt75	-1.2716	1.30753
RGD1565033	-1.40916	2.12613
AC123144.1	-2.23758	1.77616
Vom2r76	4.06569	1.02568
LOC684762	-2.17249	1.65402
Hira	1.14162	1.85783
Rusc2	-1.92353	1.14804
Mcu	2.7388	1.3474
Lyrm7	2.55488	1.10128
3110082J24Rik	-1.2557	1.59245
Adh5	-1.21746	2.03767
Pou5f1	2.67289	3.22354
Phf20l1	-1.01568	1.66451
AC109096.1	1.01788	5.44376
AABR07048211.1	2.54657	1.99083
LOC681367	-2.22635	1.19493
Mydgf	-2.10847	1.19365
Kcnb1	1.03379	1.02064
Abo	-3.47108	1.06248
AABR07034438.1	3.22717	2.57217
Sult4a1	1.3858	1.02346
AABR07043085.1	-1.78652	1.10283
Kcnk5	-1.59632	1.12037
Bbip1	-1.62072	1.20086
Cox16	3.77204	1.60113
Gtf2f1	1.80226	1.26194
Rnf8	-1.57979	2.08026
AABR07029217.1	1.815	1.53548
Ube3b	1.3804	1.1623
AABR07044711.1	2.90838	1.1584
AABR07030386.1	-1.94815	1.37432
Cntfr	1.51339	1.00125
Kcnk13	-2.14518	1.37136
Card14	-1.1901	1.35878
Golph3l	3.3915	2.28521
Mef2a	1.4806	1.4308
AABR07010682.1	-2.40735	1.83472
Ss18l2	1.50364	1.08724
Mettl1	1.53621	1.76062
Tmsb4x	-1.90761	1.10803
Hnrnph3	-1.7593	1.08672
AABR07035787.1	1.11624	1.73524
AABR07013922.1	-1.75903	1.44339
Uqcc1	1.57183	1.85045
Ubxn6	-1.48066	1.60683
AC103514.1	-1.51856	1.31251
Sin3b	1.3344	1.81627
Asb17	-3.27672	1.16609
Tsfm	1.76163	1.22996
LOC501467	2.00179	1.18172
Cbx2	2.37282	1.09089
Arl16	1.80665	1.34844
Sepsecs	3.46843	1.24053
AABR07009221.1	-2.66534	1.00143
Septin10	2.7364	1.38803
Dnajc19	-1.30682	2.14345
Rtl9	4.2007	1.07521
Tmem200c	-1.44444	1.61401
AABR07062535.1	4.43319	1.03816
Slc6a17	-1.82557	1.08575
Cenpo	2.72323	1.08281
Zfpl1	1.86241	1.58705
AABR07044375.1	-1.2345	1.17473
Gng12	2.2137	1.1756
Rn5s	3.52586	1.06017
Uckl1	-1.52979	1.13569
Pmepa1	1.8886	2.83284
Samd15	1.22564	4.2973
Ebi3	-1.87975	1.08098
Fbln5	-1.43712	1.03338
AABR07053516.1	4.14079	1.14356
AABR07059679.1	2.76906	1.34197
AC127084.5	-2.27336	1.18651
AABR07065504.1	4.14078	1.26205
AC107597.1	1.41996	1.27663
Rfx4	1.70755	1.19525
AABR07006673.1	2.41398	2.00538
AABR07044925.1	-1.64973	2.34504
AABR07065498.1	-1.50142	1.58728
RGD1561277	2.70823	2.11249
Wnt2	-1.85812	1.68366
Spred3	1.57339	1.27821
Tle5	1.34703	1.18015
AABR07071549.1	2.34183	1.19315
AABR07044366.1	4.22426	1.03238
U6	3.33	1.02781
AABR07034098.1	2.82965	1.14643
H2az2	-1.7338	1.94786
AABR07014974.1	1.36309	1.22428
Bscl2	1.64733	1.01959
Cdh4	-2.07103	1.07732
Chga	1.47008	1.04848
Sox21	-1.96518	1.10426
AC142126.3	-1.69139	1.03338
AABR07070043.2	-1.77922	1.01239
AABR07072264.4	-1.24593	1.06334
AABR07040629.1	-1.97734	1.7294
Tanc2	2.28833	1.16232
Wscd2	1.20271	1.28167
AABR07014885.1	1.79779	1.97663
AABR07035008.1	2.55338	1.63779
SNORA70	-1.33625	1.04944
B4galnt4	1.40453	1.17544
AC119007.3	-2.51393	2.33553
Gpcpd1	1.47774	2.23753
AABR07066832.1	-2.96774	5.03316
Clmp	1.37972	1.0425
AABR07003304.1	1.55123	1.32165
AABR07062512.1	2.64018	1.85806
Ccpg1	1.58764	1.30917
AABR07070988.1	1.49378	1.15616
LOC102553386	-2.35234	1.22625
AABR07004294.1	-1.48805	1.00747
AABR07006724.1	-2.6079	1.21861
Tesk1	-1.33182	1.11458
AABR07043453.1	-1.21511	1.09642
5_8S_rRNA	2.78934	1.64902
AABR07013208.1	-1.78384	1.80709
AC123500.1	-1.88864	1.22871
Adap1	-1.3159	1.43592
U2	-2.02425	1.00583
Osbpl1a	1.29671	2.82917
Cgnl1	-1.59426	1.5862
Vsig1	3.58949	1.87908
Nfatc3	1.50506	2.22173
Tspan11	1.22789	1.96141
Prkcg	1.54239	1.25825
Zfp704	-1.14785	1.59061
Foxp2	-3.19375	1.04522
AABR07016578.2	3.31886	2.42286
Tmem101	2.97109	1.8858
Calcrl	-2.29077	1.06597
Lmbrd2	2.07625	2.24815
Adgra1	1.52038	3.07604
Rhbdd1	-1.68031	1.44245
AABR07038948.2	-1.97864	1.51117
RGD1311164	2.4754	1.08379
AC095267.2	2.96891	1.67954
Slc44a1	1.33093	1.05994
AABR07024641.1	-3.39346	1.31543
AABR07071742.2	-2.76691	1.06274
AABR07067791.1	3.48578	1.33685
Prtg	-1.78668	1.41003
Phldb3	-1.82253	1.5184
AABR07001519.1	1.69892	1.12764
Tmbim6	1.14207	1.33597
AC243566.1	3.56602	1.77244
AABR07068248.1	2.62415	2.17857
AC094126.1	2.13632	3.25327
LOC103692976	4.31096	1.18229
Nup210l	-1.9357	1.29775
AABR07069066.1	-1.82758	1.06718
AC130391.4	1.88616	1.28876
AABR07006866.1	3.63658	1.29234
AABR07065593.2	1.79998	2.88329
Bnip2	3.04017	1.44265
AABR07062570.1	2.3106	1.003
Pdzd4	-1.98965	2.40674
AC108572.3	-1.7688	1.70439
Y_RNA	1.371	1.08524
U1	2.42029	1.14756
Unc13c	1.89602	1.58434
AABR07044049.1	2.98985	1.20366
AC229945.1	3.93911	1.08399
Hectd2	-1.70551	2.43534
AABR07013140.1	1.63016	1.45386
Inpp5k	-1.63592	1.46816
Ccdc92b	-1.74107	3.70341
AABR07073295.1	-2.30428	1.94614
Mettl6	4.01095	1.34646
Clec16a	2.13565	1.06941
AABR07053771.1	-2.22641	2.38567
Zfp763	2.42309	1.49092
LOC102546683	-1.60705	2.02243
Fmr1	1.96993	1.01762
Fam81a	1.32447	5.36965
Rnf11l1	-1.4723	1.3528
Slc5a6	-2.76694	1.03763
Kdm5c	1.33407	2.37821
Cav2	-1.90246	1.86817
AABR07052511.1	2.31232	1.28468
AABR07058884.2	2.08636	1.65399
AABR07056465.1	-1.60934	1.29085
AC094126.2	3.12411	1.28343
Pnck	-1.7748	1.09106
Mapk8ip1	-2.02688	1.37874
Fdxr	-1.91577	1.02031
Fam214a	-1.34615	1.47876
AABR07044952.2	-2.50905	1.57866
Lsm8	2.2588	1.67098
Aida	1.99818	1.30445
AABR07026305.1	-1.00987	1.26011
Camkv	1.57948	1.15606
Hsbp1l1	2.45618	1.23954
Shld2	2.85363	1.31435
AABR07012583.2	-1.64573	1.28911
AABR07058985.2	1.84311	2.10419
Mob1a	-2.67623	1.52822
LOC100365363	2.93433	1.15014
AABR07027870.1	1.72652	1.13752
Cetn2	2.2313	1.68531
AC141102.1	-1.9011	1.3317
LOC100909680	-1.29654	1.07116
Dnah12	3.01098	1.11554
AABR07046763.1	-1.38385	2.04485
7SK	1.68473	2.24045
AABR07031947.2	-2.60171	1.31048
Ddx23	1.18462	2.58045
AC115420.4	-1.02943	4.80601
Lin28a	-1.80373	1.37563
LOC100910237	-1.48998	1.27111
AABR07017159.1	-3.83113	1.76178
Pfpl	-1.18329	1.1618
LOC108351589	3.27726	1.0514
AABR07015639.1	4.10236	1.08162
AABR07007717.3	-1.04251	2.0599
Cacna1g	1.88972	1.07003
Kdm5b	-1.68572	1.25041
Polk	-1.11807	3.1076
AABR07015889.2	-1.33912	3.16549
Eif2s3	1.55073	1.12608
AABR07059258.1	-1.58737	1.11576
AABR07059632.3	3.06299	1.83951
AABR07028797.1	-2.64979	2.82229
AABR07057844.2	-3.55821	4.8815
Pelo	1.99675	2.60871
Selenom	-1.77243	3.59306
Atp2b3	-1.21384	2.05578
Fam53b	-1.71741	1.09346
AABR07044081.1	-2.25932	1.53131
Asxl1	-1.29754	1.23211
Zfp184	3.54566	1.09829
AABR07006736.1	4.05542	1.03498
AC119762.5	-2.13331	1.08079
AABR07007065.1	2.79244	1.06729
AABR07029970.1	-1.22273	2.8368
AC128962.1	1.65408	1.18272
AABR07065173.1	-2.22398	1.39787
AABR07044429.1	3.6744	1.12384
Slc18a3	2.98308	1.15218
AABR07072236.1	-1.80718	1.02415
