## Supplemental Table 2 for "Differential regulation of gene expression pathways with dexamethasone and ACTH after early life seizures"

### Sheet: Table 1-2
gene_name	log2_mod_coefs	log_fdr_adj_p
Gak	-2.0781	1.19121
Ppp2r5a	2.07582	1.04501
Gpr89b	-1.82523	1.105
Cplx2	-1.17062	2.98945
Dnajb5	-1.14225	3.23129
Ep300	-2.07704	1.04393
Mettl23	1.42123	1.35537
Phyhipl	1.39543	1.47202
Fam13c	1.26901	1.65953
Nid2	1.50009	1.64244
Ccar1	1.3205	2.00367
Dcbld1	-2.95241	1.1421
Nus1	-1.96781	1.08401
Zbtb12	1.44056	1.30465
Cyp21a1	-1.67215	2.05984
Prrt1	-1.24614	2.50832
Ager	1.28607	1.89067
Slc39a7	1.09965	1.55471
Ring1	1.65036	1.03269
Vps52	1.65856	1.4865
Def6	-1.98622	1.00068
Tead3	-2.30931	1.62242
Ppil1	1.80938	2.02615
Fgd2	3.2745	1.07375
AC096404.1	1.27058	2.98807
Amd1	-1.27995	1.09873
Pcdh15	2.03515	1.43868
Arid5b	1.8572	1.00758
Sgsm1	1.72594	1.0252
AC112568.1	1.59507	1.18317
Gabbr1	-1.59633	2.41516
Znrd1	1.188	1.78076
Gcc2	-1.53782	1.2997
Ddx39b	2.33494	1.17271
Ubl3	-1.07796	1.751
Sfswap	1.55299	1.11427
Piwil1	2.09526	1.08852
Scarb1	1.49611	1.00226
Ptcd1	2.29458	1.24671
Trappc5	-1.26908	1.36497
Evi5l	-1.76453	1.23988
Gpalpp1	-1.26511	1.91071
Eif2ak1	1.05686	3.42125
Snapc2	1.50177	1.02579
Elavl1	-1.6013	1.49299
Foxk1	1.49074	1.61528
Nos1	1.48751	1.31368
Suds3	-1.40985	1.38134
Prkab1	1.17562	2.45367
Rplp0	-1.28242	1.74069
Cox6a1	-1.19148	1.3843
Pde9a	1.7682	2.36922
Acads	-2.57154	1.11567
RGD1311899	-1.50451	1.26366
Oasl	2.09431	1.02548
Tchp	1.0531	1.45819
Agpat3	-1.4812	1.8868
Pwp2	1.73334	1.45391
Ddt	-1.6496	1.3946
Pcbp3	1.4402	1.59504
Atp2a2	-1.74526	1.29629
Rph3a	-1.4631	1.25881
Cyp3a62	1.37615	1.09258
Irs3	2.40757	1.02929
Mospd3	-1.93947	1.25185
Gigyf1	1.55002	1.16284
Rasa4	3.08051	1.55962
Por	-1.69672	1.03239
Eif4h	-1.69992	3.07228
Pdcd2	1.12496	3.63426
Usp25	-1.85006	1.50673
Tfg	-1.85018	1.18186
Erg	3.44969	1.24807
Kcnj6	-1.25419	2.30613
Runx1	2.54796	1.27212
Alg3	-1.91395	1.55489
Tmem44	-1.66677	1.18896
Bdh1	-1.9506	1.00667
Eif4g1	-1.78364	1.89152
Heg1	-1.68006	1.6724
Itgb5	1.79112	1.30287
St6gal1	-1.24157	1.17771
Ube2l3	-2.16177	1.17286
Trmt2a	1.5639	1.29014
Arvcf	1.03045	2.43864
Epha5	-1.57506	1.12782
Hunk	-1.74651	1.02459
Sod1	-1.95322	1.24393
Lrrc8d	1.54579	1.43664
Phldb2	-1.76994	1.74727
Clock	1.44006	1.88532
Coq2	2.69323	1.23135
Tmem165	1.19126	2.31911
Mylk	1.38621	1.12964
Fip1l1	-1.88041	1.05479
Hnrnpd	-1.20066	1.45883
Aldh3a2	-1.97565	1.48453
Rab3gap2	1.56753	1.01386
Bmp3	2.20496	1.07159
Eprs	-1.22203	1.67985
Hlf	1.88022	1.22383
Nid1	-1.69465	1.20733
Gnl3l	-1.38474	1.45128
Ptgs2	-1.66627	1.45185
Pds5a	1.26869	2.13956
RGD1309748	1.68474	1.47752
Htr5b	-1.5264	1.02443
Magee1	-1.32913	1.00963
Hgd	-2.0196	1.37578
Mettl22	-2.6007	1.10975
Dlg3	-1.15737	5.34516
Npl	2.17754	1.33849
Phlpp1	-1.27382	1.68638
Rbfox1	-1.79294	1.03898
Nacc1	-1.45825	1.84343
Rassf6	2.16291	1.17511
Atp1b1	-1.56856	1.04881
C1ql1	-1.81038	2.13883
Bmp15	3.8649	1.37891
Srr	-2.33215	1.75058
Tmem39a	1.75103	1.33544
Ribc1	-1.70248	3.44386
Ubqln2	-1.7664	1.67036
Kif19	-1.01752	1.48695
B4galt4	-2.05999	1.37903
Prelp	1.45285	1.70641
Zfp496	-1.42513	1.33842
Fcrlb	-3.20938	1.47458
Bfar	-1.45663	1.08544
Acbd3	-1.42543	1.1438
Ercc6l	1.39231	2.15209
Zfp286a	2.82683	1.5426
Tspan7	-1.2368	1.34209
B3galt2	1.32995	1.2442
Cacng4	-1.43106	1.34337
Epn3	1.33368	4.70414
Mybph	-1.54036	2.49735
Canx	-1.32023	1.91265
Ogt	-1.45854	2.13364
Cenpf	-3.51311	2.61989
Stx6	-2.1949	1.18277
Klf1	1.55916	1.47983
Bicdl2	-1.91488	1.57475
Fundc1	2.37272	3.57943
Slc6a4	1.86549	1.13858
Rnaseh2a	1.84973	1.9314
Pou2f1	1.21571	1.7043
Vegfd	1.42257	1.71271
Tmem183a	-1.21094	1.71264
Tuba4a	-1.48192	1.40673
Pkmyt1	-2.30318	1.04091
Jpt1	-2.23208	1.00531
Ppp4r3b	1.22727	1.90957
Clgn	1.31734	1.64937
Tmem163	1.39102	1.60236
Rptor	1.46688	2.03702
Slu7	-1.77923	1.13046
Tdp1	2.27133	1.40886
Slc43a2	1.57344	1.37554
Med12	1.38325	1.46852
Ccnjl	-2.88313	1.06926
Rps6kb1	1.17403	1.40855
Arsg	-1.80004	2.85123
Asnsd1	-1.2905	1.02591
Rab3gap1	1.2011	2.31113
Amelx	1.15017	1.82237
Pik3r6	2.72402	1.1295
Pld5	-2.09172	1.08858
Atp2b1	-1.258	1.8543
Baiap2	-1.08946	1.49661
Nrcam	-1.7258	1.13408
Zc3h14	1.03827	1.67703
R3hdm1	1.89635	1.16611
Rpl23	-1.7639	1.59502
Zfpm2	-1.18132	1.87923
Slc9a7	-1.6146	1.86589
Flii	1.73719	1.38
Mtif2	1.3992	1.16456
Nts	-2.21202	1.18962
LOC298795	1.40338	2.50554
LOC100362999	-3.57242	1.45043
LOC108348062	1.67796	1.97894
Ints7	1.51219	1.0442
Itga3	2.29834	1.09494
Tcn2	-1.62189	1.01321
Btg1	-2.13494	1.21942
Syap1	-2.14814	1.00749
Tor3a	1.13151	1.20991
Daam1	-1.10758	3.18903
Clhc1	4.22823	1.12272
Cacnb1	-1.22792	1.33249
Wdr60	1.40262	2.71391
Prpf39	1.65371	1.35175
Spdya	1.44402	1.49739
Dhx40	-2.46279	1.27096
Cox20	1.00693	1.98996
Sec14l4	1.03591	1.02395
Cthrc1	1.90962	1.7525
Rtn4	-1.65522	1.34098
Tpo	2.70501	3.30417
Pak3	-1.70957	1.00574
Eny2	-2.17897	1.25552
Nup37	2.30953	1.80022
Wdr25	-2.57582	1.26607
Jkamp	-2.70747	1.47828
Ccdc175	-1.62395	1.21621
Crmp1	-1.2738	2.19541
Strn	-1.23228	1.82056
Sntb1	-1.86912	1.98551
B4galnt1	-1.85333	1.83696
Mpped2	-1.9012	1.37424
Erh	-1.86141	1.82433
Sel1l3	1.4869	1.79711
Rnf215	2.07882	1.35712
Gpn1	1.39034	1.03233
Orc4	1.79141	1.35564
Arhgef25	-1.22171	2.09427
Lgr6	1.71228	1.21452
LOC103693780	-1.52091	1.13964
Ccdc157	-2.13761	1.15153
Sf3a1	2.1786	1.02013
Rapgef5	-1.22103	1.64769
Shmt1	1.54944	1.20019
Ndufaf7	1.59271	1.52323
Stx16	-1.30673	1.35303
Kif5a	2.74666	1.10656
Vapb	-1.28549	1.58374
Maea	-2.35418	1.22043
Lsm11	-1.17874	1.81912
Slc1a2	-1.04426	2.4703
Ybx3	-1.14426	2.08426
Rpap1	1.59909	1.39781
Ubn2	1.92875	1.74406
Itgb4	1.52222	1.37414
Mthfd1	1.02961	2.57123
Yipf4	-2.89243	1.03081
Ndufa8	-1.4212	1.4138
Cav3	2.98739	1.08546
Arhgdib	-1.28765	2.10585
Pde4b	1.24531	2.30387
Il5ra	1.22359	1.33345
Rab2a	-1.34914	1.28711
Nr4a3	-1.96456	1.5517
Oxsm	-1.50888	1.35658
Psd4	2.90071	1.58828
Crppa	1.33181	1.16532
St18	-1.39644	1.24661
Slc30a3	-1.22686	1.97323
Mbd6	1.48647	1.44952
Nell2	-1.29214	2.85274
Tspyl5	1.39142	1.38564
Pcsk9	1.92923	1.12402
Large2	1.49651	2.2036
Akap8l	1.61778	1.54765
Lrrn3	1.45647	1.00254
Aven	1.67157	1.39525
Fkbp4	-1.86847	1.39828
Neo1	-1.08644	1.37367
H3f3a	-1.45138	2.0379
Atp6v0c	-1.69689	1.16192
Bms1	2.05694	1.23637
Thy1	-1.46984	1.41407
Vopp1	-1.80381	1.6847
Zfp618	2.25306	1.63783
Slc24a4	1.51898	1.03823
Podnl1	1.70804	1.31958
Psmd6	-1.45092	1.54886
Snu13	1.52564	1.23434
Ddit3	1.60249	2.56055
Arl6ip5	1.51004	2.01976
Laptm4a	-1.19823	3.09352
Rbl1	2.94971	1.06662
Mrpl19	1.45665	1.12882
Vcpip1	-1.79825	1.50153
Nr2c1	1.70255	1.71408
Tmc2	1.67064	1.00943
Timm17a	-3.26419	1.46694
Rap1b	-1.6167	1.51151
Dhx33	-1.6998	1.37563
Zfp746	1.04589	2.97287
Cacna1c	1.83759	1.33118
Ly6e	-1.3604	2.26945
Crebl2	1.59772	1.21054
B3gat1	-1.88601	1.35464
Bmt2	1.36927	1.56639
Rrs1	1.67998	1.77958
Ehmt1	1.32022	3.36139
RGD1561796	-2.25824	1.80445
Erlec1	1.34639	1.25502
Atp1a2	-1.37131	3.12907
Thoc2	1.40843	1.06297
Ric8b	-1.51331	1.4868
Pars2	2.0884	1.04254
Rab15	-1.0312	2.24502
Shisa4	-1.83364	1.07415
Polr3b	2.20173	1.06041
Dzank1	1.23902	2.14191
Xrcc2	-2.51004	1.02353
Scg5	-1.1577	1.037
B3galt1	-1.74252	1.19364
Mss51	1.06929	2.38726
Acer2	1.12396	1.00687
Dnm2	-1.67391	1.86064
Gpr63	-2.00165	2.51844
Cyth4	1.63908	2.09615
Septin3	-1.53968	1.90091
Thoc7	1.27908	1.00086
Tlcd3a	1.0537	1.52658
Mcam	-1.67044	1.1054
Nap1l5	1.32224	1.34693
Cep83	1.7824	1.32571
Plxnc1	1.17692	1.65703
Chst1	-1.40431	1.8704
Sh3tc1	2.41859	1.09279
Tmed1	1.36663	1.16482
Khk	1.6371	1.3692
Kcnh6	2.64585	1.13477
Btbd3	-1.59415	1.09308
Ubr7	1.3743	1.41301
Sync	-2.1571	1.00724
Mfng	-2.6151	1.11614
Abhd6	-1.34541	2.40488
Atp6v0e2	-1.23618	2.23522
Lrrc61	-1.17196	1.44243
Unc13b	1.31462	1.4809
Zbtb8a	1.42339	1.60299
Clcn6	2.12149	1.02098
Zfp775	1.97939	1.49992
Zfp414	1.1559	1.61704
Pml	1.73982	1.23168
Tmem87a	1.94446	1.41805
Gsg1	1.14946	1.01165
Ccdc30	-1.56284	1.01189
Nkiras1	1.01719	1.65225
Mal2	-1.08209	2.27568
Ica1	1.57808	1.68002
Angptl3	1.08268	2.42658
Pabpc1	-1.00961	3.14497
Rars2	1.09442	1.31692
Nat10	-1.87647	1.08185
Etl4	1.28247	1.2011
Ccn3	1.64666	1.25988
Pnisr	1.07561	1.01966
Nsmf	-1.79187	1.40681
Gkn1	2.14295	2.39294
Orc1	1.17568	1.13145
Coro2a	3.24881	1.25606
Trim14	1.17702	1.78087
Aebp2	2.17106	1.34256
Pcare	-3.1634	1.16017
Pcdh17	1.35136	1.03881
Arpc4	-1.08792	1.20874
Tdrd3	3.41458	1.56596
Spata21	1.25643	1.05977
Atp6v1d	-1.29468	2.17565
Immt	1.36147	1.95788
Rab6b	-2.04291	1.39482
E4f1	2.02785	1.01539
Oaf	-1.15152	2.71445
Fut11	-1.75958	1.04323
Kpnb1	-1.05508	2.15206
Lrpap1	-1.6145	1.33867
Rec114	-1.06848	2.02134
Mapk15	2.07794	11.1996
Cenpe	-2.77263	2.29773
Nrarp	-1.23992	1.81257
Sptssb	2.76876	1.35715
Rabgap1	1.06101	1.43465
Hcn4	2.05397	1.06211
Ddx42	-1.62631	1.27437
Emx2	1.66727	1.38887
Ptcd3	1.19863	1.80056
Gpr160	1.60163	2.65342
Esd	-1.38319	1.06628
Fbxo3	-1.47184	1.07194
Krt2	2.59168	1.19652
Wipf3	-1.46345	1.86763
Xpa	-1.61318	3.90927
LOC299312	-2.7658	1.02525
Hsd17b12	-1.51976	1.79831
Prkci	-1.58334	1.4856
Apex1	1.15144	1.56144
Lrrn2	-1.36489	1.61256
Me1	-1.22986	2.05896
Slco1c1	-1.55743	1.12318
Nfib	-1.45786	1.89679
Fam124a	-1.7185	1.66761
Msantd2	-1.914	1.00606
Nkapd1	-1.56968	1.244
Puf60	-1.46486	1.78189
Ripply2	1.54397	2.02729
Wee1	-1.12255	1.47615
Ube2g1	-2.04133	1.05591
Smarcd3	1.62937	1.05482
Efcab14	1.60091	1.77279
Plek2	1.28813	1.01451
Eif4b	1.59369	1.55537
Slc27a2	2.21122	1.1602
Raf1	1.08508	1.91971
Ice2	3.02263	1.07763
Mkrn3	-1.52353	2.25232
Map2k1	-1.22396	2.18444
Fancd2os	3.2532	1.11684
Cgrrf1	-1.98212	1.2129
Dixdc1	1.20937	1.49852
Rcan2	-1.34459	1.88234
H2ax	-1.74022	1.25363
Hspb2	-3.67862	1.20353
Sp2	1.58212	1.1822
Fbxo8	1.28404	1.67461
Commd7	-2.34975	1.05207
Cep44	3.74933	1.32096
Stra8	2.80915	1.03034
Ptpn1	-1.78463	1.69154
Crnkl1	1.31475	2.01809
Tns2	1.35301	2.23226
Rbm45	-2.02363	1.67837
Cep162	1.25967	1.7935
Lgals3	3.97532	1.419
Nrgn	-1.26008	7.30449
Trim43a	1.49788	1.34801
Ube3c	-1.44947	1.37921
Nrp1	-1.03797	2.81255
E2f5	1.1173	1.01237
Vcl	1.91703	2.04676
AABR07004799.1	-2.00195	1.19734
Noct	1.23569	1.43043
Osbpl6	-1.62976	1.27518
Elf2	1.3546	2.07508
Ankrd54	-4.21524	1.06676
Slc25a4	-1.1922	1.28348
Araf	-2.20593	2.65656
Adprhl2	2.08874	1.23011
Ckb	-1.28608	1.31563
Ankrd33b	-1.45487	1.07972
Tmem203	-2.59696	1.50753
Tprn	1.1731	1.93265
Gmeb1	-1.57099	1.31068
Cpb2	2.59146	2.8451
Hyou1	-1.33255	1.59302
Mob1b	-3.04479	1.04216
Nmb	-2.50245	1.74979
Copg2	1.22717	1.36259
Hivep2	-1.89271	2.6253
Slc7a2	-2.57052	1.03928
Htt	1.95628	1.33181
Tjp1	-1.28458	1.63461
Fam161b	1.17473	2.609
Clstn3	-1.50139	1.14583
Coq6	1.25859	2.10919
Fpr1	1.19408	1.25557
Hnrnpa2b1	-2.04837	1.0977
Irx5	2.59459	1.99844
Parp6	-1.771	1.11332
Masp2	1.60412	1.6609
Mllt3	2.03845	1.1837
Pkm	-1.04058	1.52038
Tmem63c	-1.7079	1.33584
Snx14	1.87586	1.91778
Hipk3	1.38772	2.23514
Aldh6a1	1.66015	2.55405
Hr	-1.64116	1.01099
Grk5	1.35191	2.14504
Ccdc39	1.29992	2.78537
Vill	1.9588	2.0661
Tbck	-1.20084	4.12576
R3hdm4	-1.17954	2.70131
Psip1	1.72447	1.43133
Agk	2.58794	1.03315
Tnfrsf21	-1.30919	3.06273
Gcsh	1.12445	1.56303
Slitrk2	-1.70123	1.8384
Gpatch1	1.85014	1.44379
Rnf146	-1.07828	2.30811
Lrp10	-1.74429	1.5978
Cab39l	-2.48212	1.29692
Ppip5k2	-1.97628	1.34297
Rab3c	-1.25404	1.93058
Washc2c	-1.14489	2.40336
Auh	1.7551	1.17242
Lifr	1.88353	1.18604
Degs2	1.54531	1.31254
Fto	-1.24544	1.54592
Psma1	-1.47208	2.29811
Ncdn	-1.11086	3.93582
Sh3d19	1.09298	2.15914
Serp1	1.93044	1.35347
Spag5	2.2021	1.00338
Oplah	-1.56022	1.10358
Tcea3	1.93207	2.61487
Slc2a2	1.17106	1.19743
Gab2	1.28244	1.70323
RGD1307929	-1.25661	1.19371
Dusp4	1.38598	1.54083
Snrpa1	2.06288	1.29224
Csnk2a2	1.70717	1.70873
Ptn	-1.27217	1.06488
Abcd4	2.9566	1.08852
Sema5a	-1.40245	1.82849
Slc39a13	1.03229	1.15419
Abhd14b	1.62995	1.02217
Xpnpep1	-1.24986	1.70508
Ltbp2	-1.29078	1.48399
Trio	1.93055	1.59854
Rbl2	1.55724	3.56773
Fbxl21	2.09287	1.025
Lpl	-1.45909	1.05284
Znf740	1.73482	1.17018
Asah2	-2.34277	1.39089
Dennd5a	-1.26697	2.58812
Dst	1.5955	2.53803
Dmtn	-1.06167	5.11828
Gucy1a1	-1.34926	1.3452
Slirp	-2.34041	1.05807
Cacng3	-1.38594	1.71658
Tcf4	-1.71094	1.71937
Zscan29	2.95029	2.19864
Adh6	1.31562	1.13935
Cemip	-1.91702	1.04278
Cyc1	-1.93359	1.40558
Pyroxd1	1.35969	1.98564
Pxylp1	1.94281	1.23516
Ndrg4	-1.37339	2.84168
Stk17b	-3.77887	1.26475
Shisa2	1.56026	1.4342
Zfyve19	1.16862	3.53801
Arhgef10	-2.08067	1.39449
Grin3b	-1.45178	4.95746
Madd	-1.78521	1.18884
Dlgap2	-1.20272	1.95573
Leprotl1	-1.1307	3.2291
Recql	1.75256	1.11128
Ppt1	1.80289	1.17449
Mmp15	-1.23831	1.24749
Mecom	-3.98825	1.19729
Postn	-3.10396	1.87712
Cklf	2.20453	3.68534
Slc25a43	2.67484	1.17822
Zfp64	-1.98186	1.77516
Cwf19l1	1.93336	1.30426
Tubgcp4	1.98173	1.28582
Gsto2	2.23341	1.12302
Emg1	1.79423	1.4867
Slc25a26	1.95078	1.62456
Metap1	1.41854	1.68819
Themis2	-2.90615	1.22918
Alox5	1.38874	1.22708
Dnajb4	-1.97666	1.13075
Arnt2	1.52406	1.5514
Rgl3	3.00503	1.14853
Rab33b	-1.65222	1.41327
Mettl3	1.91599	1.03124
Akap7	2.38554	1.39065
Dctd	-2.32034	1.67037
Scrg1	1.99332	1.02825
Atp2c1	-1.52729	2.29338
Gfer	-1.79953	1.47365
Sorbs2	1.94105	1.11105
Eif2a	-1.36818	2.41485
Creb1	1.76737	1.622
Rsbn1l	-1.60096	1.26076
Ciz1	-1.94468	1.61825
Drosha	-2.02198	1.53026
Phtf2	-1.36009	1.30342
Cdh6	2.02287	1.37594
Cdc42	-1.05541	2.02281
Appl1	-1.54529	1.10245
Acp2	2.37048	1.28057
Ankrd10	1.52629	1.50621
Amer2	-1.49253	1.60859
Lrrc41	1.05717	1.85907
Polm	1.13844	1.93442
Abhd18	2.53014	1.39141
Snrpd1	-2.34979	1.01867
Dph5	1.31335	1.47592
Nepro	1.79937	1.7832
Akip1	2.08611	1.98146
Senp3	1.26791	1.19193
Rbp1	-2.42875	1.62694
Mplkip	2.29764	1.65128
Zmym6	1.57204	1.56994
Nagk	1.87235	1.14939
Nefm	-2.03616	1.50603
Med27	-2.85076	1.00438
Comtd1	1.12616	1.60123
Fbxo16	-2.03655	1.33575
Tbc1d7	2.50809	2.49761
Olfml2a	-1.19454	2.33817
Arhgef4	1.22213	2.47339
Ctsh	1.95946	1.03639
Ddb2	1.64488	1.33713
Iqsec3	-1.59958	1.56043
Omg	1.26799	2.07335
Rps2	1.57715	1.15793
Naa30	-1.65225	1.38175
Map1a	-2.8044	1.17245
Cpt1a	1.07594	2.72735
AABR07027306.1	1.80245	1.40654
Syt10	3.73474	1.23877
Rapgef1	1.98132	1.0335
Arpc5l	1.02718	1.75802
Slc27a4	1.14785	2.2785
Cdh13	1.56033	1.08383
Olr1096	1.44061	1.95756
Chac1	-2.60093	1.66437
Chd1	-1.53037	1.20105
Arntl	1.40627	1.06346
Zfhx3	1.43441	1.61809
Galns	1.05589	2.4857
Golga1	1.38157	1.36169
Celf4	1.83712	1.06645
Slc35g3	1.2502	1.03887
S1pr3	1.0405	1.83757
Hbs1l	-1.60261	1.28522
Fxyd4	1.13119	1.15963
Aldh7a1	-1.96712	1.28571
Sema4g	1.68191	1.19839
LOC691807	1.4432	2.36307
Ttc36	2.60757	1.04356
Prom2	2.06314	2.05653
Trpv6	1.70717	1.05046
Cbfa2t3	-1.61704	1.49072
Tasor	1.06396	2.60815
Ccne1	-1.36223	2.96782
Wrap73	1.32967	1.19653
Pnkd	1.26529	1.18851
Srfbp1	-1.62527	2.12272
Gna14	1.30566	1.07243
Ash2l	1.8614	1.12592
AC110824.1	1.21278	1.54451
Ifitm2	2.1664	1.1226
Idh1	-1.99166	1.03061
Scn5a	1.19849	2.54606
Mcfd2	2.36318	1.81115
Il11ra1	1.78515	1.22648
Ubxn8	1.49079	2.26484
Gpam	-1.08133	1.63606
Kmt2a	1.41183	1.58896
Trmt13	2.46132	1.24884
Lonp2	1.12552	2.69391
Hspa14	1.23785	4.26904
Ermard	2.14025	1.40849
Plpp6	1.40113	1.46609
Nt5c1a	2.23997	1.29069
Slc9a4	-1.12045	1.85592
Prss12	1.44021	1.59276
Man2a1	1.53485	1.83987
Prkcz	-1.37876	1.98504
Tpm4	-1.75046	1.54952
Zswim3	1.19437	3.1942
Dnaaf1	1.08132	2.01147
Prkce	-1.47717	1.28244
Abcc12	1.81732	1.29382
Cert1	-1.24279	1.10373
E2f4	1.09634	1.82818
AABR07053687.1	1.6535	1.11341
Msh2	-1.28352	1.30305
Tspan5	1.79037	1.05017
Slc12a2	1.1176	1.94208
Dclre1c	1.74431	1.10698
Ccdc106	-1.37631	3.04637
Plekhg1	-1.3721	1.40653
Kazald1	2.38801	2.64547
Ckap5	-1.19575	1.18831
Nkd2	1.94211	1.13922
Trip4	1.62369	1.51957
Sumo1	1.0563	1.48394
Pdp1	2.50973	2.26209
Coq9	-1.62784	1.24963
Ppp1r3g	1.25051	1.75114
Zfp516	1.60585	1.48138
Rpl7l1	1.82856	1.05769
RGD1359127	-1.74539	1.35068
Slc22a17	-1.41036	1.12852
Eef2k	-1.51434	1.70082
AABR07004112.1	1.96923	1.31008
Mxd3	-2.20677	3.00507
Zfp524	2.88214	1.36335
Mtpap	1.648	1.39354
Ninj1	1.07481	2.81415
Gnb1	-1.44168	1.07173
Actl7a	1.25988	1.57144
Lpcat2	1.95831	1.48563
Fam217a	1.38146	1.36573
Wnk2	2.02034	1.16694
Lrrc56	2.37882	1.61394
Chd6	1.72498	1.03523
Kctd19	2.21103	1.65087
Cops7a	-1.58836	1.64515
Kmt5b	1.437	1.15599
Stmn1	-1.64912	1.01958
Tia1	1.3406	1.19358
Pla2g2d	4.31662	1.12833
Pifo	3.00416	1.40225
B3galnt2	1.82955	1.40544
Pcif1	1.2313	1.19631
Plppr4	-1.38619	1.27949
Mapk1ip1	2.23145	1.20108
Igfbp2	-2.18095	1.04494
Cep120	1.87441	1.18224
Zdhhc1	1.04892	1.57839
Mark4	-1.60276	1.3107
Mea1	-1.81455	1.50538
Rnf214	1.62807	1.35461
Mycbp	1.23146	1.57475
Mvb12b	-1.557	2.53914
Cspg4	1.51453	1.08901
Tcirg1	1.39888	1.51023
Mmachc	1.76123	1.47539
Tmem50a	-1.86937	1.60622
Tesk2	1.75846	1.14697
Kcnt1	1.16808	1.03684
Cutc	2.1053	1.826
AABR07071876.1	2.54627	1.56885
AC103221.1	-2.71305	1.28822
Ctdnep1	-1.43755	1.6735
Alpk2	-2.34578	1.36279
Cnp	-1.40885	1.55521
Mfge8	-1.30945	1.63279
H6pd	1.12456	2.83299
Gpr157	4.41285	1.00046
C2cd3	1.57908	1.54343
Mylpf	1.75935	1.88281
Slc2a5	-1.90882	1.26866
Abi2	-1.17679	1.24595
Dgkz	-1.07945	4.26309
Arhgap12	-1.53758	1.09682
Snrnp27	-1.51629	1.48917
Rps19bp1	-2.28822	1.22138
RGD1561415	1.89617	1.05566
Olr1666	1.76457	1.76869
Nup133	1.26968	1.18681
Btaf1	1.04706	1.35441
Mrto4	1.9223	2.19894
Sncb	-1.13634	1.79699
Ipcef1	1.80217	2.52129
Rab6a	-1.62983	1.41659
Poc5	-1.82119	1.00355
Srrm1	1.57869	2.47599
Srf	-1.55826	1.14668
Ubfd1	1.23772	3.96052
Sncaip	-1.90329	1.61643
Hpx	1.16688	1.40216
Hrh2	2.38313	1.84776
Zfp511	-1.33129	1.73423
RGD1310819	-1.94873	1.07152
Cul9	1.45872	1.20376
Zfp688	-4.74608	1.15085
Chrm1	-1.26636	1.3416
Cpne6	-1.34614	1.04182
Naa35	-1.6895	1.50347
Ggt7	1.66362	1.21873
Nop2	1.43759	1.43276
Eif4enif1	1.04657	1.76241
Zpr1	2.00164	1.02377
Smad1	1.39487	2.42783
Slc4a9	1.18343	1.39576
Pprc1	-1.83036	1.3177
Nup93	-1.86012	2.65817
C1qtnf3	-2.59978	1.96899
Rabepk	-1.67484	1.23428
Gga2	1.41584	1.20891
Leng8	1.03023	1.42507
Ap3m2	-1.20454	2.31737
Ppp1ca	-2.0332	1.41668
Bcas2	-2.43578	1.32456
Txnl1	-1.57928	1.58678
Tcerg1	-1.47826	1.74143
Hapln2	2.08894	1.39588
Gstm7	-1.25546	1.42635
Col4a5	-1.74494	2.58794
Tsnaxip1	2.2249	1.99591
AABR07001382.1	1.41409	1.84446
Wdr59	1.23553	1.51182
Grk2	-1.0313	2.88601
Crebzf	1.20957	1.50029
Ilk	1.65038	2.56856
Fam174a	3.48971	1.14425
Cct3	-1.25064	1.84054
Polb	2.79069	1.01564
Zmynd8	1.77986	1.28866
Xpnpep3	-1.69061	1.40368
Gnpat	1.84741	1.30271
Tpp1	-1.26912	1.90603
Pik3r2	-1.11543	4.02912
Mxra8	1.53721	3.16464
Ap3b2	2.0798	1.2273
Kif27	1.75174	1.53701
Pcdh12	1.37821	1.49907
Gnat2	1.71116	1.54631
Sult1a1	1.10287	1.43127
Inpp5j	-1.52353	1.25076
Slx1b	1.60087	1.34537
Psd	-1.76471	1.47367
Zmynd15	-1.44987	1.24615
Akap12	1.40144	2.34872
Jund	-1.54335	2.21505
Smg5	-1.62077	1.01769
Bglap	2.44521	1.05775
B4galt2	1.9178	1.02573
AABR07068316.1	-1.27563	5.30315
Csrnp2	1.25852	1.07316
Spib	1.20052	1.06435
Rsbn1	1.28221	1.56888
Arid3b	2.70402	1.15924
Timm13	2.93473	1.10258
Antkmt	1.10049	1.83789
Phox2a	-1.68573	1.68361
Ints11	1.31073	3.10778
Jmjd8	-2.66632	1.26005
Dph2	-2.19501	1.15503
Oxnad1	-1.41114	1.1046
Exoc8	-1.39785	1.20858
Sh3gl3	-1.31083	1.41637
Hsp90ab1	-1.50007	2.26127
Napsa	1.3749	1.41346
Rhbdl1	1.28766	1.05493
Thop1	-1.4493	1.56676
Ube2f	-1.48779	2.46124
Kcnc3	-1.74599	1.46322
Tcte1	-1.28575	6.39725
Ptprf	1.22844	2.71575
Tomm20	-1.30373	1.7181
Sdf4	-1.92764	1.05013
Mlx	-1.85409	1.38451
Arhgef2	-1.91927	1.17653
Crlf1	1.77238	1.28788
Chpf	-1.44224	1.44619
Retreg3	1.50041	1.26222
Pcdhb5	2.3008	1.86946
Pcdhb3	-2.79892	1.18085
Tinf2	1.63965	2.34238
Gmpr2	1.72935	1.21225
Homer3	-1.84253	1.02124
Sars1	-1.02004	2.58538
Klc2	-1.39647	1.54368
Asb1	-1.77331	1.09891
Wdr47	-1.23871	1.5844
Slc25a42	1.2669	1.29218
Clcc1	1.21879	1.29159
Gsk3a	-1.89981	1.44787
Pklr	2.09792	1.18717
Erf	-1.78054	1.91277
Actn4	1.37763	1.89739
Cst6	1.87882	1.53123
Pik3c2a	1.49309	1.28823
Luc7l	1.16944	4.61279
Plekha1	-1.97884	1.11023
Krtcap2	-2.07313	1.1025
Shfl	1.66472	1.13482
Efemp2	1.16051	3.82055
Angptl6	1.90589	1.17087
Aldh16a1	-1.40898	1.83757
Ovol1	1.2275	1.19159
Rpl27	-1.2538	1.52103
Ifi35	1.3676	1.40381
Icam5	-1.49731	1.69486
Tead2	2.53425	1.04499
Rnaseh2c	-2.08724	1.29092
Brca1	2.28037	2.14787
Sipa1l3	-1.00219	1.54865
Ppfia3	2.02723	1.26137
Cyp2s1	1.54102	1.96506
Map4	-1.33463	1.67813
Zfp382	2.18938	1.32699
Ptpn23	1.14364	2.09734
Pola2	3.22043	1.42406
Ccdc86	1.59286	1.09685
Ubtf	-2.14248	1.05423
Psenen	-1.07366	2.08079
Tmem147	-1.63478	1.1703
Gapdhs	1.14918	1.24166
Fam171a2	-1.22802	1.44926
Grin2d	-1.87271	1.03818
Olr336	1.47176	2.4582
Trmt112	-1.06191	2.02422
Ppp1r14b	1.94699	1.02294
Stip1	-1.26507	1.10978
Sv2a	-1.39294	1.86741
Lix1l	1.05657	1.24334
Ddrgk1	-1.96873	1.01847
Shld1	2.78299	1.21436
Chgb	-1.62512	1.9241
Rbbp5	-1.33177	2.504
Tmem91	1.07325	1.17931
Magee2	-1.85688	1.45262
Dpy19l3	-1.77626	1.04766
Frem2	-1.43992	1.12961
Dcakd	-1.61206	1.99122
Atp8b5p	1.22394	1.2423
Las1l	1.10903	1.13504
Ffar4	1.73763	1.38773
Zfp217	2.25581	1.28334
Isg15	-1.4332	1.67132
Kcnrg	1.51645	1.43555
Bola3	1.16617	2.70779
B4galt7	-2.24743	1.04687
Ccdc184	-1.63338	3.68534
Magi1	1.78869	1.45887
Ctdspl2	1.60747	1.11615
Lrrc19	1.21734	1.14064
Abcc1	-1.59682	1.41964
Pusl1	-2.26	1.03568
Flrt1	1.01949	1.06367
Zfp867	-2.62245	1.17944
Tmem59l	-1.27187	2.13749
AABR07018437.1	1.76973	1.05075
Trex1	1.2552	2.12595
Lrrc25	1.59988	1.43856
Ccnq	2.86529	1.01667
Tp53i13	1.32417	2.39721
Fth1	-1.64885	2.57756
Slc38a6	-2.39827	1.30788
St8sia5	-1.29478	1.89186
Vsig10	1.58968	1.39378
Iba57	-2.9153	1.57804
Ilf3	1.73083	1.10797
Tmem126a	1.37095	1.7515
Rubcnl	-4.63662	1.14274
Sp100	3.01063	1.12224
Serhl2	-2.92933	1.01358
Dgka	1.66776	1.60916
Sdhd	-1.80927	1.59697
Ifnk	1.06289	3.18522
Zfp637	-1.66802	1.37779
Cpne9	1.47315	2.71772
Pmel	1.62548	2.24519
Myorg	-1.56016	1.09508
Hfm1	2.61149	1.0883
Colgalt1	-1.28366	1.56774
Tspan1	1.67418	1.03279
Fus	1.61905	1.47858
Creb3l4	-1.95696	1.67648
Nipsnap2	-1.84176	1.55775
Tbc1d30	-1.32646	1.25331
Dmrta1	2.52775	1.03039
Zdbf2	1.16731	2.04613
Rxfp1	2.83359	1.17617
Aco2	1.43312	1.12301
Cdipt	-1.38966	1.9346
AABR07047598.1	-1.32519	1.16592
Haus5	2.1664	1.00749
Shroom2	-1.63272	2.03779
Blvrb	1.78497	1.72378
Pwwp3a	1.30011	1.5448
Tgfbrap1	-2.20282	1.23326
Sh3d21	-1.48545	1.04547
Mamstr	1.76856	1.32174
Plekha7	1.27101	2.04788
Greb1	-1.41829	1.1258
Dmxl1	-1.86771	1.08595
L3mbtl2	1.53502	1.01522
Tmx4	-1.48996	1.3267
Npat	1.02933	1.86665
Ppp1r1c	1.55555	4.76476
Pcolce	1.08452	1.63377
Dnttip2	1.38691	1.70584
Mocs3	-1.61066	1.38688
Pla2g3	1.08717	1.42763
Tmem130	-1.55133	1.4082
Gfm2	-1.50684	1.03954
Exd1	-2.63652	1.24538
Dux4	-2.80671	1.29992
Dpy19l4	-3.60539	1.49921
Efr3a	1.41175	1.65968
Os9	-2.3179	1.03847
Sez6l	-1.0065	4.79791
Ccdc13	2.04157	2.4347
Abca13	2.87576	1.4995
Abhd1	-2.97828	1.4547
Tdrd6	-2.37464	1.17623
Yod1	1.15159	2.11823
Spout1	-1.34395	2.00086
Lsm10	2.42538	1.00224
Prr30	1.43039	1.32398
Cfp	1.28995	3.3
Ccdc102a	1.48101	1.3713
Pex1	1.01346	2.13766
Fam24a	1.48523	2.26789
Prss53	1.04494	1.56463
Sirpb3	2.14214	1.92058
Morn5	-1.52878	3.80176
Tmem202	3.81719	1.13719
Trdmt1	2.74403	1.58059
Mgam	-1.92402	1.71991
Hook1	1.96408	1.08497
Olr1158	1.5246	1.19687
Nhlrc1	-2.38644	2.68645
Taf7l	1.64027	1.03001
Dennd2a	1.14862	1.73409
Usp38	2.35594	1.54727
Cyren	1.20159	9.27301
AABR07069466.1	1.62059	1.55335
AC110981.1	1.18201	1.33961
Asphd1	1.41353	1.83864
Jrk	1.5978	1.10784
Dagla	-1.51384	1.45318
Pcdhga8	2.04786	1.04013
Pcdhga7	-2.05241	1.08787
AABR07060293.1	1.27828	1.63747
Cd27	1.49532	1.26615
Engase	1.01627	1.13375
Rtel1	1.07957	1.01887
Ndufv3	1.26218	1.86467
Nmnat2	-1.35848	1.21596
Usp32	-1.36957	1.06965
Zpbp	1.22883	2.43554
Nxpe2	1.3772	1.14396
Rapgefl1	-1.77245	1.09001
Rlf	1.63921	1.72957
AABR07064716.1	1.21323	2.10279
Fhad1	1.1514	2.06341
Tal2	-1.67449	1.2594
Psmd3	-1.52157	1.0949
RGD1309104	1.85059	1.16746
Npepl1	1.69299	1.91476
Neurod2	-1.58616	1.02574
Mcf2l	1.13132	3.15613
AABR07052523.1	-2.78742	1.04331
Xkr5	-2.29728	1.39043
RGD1566386	-2.6043	1.10873
Shf	-1.3614	1.94851
AABR07069585.1	2.0396	1.18729
Vom1r45	1.49539	2.06299
LOC361914	1.75753	1.3444
Zdhhc14	-1.25082	1.30452
AY172581.2	-1.07967	1.3488
Diablo	-1.46113	1.3148
Scn7a	1.74822	1.1573
Prrt2	1.96525	1.29696
Klhl2	-1.04397	2.499
Apeh	-1.52866	1.46275
AABR07030544.1	-1.2816	2.00093
AABR07024964.1	1.8994	1.10658
P2ry13	1.00997	1.15152
Pak1	-1.43212	1.02584
AABR07002774.2	1.25286	1.17764
Spock3	-1.57714	1.25435
Golga4	1.17806	2.45098
Ccl6	1.32227	2.10521
Krt10	1.20017	2.70586
AABR07030122.1	1.98663	2.40862
Clpx	1.95234	1.40898
Fam83h	1.13647	1.27667
Klk10	-1.54028	1.12521
Zfp251	-1.29195	1.79217
Morn2	2.28981	2.07177
Tmem47	2.31062	1.08497
AABR07039579.1	2.44061	1.17264
Ppm1b	-1.03706	2.56112
Cpsf1	1.48333	1.02701
Fbrsl1	1.22874	1.59103
Adarb2	1.22643	2.11681
Grid2ip	1.44747	1.48829
Samsn1	1.03927	2.36762
Fat1	-1.63836	1.92373
Rps4y2	1.37156	1.10397
Stat2	1.25788	2.51724
Mov10l1	1.40667	1.48961
Carm1	1.90087	1.19096
LOC500035	-1.01138	1.22439
Vmn1r83	1.72495	2.91611
Acsm5	-1.98986	2.26825
Nrp2	-1.40591	1.73556
Ankrd37	2.2366	1.0842
Hdlbp	-1.4232	1.55236
Ptgdrl	-2.45734	1.66961
Ccdc58	-1.61032	1.69107
Fam71e1	3.70072	1.04016
H2bu1	3.49994	1.24832
Sort1	-1.09826	1.85769
Andpro	1.28992	1.40574
Hdac10	1.93819	1.71734
LOC100361645	1.04742	1.26994
Vom1r88	1.01463	1.57522
LOC499643	1.51411	2.334
Tmem200b	2.10734	1.29177
Gfral	1.39282	2.79295
LOC691427	-3.75909	1.13651
Retnlb	1.1764	2.36828
Vom1r43	1.27192	2.02759
Plcd1	1.82112	1.06992
Bank1	1.13951	1.01492
Diras2	-1.11487	1.64141
Gabrp	1.44693	1.02623
Doxl2	2.47182	1.46106
Recql4	-1.88804	1.41203
Usp22	-1.79432	1.59032
AC093965.1	1.1533	1.08728
LOC498155	1.81995	1.12473
Zbtb34	2.13322	1.25286
Rpl10l	-1.95465	1.77242
Srp54a	-2.15272	1.06903
Cyp2f4	1.37964	1.16648
LOC498308	2.22371	1.01231
Ybx1-ps3	-2.01416	1.10912
Jsrp1	1.83855	1.49398
Svep1	-1.88213	1.0921
Ascl5	2.23458	2.71481
Gsta6	-3.47369	1.43621
Cdc37	-1.89231	1.24815
AABR07061838.1	2.34508	1.5547
Vom1r44	1.2325	2.63377
Emid1	-1.71439	1.24612
Cep170b	-1.86162	1.45543
Slc7a12	1.48691	1.47731
Aox2	1.06352	1.79607
Nr3c2	-1.2897	1.45518
Klk12	-1.22953	1.50532
Capn2	1.29482	1.51018
Ptprj	1.23977	2.18713
AC130162.1	1.16461	1.99256
LOC681282	2.92292	1.49051
Rpl37	-2.29611	1.04796
Zfp583	1.4165	2.58779
Mt-co1	1.49648	1.35152
C2cd4a	-1.18946	1.73868
Ago3	1.06368	2.92052
AABR07021736.1	1.81632	1.14364
Mir3595	1.49126	1.03017
Mir325	3.98237	1.0463
Mir3597-2	2.45662	1.02961
5S_rRNA	2.37934	1.14433
AABR07047331.1	2.88051	1.03728
Mir433	2.73808	1.03121
AABR07067042.1	1.42196	2.26047
AC121209.1	1.16019	1.65287
Ifit2	1.40992	1.24203
Pycr1	-2.41686	1.37672
Faap100	1.20353	1.0491
Clca4l	2.32768	1.03809
Fam227b	-1.69661	1.29942
AABR07071223.1	1.02754	2.728
Tipinl1	2.88366	1.71425
Gmppb	1.3243	1.05861
Tlcd2	1.0499	3.56578
RGD1309036	-1.53826	2.47011
AABR07065897.1	1.04135	1.3318
Sertad3	3.36974	1.28023
RGD1560854	1.5904	6.036
Acad10	2.5245	1.17338
Sfxn5	-1.31045	2.03332
Fam155b	-1.47079	1.27914
Rpe	1.27141	1.20872
Nsd2	1.40543	1.57202
Eif2b5	-1.87208	1.11969
Ptgr2	1.47603	1.28503
Cd226	2.07553	1.03004
Calml4	1.71445	1.34588
Slc25a31	1.5764	1.21199
Sh2d1b2	-2.38552	1.40813
Iqcb1	-1.64533	1.66106
Pou3f3	-1.2747	1.33408
Pram1	1.08486	1.2314
Ythdc2	2.69825	1.21845
Tmem229a	-1.44895	1.14156
AC131360.2	2.8328	1.2535
Tmem253	1.21658	1.07749
AABR07034657.1	2.08014	1.42285
Gpr15	1.49987	1.15534
Dnmt1	-1.88242	1.02543
AABR07020786.1	1.44801	1.54128
Stpg4	1.79362	1.62567
Slf1	1.47011	1.01228
Rnf224	-1.73286	1.69022
AABR07026302.1	1.71035	2.67304
AABR07044767.1	1.11819	1.08838
AABR07039202.1	1.46775	1.74244
AC134160.1	1.64923	1.59512
Tmem240	-3.54181	1.06043
Tmem215	1.07374	2.61165
AABR07018124.1	1.01318	1.71038
Dnal1	-1.2211	1.93071
Ddx59	1.91954	1.2316
Fam205a	2.80555	1.7836
Ciart	1.44743	1.76867
Slc25a18	1.59612	1.35828
Mrpl42	1.8065	1.71926
Vti1a	-1.88279	1.10883
AABR07012856.1	3.88605	1.51483
Cep192	1.80718	1.68881
Rcn3	-2.36271	2.24436
Clstn2	-1.60362	1.32489
Oxct1	-1.06076	1.5232
AC096317.1	2.5262	4.50434
Arfgap1	1.93272	1.09381
Actbl2	2.06985	1.27138
RGD1565033	1.70557	1.52951
Chmp2a	-1.28115	1.8181
Arc	-1.02119	1.55827
Ankub1	2.48446	1.43416
Ehd1	-1.3582	1.74209
AABR07065150.1	1.39064	3.27096
Eid2b	3.40447	1.38227
Uqcc3	3.84622	2.27536
LOC102549173	-1.59287	1.36274
AABR07058795.1	1.91187	1.72214
LOC688321	3.16367	1.02003
Lep	2.15072	1.05418
AABR07014756.1	2.37507	1.05176
Prdm16	1.78491	1.07206
AABR07030823.1	-3.19405	3.36139
AABR07034742.1	-1.75629	1.04663
Adh5	1.10883	2.22164
LOC291276	1.29558	2.56546
Hic1	2.35049	1.14924
Pou5f1	-2.96526	1.97479
Zdhhc16	1.57113	1.05945
AC109096.1	-2.32547	1.18861
AABR07054370.1	-2.22373	1.00548
AABR07005888.1	3.04302	1.02932
Snx3	-1.23115	2.28437
AABR07051241.1	-1.96315	3.54094
B3gat2	-1.78431	1.03856
C1ql2	-1.54962	2.0368
LOC681367	1.51543	3.61689
Snx9	-1.73351	1.48921
Phactr4	2.43535	1.20755
Sult4a1	-1.55033	1.00717
Lrrtm2	1.6045	1.2833
Arl13b	2.12782	2.66873
Tatdn1	1.92239	1.17372
Gmfb	-1.92467	1.75284
AABR07044711.1	-3.05716	1.12268
Prr22	1.91309	1.06175
Cntfr	-1.58738	1.43764
Card14	1.389	1.19845
AABR07071871.1	1.34872	1.84065
Lmo3	1.33256	1.31338
LOC108349258	1.73896	1.47773
AC112350.1	1.47442	2.39577
Zfp526	-2.54149	1.03621
Adra2a	1.49719	1.22282
AABR07009218.1	3.38499	3.36816
AABR07055288.1	1.1636	1.16201
Mettl1	-1.96234	1.40969
AABR07034729.2	2.765	2.62494
AC127963.1	1.01224	2.95421
AABR07029002.2	2.39139	1.18787
Acad8	-4.26749	1.20006
Hnrnph3	1.13693	2.66676
AABR07013019.1	1.92414	1.9939
Cisd2	1.86044	1.02177
Taf12	-2.83626	1.13096
Tnfsf8	2.72162	1.0023
AABR07005664.1	2.47847	1.02924
Ubxn6	1.5548	3.41708
Ensa	-1.5318	1.14626
AABR07007086.1	1.41995	2.00414
Pip5kl1	3.06939	1.11563
Dtnbp1	1.15783	1.22025
Cdk5rap3	-1.84463	1.54302
AABR07002774.3	-2.30271	1.42433
Gjc1	1.43183	1.58117
Wdr17	-2.68837	1.06107
D430019H16Rik	-1.19042	1.61104
Larp7	-1.44712	1.76817
AABR07031756.2	1.10045	1.95538
Sgk3	1.57325	1.33132
Ntsr2	-1.22505	1.9552
Prr15l	3.43173	1.17152
AABR07054456.2	1.2312	1.99214
Npy2r	-3.95468	1.99672
Rnf187	-1.46785	1.34224
Shisa8	1.46982	2.45878
Atp9a	-2.36892	1.01644
Nup43	1.46215	1.27213
St6galnac5	-2.09807	1.28089
Htr6	-1.49653	1.05837
Dnajc19	2.03852	1.39967
Tmem200c	1.31559	2.11062
Atp5f1e	-1.185	1.97308
Psma2	-1.85299	1.03496
AABR07062535.1	-4.558	1.30127
Tmem151a	-1.90132	1.36204
Cdc45	-1.23686	4.65491
Cenpo	1.75469	1.42382
Afmid	3.95128	1.21589
Shank2	-1.54493	1.12412
Cstf2t	1.01323	4.09742
Fsd1	1.19026	1.26118
Srsf1	-1.69679	1.49478
Pcdha4	1.12197	1.30695
Gde1	-1.56635	1.01737
Rhoa	-1.62691	1.13934
Tgfbr3l	1.87629	1.08802
Rbm4	-2.08927	1.53443
Dtx1	1.89673	1.03852
LOC102550505	1.65645	1.06634
AABR07038879.1	1.55748	1.22102
AABR07010030.2	1.35439	1.48349
AABR07002337.1	3.09367	1.29024
AABR07004442.1	2.09384	1.32151
AABR07049134.1	-1.27709	1.67968
AABR07013747.1	1.10648	1.10923
AABR07044925.1	1.8285	1.11442
Hmgn2	-1.14785	1.73763
AABR07034425.1	2.3645	2.99804
Nwd2	-1.39492	1.49105
Acnat2	1.53684	1.45851
Fam78b	-2.5989	1.38759
Camk2b	-1.36071	2.72633
Ppp1r9b	-1.43349	2.51325
U6	1.64146	2.24413
Gm2a	-1.10464	2.28764
AABR07072339.1	1.61579	1.82596
H2az2	-1.48902	1.99694
Cnot10	1.65723	1.65838
AC244225.1	2.35158	1.04929
U2	1.74739	1.0905
Fosl2	2.19996	1.72929
AABR07071395.1	-2.23557	1.31912
Grb14	-2.11219	1.32558
AABR07055191.1	2.13941	1.46206
AC142126.3	1.20921	1.36337
AABR07070208.1	1.16478	1.05668
AABR07070043.2	1.5164	1.18067
Itpr3	1.57292	1.16707
AABR07063274.1	3.21991	1.14839
Tanc2	-1.81098	1.77234
AABR07025673.1	1.64115	1.8041
Ccpg1os	2.02858	2.10872
Ccdc173	2.00439	1.64702
AC094643.2	-1.50089	1.63633
SNORA70	1.05993	2.71802
Fuz	-2.4664	1.3294
Slc48a1	1.34036	1.33911
AABR07066832.1	3.32949	1.23435
Clmp	-1.48745	1.11451
Tmem106c	-2.40653	1.22952
AABR07052510.1	2.34762	1.14353
Tuba1b	-2.03883	1.0453
AABR07065165.1	1.81747	1.15864
AC126486.1	2.40442	1.68684
AABR07004823.1	1.75819	1.60984
AABR07004294.1	1.94713	3.1338
Daam2	1.46224	1.85882
AABR07016672.1	1.45787	1.51522
AABR07056103.1	-3.90814	1.42501
AABR07035778.1	1.36229	2.39198
LOC679711	1.35842	1.81145
SNORD16	-3.35119	1.56283
Ier2	1.95413	1.91952
AABR07015812.2	2.44183	1.33364
AABR07045399.1	2.54057	1.77388
AABR07009384.1	1.70294	1.77465
Srpk3	1.09016	1.01589
Lss	-1.22731	1.98717
AABR07002683.1	-2.47201	1.17726
AABR07015907.2	1.08032	1.93572
AABR07013550.1	2.48074	2.48083
7SK	1.31504	1.1572
Wdr72	1.86882	2.46773
AABR07004877.1	2.17197	1.55206
Mrgpre	-3.72652	1.19589
AABR07072559.1	-1.34811	1.16024
AABR07058815.1	4.1649	1.53739
AABR07038948.2	2.27617	1.5058
AABR07026002.2	1.44659	1.0872
AABR07032393.1	1.22541	1.16553
AABR07071742.2	3.84024	1.02042
AABR07067791.1	-3.57756	1.31932
AABR07053500.1	1.21604	2.98853
AABR07065083.1	1.64713	1.2252
AABR07013304.1	3.4792	1.97706
Arl13a	2.67089	1.57689
Ttyh3	-1.58859	1.95887
LOC102548695	1.71057	2.72723
Dnase1l1	1.95681	1.56214
Haus7	1.8715	1.35115
Gpx2	2.13466	1.13225
AC111943.2	2.11183	1.67673
AABR07027752.1	-1.28651	1.96724
Nup210l	1.2558	3.35199
Syt16	-1.27172	1.39652
Ehbp1l1	1.1157	1.41458
AABR07030425.1	-2.31183	1.38795
AABR07012065.1	2.01601	1.18318
Cic	1.58833	2.25001
Pdzd4	-1.37864	1.69947
AC108572.3	1.18701	2.11969
Capza2	-1.76495	1.38141
Atp10a	2.48593	1.52896
Cacng7	1.39323	1.39738
Fmnl3	1.43552	1.654
AABR07056330.1	2.27576	1.07379
AC127640.1	1.92861	1.03554
AC114389.2	-4.2939	1.70836
Gpd1	1.09772	1.154
AABR07044794.1	1.79632	1.02326
AABR07051808.1	1.55667	1.82337
Abhd16a	1.3197	1.76937
Nckap5l	-1.11792	1.67043
AC121032.1	1.37868	1.01362
AABR07032623.1	2.02271	1.19683
Thap1	1.08315	2.58359
Garnl3	1.36049	2.25438
AABR07011908.1	3.27905	1.19717
Slc12a3	2.18155	2.0598
LOC100363372	2.405	1.04471
AABR07042837.1	1.28007	1.35842
AABR07067404.2	1.58283	1.16679
Metazoa_SRP	1.72722	1.10826
Clec16a	-1.3845	1.30673
Zfp488	-1.98859	1.35552
AABR07067032.1	1.56727	1.0097
AABR07027212.1	2.99954	1.05151
Cmtm1	2.6502	2.1282
AC118957.1	-2.85677	1.19863
AABR07043626.2	2.2749	1.61592
Lmln2	-1.54132	1.82773
Rnf125	3.03283	1.02782
U7	2.0318	1.14393
Zp2	1.6495	1.02851
AABR07008152.1	1.22755	1.25043
AABR07059009.2	2.68734	1.2842
AABR07071045.1	4.04718	1.17053
AABR07052458.1	-1.27062	1.31724
AC125935.1	2.48868	1.14898
Ac1576	1.39075	2.498
Snora19	2.07514	1.54679
Zfp36	1.31489	4.55378
AABR07071392.1	-2.58076	1.17396
Fam214a	1.07378	2.8378
U4	3.31726	1.28447
Suz12	1.9977	1.18339
Lsm8	-2.63589	1.37866
AC106606.1	2.45927	1.30279
AC119356.2	3.70571	1.19604
AABR07019341.2	1.5181	1.26835
Emd	-2.00407	1.07603
Ccdc65	1.05326	1.05077
AABR07017540.1	1.99631	1.54538
AABR07060519.1	1.24937	1.95839
LOC691661	1.74897	1.22265
Ldb3	1.56869	3.8461
Reps1	1.68243	1.20069
Mrps6	-2.38524	2.0524
AABR07067233.2	2.1997	2.70042
Pde12	1.70364	1.46771
AC124926.2	1.85908	3.02126
Gpt2	1.10202	2.80049
Cetn2	-2.34023	1.41666
Ddn	-1.37031	3.37787
Zfand3	-1.21983	1.76232
AABR07033318.1	2.43191	1.10712
LOC102557137	1.54764	1.00834
Tex9	1.93588	2.40314
AABR07041411.1	-2.55629	1.27192
AABR07028055.1	3.23038	1.17404
Ficd	1.76644	1.05058
AABR07051485.1	2.58878	1.38394
LOC100909599	-2.44576	1.02016
AABR07031947.2	1.16705	3.51056
AABR07026492.1	2.68137	1.28144
Ypel4	1.03829	1.96575
Six5	-2.49775	1.14238
Ddx23	-2.47571	1.11448
AABR07053516.2	-2.22712	1.18614
AABR07057163.1	1.9647	1.49102
Lin28a	1.15967	4.31985
Iqsec1	-1.54423	1.34724
AABR07043167.3	-1.88214	2.73616
Pfpl	1.19494	1.76013
Rps21	3.18508	1.11428
AC110306.3	2.55522	1.0894
AABR07011857.2	2.43244	1.44539
AABR07015639.1	2.27926	1.34084
AABR07007717.3	1.00496	2.10396
Ptpn21	1.32379	1.37547
Tmem189	-1.3658	1.42134
Syf2	-3.17052	1.32305
AABR07006713.1	1.80495	1.16305
AC135757.1	1.29626	1.051
AABR07067763.1	2.24922	1.51695
AABR07027309.1	2.06362	1.20436
Adam17	1.34755	1.86658
Qtrt2	2.46534	1.00639
AABR07059527.1	1.74375	1.65153
AABR07014355.1	1.03263	1.41069
Dnah7	2.26285	1.24447
AABR07059632.3	-3.54518	1.35469
AABR07015838.2	2.29876	1.30319
Gabre	3.78573	1.162
AABR07011996.1	2.84547	1.50012
LOC365778	1.39223	1.4626
AABR07034697.1	2.62094	1.27891
Asap2	1.42411	1.30945
Ap2b1	-1.13372	1.22917
Zfp184	-4.0579	1.02669
SNORD14	-2.41026	1.18907
Foxj3	-1.46696	1.89228
Grtp1	1.94429	1.07634
AC119762.6	-4.52633	1.25308
AC141220.2	1.25534	1.43845
AABR07029862.2	2.51429	1.52845
AC116220.2	-2.5572	1.78027
AC108616.1	1.0505	1.14152
AABR07012058.1	2.02901	1.0802
AABR07037451.2	1.33526	1.45432
LOC681392	2.49262	1.26095
AABR07003509.1	2.18011	1.16409
AABR07055844.1	-1.41847	2.71067
AABR07030514.2	-1.76017	2.12513
