## Supplemental Table 3 for "Differential regulation of gene expression pathways with dexamethasone and ACTH after early life seizures"

### Sheet: Table 1-3
gene_name	log2_mod_coefs	log_fdr_adj_p
Steap1	2.18727	2.15627
RGD1304622	1.07407	2.39287
Pcgf3	-1.75399	1.07953
Hltf	1.50346	2.06944
Champ1	1.35813	1.24054
Dnajb5	-1.56081	2.50595
Atg12	1.95868	1.28265
Apex2	2.98053	1.60763
Rtraf	2.40669	2.42642
Nelfe	2.1339	1.13136
Fkbpl	1.37793	1.84854
Ppt2	-1.36649	1.40561
Egfl8	-1.19703	1.96367
Pfdn6	-1.97154	1.04864
Zbtb22	1.56847	1.24277
Zfp523	1.74358	1.0823
Fance	-1.62253	2.46126
Tead3	-2.31304	1.10537
Slc26a8	1.93843	1.20102
Kctd20	1.54485	1.7446
Pi16	2.33732	1.86179
Mtch1	-1.71894	1.54536
Mdga1	-1.76298	1.73059
Lrrc20	2.32596	1.24082
Gtf3c6	2.93954	3.03474
Cisd1	-3.37305	1.12317
Arid5b	1.36558	1.14249
Sgsm1	1.83742	1.17458
Tmlhe	2.06907	1.40184
RT1-M3-1	1.82411	1.27624
Ubd	-1.57356	3.67381
Znrd1	1.40956	1.0162
Calhm5	1.65884	1.69355
Apom	1.24669	2.27087
Slc9a6	-1.32085	1.04861
Caln1	1.58604	1.66669
Slc7a1	-1.38083	1.1332
Flt1	1.00745	2.11516
Fcer2	1.8044	1.10061
Baiap2l1	-1.53835	1.05851
Ccz1b	-1.08468	1.60497
Nufip1	-1.03598	2.32322
Ankrd61	1.00404	1.54443
Rilpl2	-1.64275	1.09747
Itih2	-2.88942	1.08575
Denr	1.48165	1.98118
Prkab1	1.8308	1.03975
Rnf10	1.54989	1.52331
Sppl3	-1.27349	4.15265
Pknox1	1.71842	1.36717
RGD1311899	-1.39062	1.3942
Trpm2	1.32471	1.1464
Cabin1	-2.23746	1.19071
Pcbp3	1.74935	1.29491
Ftcd	2.51838	1.69828
Pcnt	1.55759	1.26818
Adora2a	4.47546	1.69368
Camkk2	1.51445	1.53727
Zfp68	-1.35319	1.21207
Hectd4	-1.93193	1.06507
Gpc2	-1.28534	1.12053
Cux1	1.23564	1.35582
Dlx2	1.66144	3.03604
Brwd1	1.18709	2.00168
St3gal6	1.96071	1.00287
Whrn	-1.64906	1.31638
Ppp1r2	-1.78501	1.32722
Eif4g1	-1.72193	1.11603
Wdr53	2.52553	1.53109
Lrch3	1.40914	2.21045
Osbpl11	-2.13634	1.2142
Heg1	-1.43922	2.14205
Dnm1l	-2.06452	1.01357
Tm7sf3	1.54593	1.05279
St6gal1	-1.11714	1.25974
AABR07034767.1	-1.85223	1.38542
Mzt2b	-1.83301	1.04567
Ergic2	-2.38091	1.01639
Snap29	-1.84098	1.9967
Fgf12	1.42446	4.34502
Vcsa2	2.27785	1.65395
Bbx	1.22416	1.30879
Prdm8	-1.40507	1.1429
Bmp2k	-1.27121	1.87743
Noa1	-1.87933	1.08097
LOC108348180	1.64089	1.38441
Paics	1.9262	1.54349
Lrrc8c	1.53453	1.48078
Cd200	1.44078	1.51757
Pkd2	1.51286	1.108
Gpat3	3.07581	1.2347
Pdcl2	3.69679	1.0017
Phldb2	-1.62141	1.11743
Helq	-1.63334	1.60144
Coq2	2.59562	1.27135
Ociad2	1.72074	1.64988
Mylk	1.58261	1.2815
Srd5a3	2.47345	2.59233
Kit	-1.1371	1.86225
Atp10d	3.32295	1.21171
Dgke	-1.17875	2.69356
Itm2a	-1.78689	1.37912
Prg4	1.21713	1.04136
Morf4l2	-1.39414	1.65562
Odr4	1.97209	2.70522
Gpr137b	1.15059	1.37692
Ccdc93	-1.63102	1.10323
Ptgs2	-1.24307	3.84289
Pds5a	1.34018	1.6022
RGD1309748	1.11904	1.62292
Tekt5	3.16607	1.47526
Ptpn4	-1.75147	1.12202
Kctd3	1.95794	1.00843
Abat	1.4039	1.33141
Ccdc43	-1.8935	1.21403
Npl	1.89529	2.40927
Aatf	2.13376	1.4297
Kdsr	3.99865	1.11121
Gdpd2	2.12777	1.46004
Luc7l3	1.15721	1.06826
Maoa	-1.16865	1.81447
Nacc1	-1.00008	2.32266
Rassf6	1.38009	3.36811
Ren	2.54473	1.52696
Ttc19	-1.43864	1.22186
Nfix	-1.717	1.03457
Timmdc1	3.34603	1.48787
Optc	2.94138	2.1442
Tmem39a	1.41568	1.91031
Sqstm1	-1.67224	1.53998
Anks3	-1.79487	1.59346
Ldb2	1.9495	1.61078
Pcp4l1	1.91947	1.73992
Zfp286a	2.63031	1.92198
Nudt16l1	1.36063	1.33917
Cacng1	4.44752	1.19097
Qdpr	-2.38113	1.00483
Epn3	1.47429	1.70968
Flcn	1.49729	1.45654
Rrn3	2.47652	1.88109
Mybph	-1.64378	1.10513
Canx	-1.37375	1.51934
Grsf1	1.27689	1.84432
Slc35f5	2.49491	1.6856
Efemp1	2.44073	1.43934
Ccdc112	-2.21889	1.12092
Ppox	-1.13989	1.89027
Utp3	-1.36507	1.30313
Med13	-1.2915	1.00848
Wdr26	-2.12286	1.14359
Rps6kc1	-1.14656	2.18773
Dedd	2.17924	1.12677
Slit2	1.25537	1.23188
Scoc	2.14996	1.0089
Dnaja3	-1.90199	1.05454
Lgi2	1.96125	1.84382
Rgs13	2.46769	1.03454
Tbc1d15	2.26195	1.91569
Pcdh19	-1.34418	1.09496
Tor1aip1	1.26922	1.19479
Ntn1	1.87477	1.05839
AABR07037995.1	2.46787	1.33612
Fam20a	1.40401	1.08346
Zfp18	-1.53698	1.1556
Dusp10	2.19621	1.12948
Nrde2	1.09217	2.17901
Chmp6	-1.54064	1.17448
Tdrd5	3.35091	1.68053
Zc3h14	1.44858	1.01657
Cwc25	1.67529	1.45497
Rhot1	2.26276	1.0246
Zfpm2	-1.22	1.38259
AABR07001435.1	3.96421	1.12896
Slc9a7	-1.44141	1.34212
Lrp12	1.57523	1.04786
LOC298795	1.29789	2.77215
Rims2	1.67006	1.43198
Eml5	1.18486	1.76374
Mgat2	-1.15535	1.02547
Adgra3	-1.73553	1.30732
Abl2	1.47151	2.07082
Babam2	1.54641	1.71368
Klhdc1	-2.57097	1.04044
Klhdc2	1.32591	2.01518
Ublcp1	2.02485	1.24799
Adss	1.13949	3.18989
Ccdc88c	1.53204	1.30854
Alg12	-3.10489	1.29168
Srgap1	-1.53138	1.24267
Rbfox2	-1.90193	1.29719
Fibin	4.5774	1.10258
Yaf2	-1.15049	1.39512
Rtcb	1.45487	1.24298
Sar1b	1.61726	1.27905
Itga4	1.77457	1.0516
Crhr1	1.36174	2.56689
Rnf215	1.68951	1.23949
Jade2	1.56501	1.34106
Plekhh2	1.75207	1.00474
Hus1	2.06665	1.64344
Lrrc6	2.88757	2.94945
Acp1	2.13812	1.13802
Csnk2a1	-1.58018	1.11011
Maea	-1.49616	1.89176
Zhx2	1.31793	1.03873
Thg1l	-1.27344	1.65741
Itgb4	2.22497	1.56575
Ndufa8	-1.11824	1.70379
Bfsp1	2.23658	2.89886
Il27ra	-1.93393	1.07243
Rab22a	1.78692	2.46346
Arhgdib	-1.07744	4.56212
Utp20	1.2243	1.71195
Erp44	1.71334	2.33354
Ppm1a	-1.12287	2.00729
Cpq	-1.94198	1.24317
Naalad2	1.75025	1.15843
Rab2a	-1.50713	1.02607
Irak4	1.75913	1.58906
Cdk12	1.29957	1.01459
Snx5	-1.66545	1.53432
Psd4	2.77057	1.9088
Calu	1.94872	1.09151
Slc30a3	-1.25217	1.16141
Dsn1	3.21241	1.32869
Lztfl1	2.86897	1.0893
Klhl9	-1.35514	1.17155
Akap8l	1.15625	1.34509
Alg2	-1.75459	1.17421
Vdac1	1.61466	1.19353
Fkbp4	2.146	1.17676
Atl2	1.78039	1.22296
Setd3	-2.25667	1.01794
Fam163b	-1.2226	2.53657
Thy1	-1.82042	1.22632
Dnajc9	-1.27844	1.11636
Dusp16	1.46299	1.18906
Plrg1	3.2285	1.20402
Wdyhv1	-1.19623	2.07455
Zfp212	-1.86258	1.30212
Zfp618	2.02103	2.16687
Itga11	2.09542	1.25326
Slc24a4	1.50083	1.13972
Arl6ip5	1.09944	2.08513
Pgr	-1.75479	1.32709
Etv1	1.58673	1.00109
Opn1sw	1.99038	1.15942
Zfp786	1.95362	2.15719
Thumpd3	1.20091	1.38899
Stk32c	1.62905	1.00259
Dnaja1	1.15709	1.6609
Sorcs2	1.30308	1.97999
Bcl11a	-2.05355	2.22565
Dhx33	1.88856	1.75594
Plin2	-1.33256	1.50162
Gpn2	2.77169	1.12314
Crebl2	1.19632	1.75992
Nop56	-1.41011	2.0388
Sema3d	-1.16019	2.28233
Map3k9	-1.38743	1.21054
C1qtnf6	3.13502	2.0506
Fam3d	1.5908	1.04252
Ric8b	-1.88786	1.13901
Plxna2	-1.53053	1.00902
Pars2	1.41032	3.02533
Mroh8	-1.26282	1.34586
Gca	1.13314	1.09689
Ccdc105	2.45681	1.09767
Pla2g4b	1.18832	1.99921
Calb1	1.10709	1.72558
Zfp597	-1.32843	1.84352
Dnm2	-1.53204	1.09163
Cd63	2.06068	1.02036
Zfp800	1.90651	1.2143
Ppig	1.19768	2.81003
Cyth4	1.09806	2.40109
Tmcc3	-1.11522	1.7252
Ccnc	1.91911	1.52354
Supt4h1	2.10386	1.05015
Psma3l	1.11859	2.1832
Mtmr14	1.00061	3.12761
Gsdma	1.00823	2.94933
Abra	1.60429	1.06288
Cul5	-1.00448	1.76967
Gins1	3.41829	1.01166
Sync	-1.65594	2.85589
Mefv	-1.56324	1.95661
Traf3	-1.56956	1.79683
Wnt5b	2.10773	1.18123
Slc24a2	-1.88939	1.31754
St3gal1	1.47796	1.19698
Thumpd2	1.46449	2.65897
Zbtb8a	1.39588	1.98615
Lypla1	-2.23117	1.75722
Clcn6	-1.93009	1.54632
Pml	1.51258	1.2989
Cep63	-1.46384	1.06658
Sec23b	-2.06026	1.61128
Nab2	-1.14101	2.96935
Aagab	-1.35414	2.84128
Smdt1	-1.7843	1.60465
Lrrc43	2.97242	1.75912
Acox3	1.69599	1.07699
Acrv1	3.10278	1.67728
Slc9a9	2.16594	2.80603
Mal2	-1.19194	1.12829
Cc2d1b	1.75686	1.12615
AC127920.1	3.16146	1.02178
Loxl1	-1.488	1.13278
Alk	1.58406	1.13731
Cbx1	1.68849	1.83894
Ick	-1.11725	1.70601
Epx	1.42295	2.72366
Tp53i11	-1.22873	1.50954
Ncs1	1.51753	1.72536
Otud5	-2.30598	1.38595
Grin2b	-1.76428	1.34248
Mpp5	1.22497	1.24739
Nsmf	-1.60834	1.81853
Dach1	2.70687	1.11907
Pdrg1	1.36992	2.23731
Tank	2.39742	1.07344
Fggy	2.19611	1.10399
Rbm48	2.19838	1.67068
Ttpal	1.32066	2.73525
Dad1	-1.57916	1.12214
Dis3	1.50391	1.77909
LOC500007	1.71724	1.14556
C1qtnf4	-1.62027	1.20818
E4f1	1.74382	1.55382
Fgf14	-1.23561	1.44167
Snapc1	2.76366	1.01486
Bmp10	2.98393	1.79286
Ttll5	1.36035	1.13274
Slc17a5	2.11518	1.30368
Osgep	-1.50821	1.42616
Mapk15	2.6382	2.08355
Mapk6	2.23224	1.46855
Sptssb	2.44405	2.13538
Rabgap1	1.18066	1.18658
Dcaf17	2.96497	1.35674
Hemgn	3.3701	1.04341
Ptcd3	1.22073	1.50764
Trmo	1.64781	1.44456
Sdcbp2	1.00691	1.72624
Erich3	1.68157	3.10283
Pgp	1.55594	1.49063
Gpr3	2.63393	2.51214
Polr1a	1.32468	2.75903
Ubiad1	1.20747	3.30813
Tfe3	2.63134	1.05151
Bricd5	-1.4852	1.31674
Car2	-2.04674	1.43567
Mlst8	1.82774	1.07833
Obi1	1.76292	1.0975
Lck	2.26734	1.7202
Tas1r1	1.26093	1.1871
Rad52	1.92843	1.1028
Pacsin2	1.6468	1.10858
Gpr180	1.63724	1.63521
St3gal4	1.53398	1.44271
Tgfb3	1.16745	2.48506
Adamts15	3.31804	1.07802
Skil	-1.76597	2.60021
Prlhr	1.78502	1.18133
Cacul1	-1.86783	1.40948
Plekha8	-2.16168	1.72114
Thrap3	-1.68444	1.00384
Zranb2	1.19536	1.02502
Rabggtb	1.50483	1.76988
Adck2	1.11041	1.7744
Polr3d	-1.77266	1.33328
Ube2g1	1.21233	1.52467
Dctn1	-2.26932	1.10965
Lypla2	1.1326	1.79781
Spag1	1.44599	1.57042
Ythdf3	-1.19847	1.06628
Rin2	-1.36283	1.79348
Cmc1	2.61428	1.16461
Magel2	-1.55499	1.85475
Mkrn3	-2.3359	1.1415
Brk1	1.70995	1.15906
Glb1	-1.671	1.78607
Scrn2	3.00888	1.52059
Rab30	1.84694	2.04709
Map7d1	-1.25513	2.63715
Cldn11	1.50103	1.89786
Cd180	-2.87669	1.84388
Dzip1	1.96858	1.31276
Ctsb	-1.18551	2.76278
Cpt1b	2.84875	1.22895
Elovl7	4.55673	1.30726
Impa1	-1.25727	3.45675
Samd4a	-1.09816	3.04296
Fbxo8	1.05693	1.56251
Cyp39a1	2.45074	1.00094
Nr2c2	1.47953	1.55091
Tspo	3.57921	1.22371
Cep44	3.74515	1.36397
Stra8	2.75729	1.15597
Abcf2	-1.3579	1.52952
Lgals3	4.16692	1.07976
LOC103691744	-3.44815	1.12027
Dicer1	1.31207	1.32663
Nfyc	1.61459	1.01446
Mbnl2	1.58299	1.64889
Tmem41b	2.10645	1.16282
Dlc1	1.20929	2.50574
Adamtsl3	2.97574	1.09438
Col8a2	2.18416	1.31984
Nup205	-1.77122	1.60703
Mrpl57	-1.19174	1.38364
Nfe2l3	1.46357	1.16316
Nek6	1.16238	1.59639
Ermp1	1.34138	1.53303
Ywhab	-1.91147	1.11064
Cmtm6	2.4438	2.25304
Icmt	-1.6348	1.48359
Igfbp6	3.55555	1.57374
Uba5	2.04782	1.4234
AABR07054096.1	1.93967	1.04701
AABR07063855.1	-1.98038	1.5113
Dennd1b	-2.35629	1.08184
Tjp1	-1.40005	1.5003
Arl15	-2.17634	3.40241
Adgrf5	1.67633	1.84892
AC126641.1	-1.47963	2.02304
Coq6	1.21668	1.6259
Wdhd1	3.51254	1.95709
Fpr1	1.11466	1.34362
Sftpc	1.41656	1.64311
Farp1	1.66357	1.17826
Fam76a	-1.6738	1.10225
Sorcs1	1.8971	1.30554
Pkn2	-1.30634	1.1616
Slc37a4	-1.3752	1.46929
Scp2	2.032	1.1749
Osbpl10	1.39316	1.70622
Arfgef3	1.55446	1.01735
Psmb2	3.48979	1.04572
Zc3h12b	1.67257	1.06707
Nln	-1.05173	1.77816
Mapk1ip1l	1.91183	1.04137
Dguok	-2.23929	1.0439
Kcnq2	-1.61897	1.70774
Xkr6	1.24162	1.11827
Washc2c	-1.93489	1.14231
Rmdn3	-1.69947	1.80065
Pum1	1.42403	2.30922
L3mbtl3	-1.90899	1.09908
Dennd4a	1.88774	1.16231
Fblim1	1.09078	1.64773
Tcea3	2.05106	1.84588
Krt28	1.32727	1.24318
Golga2	1.47473	1.61218
RGD1307929	-1.72744	1.15292
Plk2	1.55168	1.20276
Psmc2	-1.40156	1.00227
Gucy1b1	1.80782	1.22179
Abhd14b	1.61092	1.55988
Scn4a	1.81993	1.57027
Ccdc84	1.27411	2.03832
Nfatc2	-1.03255	2.89915
LOC100294508	1.87112	3.52926
Tgfbi	2.63038	2.29597
Ddx25	-1.32049	1.13339
Cnot7	1.93454	1.13822
Gucy1a1	-1.44167	1.14345
Mybpc3	1.36456	1.18087
Slc7a9	3.26252	1.59581
Slc36a1	-2.01214	1.41248
Adh6	1.21812	1.48742
Pxylp1	1.54832	2.3707
Shisa2	1.13706	1.56781
Ephb2	-1.29201	1.0367
Leprotl1	-1.74715	1.36055
Ppt1	1.82274	1.22298
Epor	2.49271	1.68249
Arf4	2.01321	1.15461
Ciao1	1.19948	1.93958
Pomc	2.91037	1.64678
Chsy1	-1.38275	1.33428
Ednra	1.9503	1.47933
Lrrk1	1.81809	1.09523
Ankrd12	-1.45024	1.44831
Cklf	2.72551	1.10675
Nqo1	2.84598	1.67622
Ajuba	2.36312	1.32717
Wdr61	2.22555	1.15002
Cnmd	1.73024	1.99793
Creb3l2	1.18311	2.43081
Emg1	2.11308	1.11098
Slc25a26	1.60866	3.43062
Tk2	2.53402	1.06213
Tti1	2.24804	1.68819
Fgl2	1.51627	1.41429
Ccdc146	3.13734	1.00015
Satb1	1.20958	1.16157
Tgm2	-1.21083	1.61861
Lix1	-1.97014	1.2654
Nkain3	-1.63468	2.72993
Pcdh8	-1.46978	1.0901
Nudt2	-1.71359	1.09226
Atox1	1.57081	1.54663
Arhgap10	1.01596	3.91785
Hmgb2	2.07271	1.27246
Ercc3	-1.31285	1.86704
Scrg1	1.78592	1.2962
Trim24	1.50534	1.29418
Kcnt2	1.81747	2.09567
Cdh5	-1.73175	1.24856
Mvd	-2.0692	1.24241
Tpcn2	1.80441	1.68579
Sorbs2	1.10643	2.91542
Pglyrp1	2.10134	1.19232
Minar1	2.35802	1.79819
Atp6v0a4	3.22679	1.43809
Rsbn1l	1.36167	1.72544
Phtf2	-1.21814	1.34003
Stk4	2.58803	1.47871
Cdh6	-1.82331	1.5865
Slc6a12	1.00858	2.03076
Extl3	1.26694	2.10773
Tbc1d8	-1.92	11.8464
Tmem86a	-3.39685	1.1775
Abhd18	2.16072	5.5042
Nepro	1.82382	1.43863
Exoc5	2.6292	1.12972
Tp53bp1	-1.68834	1.578
Fam172a	-1.11271	2.39585
Zmym6	1.7363	1.01516
Cdca4	2.78503	1.28539
Gpat2	1.10938	1.74573
Dsp	4.02077	1.14602
Med27	-1.74506	2.19737
Ankrd34c	1.41428	2.09698
Alpl	2.26255	1.20762
Il6st	-1.42969	1.27869
Ahi1	1.01357	1.57732
Neto1	-1.70042	1.13063
Tbc1d7	2.1754	2.60692
Matn4	-1.77569	1.0324
Rasgrf1	-1.72971	1.05834
Esco1	1.89137	1.28012
Ptges2	1.47349	3.27323
Jade1	1.15127	1.57002
Ecsit	1.68778	1.03458
Utp6	-1.10406	3.32371
Pnoc	1.7004	3.45598
Zgpat	1.66343	1.02387
AABR07027306.1	1.50373	1.1027
AABR07026291.1	1.04961	3.46403
Zfp710	1.92794	2.06519
Syt10	2.97545	3.54428
Extl2	1.35756	1.54164
Aamp	-1.9052	1.70921
Lox	-1.33913	1.64038
Arntl	1.48726	1.28918
Sys1	-1.15628	1.36517
Armc8	-1.50178	1.39134
AC128859.1	3.08985	1.21989
Nedd9	1.41442	1.43479
Zic1	-1.73921	1.05742
Aqp8	1.90943	2.75612
Kcnd3	-1.29161	1.08033
Ric3	1.33396	1.55288
Hagh	1.91962	1.04261
Ppie	2.16883	1.94743
Wfdc8	2.10987	2.20078
Pdcd4	-1.76584	1.98017
Hap1	1.06874	1.08413
Epc1	-1.57051	2.63355
Zic4	1.27883	1.9412
Lats1	1.30042	1.17609
Ifitm2	2.21081	1.8649
Slc11a1	2.30649	1.36616
Pdia3	-1.18167	1.85488
Naxd	-2.17819	1.17839
Tjp2	1.48093	2.1488
Abhd16b	1.74418	2.62692
Plin1	2.88138	4.36845
Gpam	-1.05654	1.54115
Sae1	-2.13842	1.0053
Spata6l	1.63722	1.10133
Spg7	1.69444	1.1533
Clic3	-2.49417	1.48444
Bbs9	-1.97363	2.28567
Fxn	2.38465	1.78366
Nt5c1a	-1.92464	1.53517
Obsl1	1.26071	1.51814
Jup	-1.80531	1.33002
Usp5	-1.61551	1.19205
Midn	1.38472	1.32419
Tmem14c	1.16162	1.4153
Dipk1c	-1.89824	1.50636
Nelfa	2.01541	1.10285
Tead1	2.05655	1.12474
Atic	-1.39787	1.66231
Rbp4	2.28972	1.11533
Ctbs	-1.96029	1.07659
Cul3	1.48891	2.04959
Abcc12	1.78518	1.11727
Taok1	-1.32219	2.2082
Hypk	-1.45397	1.40813
Parva	-1.66858	1.03253
Loxl4	1.33907	2.97049
Zswim1	1.23329	2.08846
Slc2a13	-1.40556	1.23672
Wnt7b	-1.78618	1.24631
Klf13	-2.6724	1.02518
Gipr	1.42422	1.05018
Fer	1.44033	1.45424
Rpf1	2.06473	1.10162
Ccdc106	-1.43297	2.10402
Lims2	-1.23234	1.32023
Snta1	-1.54391	1.26651
Tkt	1.06674	1.52779
Cdk10	1.27765	1.44679
Fars2	2.26913	1.13829
Nptxr	-1.1974	2.13556
Acoxl	2.52118	2.39723
Tmem67	1.51155	1.87506
Coq9	-1.37545	1.03398
Ppp1r3g	1.05415	4.35038
Myo9b	1.20079	1.60289
Rpl7l1	1.33569	2.35275
Fam136a	3.61193	1.28013
Pcsk4	1.2494	1.22848
Cetn1	1.29233	1.27725
Letm1	-1.79371	1.04279
Il33	-1.19566	2.62408
Tmem204	1.24607	1.30738
Usp10	-1.76855	1.17194
Kdm1b	1.21231	1.50669
Dsg2	2.50837	1.53517
Mxd3	-2.36523	1.2404
Zfp524	2.19025	3.92235
RGD1561517	1.31803	1.9736
Mamdc4	1.52914	1.41415
Utp15	-1.64554	1.20626
Pde6c	2.27956	1.1883
Sfmbt1	1.18233	1.78175
AABR07028769.1	1.88144	2.39832
Prpf4b	1.78455	1.20831
Emilin3	2.41311	1.53684
Slc14a1	-1.25618	1.44493
Bcs1l	-1.71636	1.00599
Kctd19	1.79345	1.05185
Sap130	-1.71354	1.57746
Il25	-2.63636	1.31225
Pla2g2d	3.24079	1.12832
Pifo	2.7798	1.44061
Pnma8b	-1.53073	2.01019
Pcif1	1.55193	1.16368
Plppr5	1.30958	1.31492
Ldlrad4	-1.84368	1.01894
Rnf25	1.16743	1.38417
Fancc	1.01351	1.22657
Lipt2	1.60219	1.52191
Stk36	-1.60312	1.74117
Mapk1ip1	-2.05702	1.31146
Slc25a33	1.64471	1.58729
Pxmp4	1.35562	2.25872
Atg13	1.30127	1.06176
Plxna1	-1.18566	2.03652
Cerk	1.44703	1.50469
Otud3	-1.70306	1.24976
Tmem110	1.007	8.9301
Rab28	-1.29747	1.39395
Pxdc1	2.24247	2.45825
Lhpp	1.13127	2.04683
Dpyd	3.09372	1.06151
Med10	2.97542	1.15319
Akr1e2	2.56002	1.39599
Mvb12b	-1.90406	1.74991
RGD1308601	1.77668	2.54233
Ica1l	1.23516	1.16962
Tacc3	2.81298	1.01624
Tmem50a	-1.4646	1.18323
Phrf1	1.15631	1.55979
Rsrp1	1.40503	1.11181
Mertk	-1.64801	1.41182
AC103221.1	-1.93652	1.53262
Zyx	-1.28388	1.32371
Rps3	1.61831	1.02055
Rab4a	1.19218	1.15464
Trappc6a	2.15655	4.06957
Ppargc1b	1.15425	2.27413
H6pd	1.26402	1.4803
Gpr157	4.11478	1.49566
Fbln7	2.59795	1.21832
Mrpl34	-3.08577	1.02873
Gins2	-2.21046	1.11151
Gnat1	4.05627	1.26051
Cnga4	1.6845	1.3224
Vps35	-1.31084	1.57431
Cyp20a1	1.91172	1.385
Acbd5	-1.9251	1.67161
Itih3	1.46578	1.61628
Ppp1r37	-1.34841	1.14108
Usp3	1.27661	1.29133
Arl6ip1	-1.29438	1.84143
Mccc2	1.41523	1.26865
Ca12	-1.65932	1.0841
Lrif1	2.40391	1.05114
Atf4	1.2122	1.19977
Actn2	-1.62995	1.49342
Dnajc21	3.08589	1.1849
Tcaf1	-1.60069	1.63947
Dvl2	1.41119	1.58876
Tbx10	-1.51468	2.894
Septin2	2.38586	1.12303
Cfap100	1.46501	1.35379
Afg3l2	1.98221	1.04912
Cnksr3	2.24248	1.39927
Bccip	-1.24335	2.01114
Ppp6r1	-1.13094	2.01085
Sv2c	1.63394	1.78346
Nkiras2	3.65691	1.20714
Tspan17	-1.94359	1.0006
Tubgcp2	-1.2488	2.32836
Ipcef1	2.26668	1.06914
Prkab2	-1.00748	1.21831
Slc27a1	-1.32757	1.69115
Syt5	-1.55886	1.18825
Clptm1	-1.39851	1.3332
Park7	-1.9228	2.57937
Chrm1	-1.09175	2.27219
Dnph1	2.42106	1.29961
Csf1r	1.20677	1.85072
Mitd1	2.16758	3.54526
Gfpt1	-1.3199	2.83939
Pprc1	-1.90782	1.53913
Slc20a1	1.53321	1.49428
Qsox2	-2.21686	1.03007
Rabepk	-1.83793	1.12253
Pde6d	1.5029	2.27197
Rev1	1.16656	3.19737
Leng8	1.41817	1.40511
Ap3m2	-1.69506	1.00171
Csf1	1.13884	1.88902
Jak3	1.97301	1.06235
Abcb6	1.98239	1.28903
Phkg2	1.07046	1.0509
Jph3	-1.69299	1.56897
Rpl18a	-1.41478	1.21971
Rpp25	-1.56567	1.29182
Stx5	1.2282	2.21707
Abcc10	1.61752	1.0803
Zfp629	-1.19367	1.36243
Hcrt	2.34165	1.83131
Mchr1	2.76117	3.63715
C5	2.18896	1.64763
Armc4	3.04239	1.01228
Mkx	-1.96595	1.61894
Pank1	3.12613	1.20055
Tsnaxip1	2.42146	1.15654
AABR07001382.1	1.53375	1.91526
Tjap1	1.84258	1.08737
Grk2	-1.69015	2.30681
Ilk	1.56319	4.52902
Dpp8	-1.17089	1.8572
Jakmip2	-1.28516	1.41729
Il27	1.62136	1.69202
Tmem53	1.93079	2.22312
Dnajb7	1.55977	1.08918
P2rx5	2.88771	1.48053
Ampd2	-1.03034	1.65347
Fsd2	-2.26208	2.10293
Sh3bp4	-1.6691	1.23756
Fchsd2	1.36217	1.0985
Dll3	2.19232	1.0251
Ctrl	1.4606	2.56787
Ablim3	-1.34011	1.24486
Slx1b	1.01982	3.2774
Eri3	1.52269	2.10204
Hhatl	2.16453	2.07296
Tmem79	-1.47927	1.38721
Msln	-3.34722	1.43745
Stat5a	1.97726	1.99641
Hnrnpul2	1.08245	1.48026
Idnk	2.31377	2.04802
Smg5	-1.63014	1.35701
Haghl	1.76328	1.77734
Colq	-1.85598	1.64931
Ppfibp2	1.09335	1.45944
Art2b	1.84662	1.12067
Il17b	-2.05892	1.2427
Jmjd8	-2.40943	1.22105
Disc1	-2.42733	1.6988
Phtf1	1.33871	4.39538
Des	2.21339	1.06393
LOC100362432	1.78237	2.0524
Ell	1.84451	1.2518
Bbs1	2.1468	1.30534
Hsp90ab1	-1.95937	1.12806
Psma5	-1.2985	2.02848
Lamtor2	1.79092	1.50041
Ramp1	1.65423	1.66341
Slc7a6	-1.72052	1.11681
Ube2f	-1.2779	3.99605
Spata24	3.1673	2.35388
Sdf4	-1.72753	1.52453
AABR07054400.1	-2.3125	1.21413
Wdr90	1.39492	2.48954
Npas4	1.78228	1.74251
Psrc1	2.35079	1.89174
Mcrip2	-2.12927	1.28978
Chpf	-1.62465	1.10257
Tut1	-1.52705	1.6543
Retreg3	1.53096	3.08922
Pcdhb5	2.2381	1.21752
Arhgef1	1.02513	3.09527
Znrd1as	1.39001	2.08474
Mvp	1.09228	1.41109
Homer3	-1.72144	1.65361
Pcgf6	2.07896	3.99294
Gon4l	-2.03757	2.12708
Asb1	-1.67	1.23878
Slc25a42	1.00945	1.81477
Vps4a	-2.0925	1.36656
Fbxl12	2.18188	1.61527
Tmed6	2.23804	2.13783
Borcs8	2.17027	1.22996
Ascl2	4.40419	1.16051
Slc26a6	1.58356	1.03056
Tacc2	-1.70431	1.37005
Nrep	-2.20983	1.01038
Pik3c2a	1.17259	1.88623
Eif3k	1.49687	1.59255
Lipe	-1.15084	1.4568
Efna4	-2.14029	1.34895
RGD1305014	-1.16317	1.14699
Tssk6	1.56477	1.2259
Cfl1	-2.27396	1.36985
Ovol1	1.48654	1.00099
Vat1	1.7229	1.18171
Icam5	-1.15349	1.78846
Sipa1l3	-1.255	1.30622
Nbr1	-1.45803	1.37079
Adar	1.10222	2.89973
Map4	-1.18393	2.34049
Il6r	-1.3718	1.41178
Cspg5	-1.60112	1.24405
Lrfn3	-1.18107	1.025
Aplp1	2.12755	1.19605
Keap1	-1.64113	1.97571
Cdc42ep2	3.98215	1.61442
Atxn7l3	-1.4915	1.33635
Ubtf	-1.7528	2.90622
Igflr1	3.58116	1.68289
Rasip1	1.2002	3.06589
Rfx5	1.51142	1.02487
Osbp	-1.62545	1.09703
Fxyd7	-1.22003	2.94229
Olr336	1.38398	2.75911
Tmem143	1.1983	1.35418
Cers2	1.69289	1.04478
Plekho1	-1.18884	2.77244
Vps45	1.51786	1.03657
Naa40	1.91917	1.57532
Rbm8a	-2.09811	1.47149
Pias3	1.48899	1.08687
Pced1a	-2.01243	1.19161
Rbbp5	-1.40243	2.27914
Sprtn	-1.68398	1.78027
Mthfd2l	-2.37895	1.23423
LOC100363452	-2.98231	1.25476
Rbbp4	-1.06931	1.96827
Akt3	-1.06521	1.04862
AABR07028349.1	2.27327	1.41838
Mettl26	1.32073	3.26057
Frem2	-1.23024	1.24603
Hsf1	-1.11022	2.68772
Id1	1.80993	1.29058
Ffar4	1.57073	1.35358
Zfp541	2.48896	2.77774
Cyb561d2	1.25493	2.17563
Tecpr2	1.25621	2.1137
Zbtb40	2.11392	1.41764
Rint1	-1.83166	1.0171
Smc2	-1.57247	1.37038
Ccdc78	2.7345	1.12803
Zc2hc1a	1.41926	3.71534
Crtc1	-1.18268	1.08616
AABR07018437.1	1.28132	1.09193
Trim50	-1.77906	1.04374
Sgo1	2.14499	1.79291
Ddias	1.90859	1.28583
Trex1	1.81517	1.04273
Nudt12	2.05653	1.16144
Mrps10	-1.71112	1.86251
Tp53i13	1.02507	3.62609
Dlg2	1.86794	1.18599
Ccdc73	1.12005	1.67449
RGD1561113	1.65562	1.23211
Fbxo22	-1.71526	2.2139
Tmem126b	2.28366	2.1779
Arhgap23	-1.42916	1.04793
Emcn	2.25306	2.873
Serhl2	-2.4858	1.27366
LOC100360828	2.79772	2.15272
Col11a1	1.84997	1.1693
Tmem201	-1.67119	1.31224
AABR07063929.1	1.99591	2.16862
Trappc10	-1.20897	1.26723
Anks6	-2.55231	1.1781
Tspan1	1.21174	1.42134
Parp14	1.64495	2.55906
Tbc1d2	1.594	1.17569
Proca1	-1.83211	2.27845
Amer3	-1.23175	1.68908
Zfp791	1.64042	1.76117
Zdbf2	1.36833	1.18276
Aco2	1.73756	1.15364
Zkscan2	1.90761	1.27666
Ngp	-2.01078	1.04383
Enkd1	2.91952	1.46628
Nbas	1.47145	1.85983
Lyrm1	2.06497	1.2099
Mfsd4b	2.60458	1.3632
Ckap2	4.04923	1.70259
Izumo1	1.54671	1.09417
Tp73	-2.79503	1.28537
Tnrc6b	-1.84435	1.07958
Cox10	1.27653	2.05702
Ppp1r1c	1.75153	2.21734
Tal1	-3.17541	1.14005
Nanos1	-1.34265	2.65466
Spindoc	-1.5369	1.17949
Ltk	-1.73855	1.18648
Zfat	-2.15642	1.13853
Tmem130	-1.92773	1.14019
Map3k13	1.41226	1.15691
Rrm2b	-1.2531	1.76407
Dctn2	-1.60484	1.57902
Fbxl6	1.66621	2.16992
Apbb2	2.44527	1.59328
Armh3	3.93046	1.33087
Vwa2	1.24126	3.34389
Sez6l	-1.79998	1.85344
Abhd1	-2.46588	1.74465
Tns3	1.66073	1.36293
Ptma	-1.58519	4.39636
Wdr86	2.31792	1.3701
Crk	-1.62928	2.39285
Ccdc102a	1.21486	1.5735
Cavin2	-1.74706	6.0106
Zfp26	1.92892	1.20586
Pex1	1.02861	1.54287
AABR07045485.1	2.28896	1.42946
Slc10a4	3.02748	1.94191
Prmt1	-1.87788	1.59559
Tmem202	3.79235	1.04311
Adpgk	1.40378	1.14296
AABR07049299.1	1.30754	1.01768
Hk3	1.3348	2.13412
Ppp6r2	1.04672	1.02903
Ndufs5	2.52241	1.43963
Dennd2a	1.50587	2.51532
Mpzl3	1.62787	1.37368
Usp47	1.44721	1.62514
Arsk	1.28824	1.37433
Tril	-1.47386	1.20633
Cyren	1.13305	4.46305
Dbndd1	1.22431	1.16962
AABR07069466.1	1.43525	1.58943
LOC691921	-2.71461	1.4762
Usp54	1.09301	1.41184
Ggact	1.12976	1.0837
Atp5mf	1.20866	2.51826
Zc2hc1c	1.9452	1.19961
Birc6	1.8109	1.53012
Rbm27	1.44384	1.38683
Pcdhga7	-1.56305	1.79567
Pcdhga5	-2.88335	1.01614
Ttc39d	2.91806	1.05503
Cd27	1.49332	1.29509
Rps25	2.00401	2.18124
Rtel1	1.45006	1.44603
Ndufv3	1.14393	1.18362
Elp5	-1.49574	1.28867
Usp32	-1.38013	2.22377
Cndp1	3.32134	1.16615
Trpm3	1.04752	1.17573
Nit2	1.13134	1.3865
Map7d3	2.6241	2.7096
Ptk2b	-1.9911	1.21192
Cfap44	-2.51172	1.03254
Apobec4	1.31925	1.12599
Psmd3	-1.12506	1.15117
Asmtl	-1.76206	1.07446
Sh3bgr	4.21724	1.25473
Tppp	-1.5719	1.19838
AABR07032255.1	-1.5165	1.00676
Npepl1	2.00471	1.19511
Wdr1	-1.31868	2.36146
Msgn1	1.79515	2.24905
AABR07052523.1	-2.06623	1.51439
Usp30	-1.54274	3.17187
Edar	1.66371	3.59232
Kif26b	-1.43442	1.26359
Brpf3	-1.90643	1.10752
Map10	-1.5446	2.28673
Ctcfl	3.06517	1.19668
Fbxw5	1.01875	1.35297
Gsto1	1.9967	1.39565
Vom1r45	1.48608	1.91398
Zbed3	2.12171	1.18576
Shisa6	-1.20207	1.05482
Hirip3	1.94604	1.33263
Unc5c	1.68493	1.10625
Cyp2d5	-1.83425	1.06931
Pitpnm2	1.41408	1.7987
E2f3	1.20971	2.63373
RGD1565784	-1.80678	1.42119
Rp9	-2.31539	1.46979
Letmd1	-1.56727	1.44253
Hba-a1	2.11433	2.07139
Tpk1	1.92144	2.3843
Ccl6	1.1449	2.70034
Eml2	-1.35836	1.25242
AABR07031494.1	1.31238	1.59649
Lrrc10b	-1.20837	1.83925
Morn2	2.03403	2.24764
AABR07040095.1	1.73029	1.64993
Pcdhga9	1.60103	3.80501
Lmf2	2.08224	1.0518
LOC100362040	-1.46312	1.65384
Nhs	-1.76459	1.8429
Dgkb	-1.05253	2.54181
Adarb2	1.328	1.43634
Igdcc3	-1.78386	2.03639
AABR07006688.1	2.43277	1.05553
Fat1	-1.12639	3.22147
AC136588.2	1.99376	1.4851
AABR07037412.1	-3.62306	1.20362
Rps4y2	1.3024	1.357
Wdr46	-1.27624	1.3202
Nrp2	-1.02372	1.20361
Ankrd37	1.92095	1.91855
Olr1111	2.91902	2.31795
AC112531.1	1.33955	3.06956
Dchs1	1.06761	1.84354
Andpro	1.28474	1.40081
Enah	-1.5744	1.08892
Impdh2	1.16832	2.29108
Tmem200b	1.78786	1.78252
Adcy2	-1.27593	1.70823
Creb3l3	-1.98892	1.03958
Cdyl	-2.52731	1.04552
Cyp2d4	1.55598	1.12297
Polg	-1.04551	2.81114
Capn13	-2.69883	1.69456
Gabrp	1.12902	1.57806
Tssc4	2.5647	1.90654
Zbtb34	1.74293	2.04841
Rasgrp3	1.07599	1.77718
Rpl10l	-1.98858	1.87337
Srek1	1.53975	1.0818
Srp54a	2.91738	1.47457
LOC100362027	-2.226	1.30856
Ybx1-ps3	-1.25862	2.50877
LOC690483	-2.78582	1.06168
LOC499584	2.98774	1.24029
Slc22a15	1.91847	1.13112
Edil3	-1.72305	1.88881
Osmr	2.01538	2.32147
Rnf123	-1.54701	1.54201
Csrnp1	1.86747	1.19251
LOC100366054	-1.35299	1.32687
Tll1	2.28777	1.46252
Spen	1.11799	4.4535
Osbpl9	-1.34638	2.5294
Cd276	1.28808	1.52689
Bud23	-1.42896	1.58945
Hnrnpu	-1.72814	1.23715
AC128967.2	1.06013	2.10097
LOC498705	3.06561	1.49677
Nr3c2	-1.57171	1.19242
Plk5	-1.64213	1.21264
Lyc2	3.4092	1.44645
Zfp583	1.39819	2.09224
Ago3	1.18143	1.23778
Pias1	1.48054	1.77469
5S_rRNA	1.45974	2.14022
Mir3556a	1.04631	1.90732
Mir3570	-1.24536	1.81732
Mir3578	1.3663	1.03856
Mir324	2.07917	1.49243
Mir3597-3	-1.42691	1.52672
Mir129-1	4.53444	1.00671
Mir23a	4.0396	1.822
AABR07015608.1	2.17187	1.93495
Zfp518a	3.14059	1.27146
Tbcd	1.20281	1.21962
Fn3k	2.81549	1.68761
Aspscr1	-1.89245	1.04683
Ppp1r27	1.83367	1.77552
Dusp3	-1.20225	1.14656
Pde1b	1.42383	1.67736
Faap20	-1.34547	1.59421
Clca4l	2.40994	1.18422
Ubr1	1.63658	1.08724
Kif14	-2.65688	1.21726
Tyms	2.82719	1.47949
Cops9	-1.90616	1.21607
Chfr	-1.23847	3.56915
Cd68	-2.48974	1.23979
Sertad3	2.94374	1.77969
Calr4	1.37596	1.99914
AABR07065353.1	1.15267	1.12275
Mt1	2.41799	1.28054
Nsd2	1.00187	1.30151
Calml4	1.57258	1.03441
Gng5	1.69532	2.24823
Slc25a31	1.43906	1.5882
Tmem132b	-1.89579	1.44426
Gmnc	4.25454	1.27929
AC127084.3	1.60075	1.04167
Cenpl	2.75976	1.9232
AABR07037410.1	-2.01029	1.3483
Lypd6	1.26796	1.06521
Mrpl52	-1.42615	1.08488
Dda1	-1.36563	1.83555
Pcdhgb5	2.60896	1.2051
AC131360.2	2.58493	2.0664
Kcnd1	-1.67937	1.2141
Suv39h1l1	1.88135	2.601
AABR07034657.1	1.95364	1.798
Rab7b	2.50675	1.05571
AABR07035338.1	1.41089	1.29034
Slc25a5	-1.83272	1.81839
AABR07062912.1	-1.54485	1.80203
AABR07028999.1	3.49662	1.41677
AABR07026302.1	1.12134	3.73107
AABR07071819.1	1.9301	1.16126
AC134160.1	2.13066	1.07265
Erich1	-1.47309	2.19917
Sting1	3.08358	1.16988
Cyp2j10	1.77788	1.71387
Gimap1	-3.9422	1.22452
Gpr21	1.48157	1.13952
Trappc2	2.41543	1.29481
Pigk	-1.76752	1.83409
Ddx59	1.69732	1.26963
LOC100364435	-1.39338	1.68231
Tmem250	1.8732	1.06738
Tmem190	-1.041	1.32096
Asb5	1.85863	1.18747
Ciart	-1.72424	1.32616
Efhc1	2.64386	1.79838
Adgb	1.83575	2.18884
Pappa2	-1.63912	1.17459
Mtx1	-2.51582	1.10736
Rcn3	-1.39623	2.35075
Clstn2	-1.49479	1.67666
Frrs1l	1.62867	1.20662
AC096317.1	2.68466	1.94111
Harbi1	3.20508	3.12361
Dip2a	1.08663	1.27565
Zfp949	2.51778	1.16298
Cyth1	1.69077	1.16936
Ehd1	-1.39847	1.29287
AABR07014478.1	2.93693	1.28592
AABR07052525.1	2.61904	1.0751
Frat2	-2.0803	1.02478
Eid2b	2.89138	3.43737
AABR07072546.1	3.43469	1.20224
Vom2r76	2.92303	1.26619
AC139391.1	-1.54365	4.01731
LOC684762	-2.15217	1.65402
Lin7c	-1.51401	1.11159
Hira	1.13399	1.58482
Gria1	-1.43182	1.1191
AABR07014756.1	1.89536	3.69302
Mcu	2.62573	1.17078
Lyrm7	2.33474	1.32208
Haus6	1.46522	2.44741
Ppm1l	1.50313	1.03448
Anks4b	2.83543	1.18947
AABR07022023.1	3.15333	1.43841
Ralgapa1	1.51093	1.04489
3110082J24Rik	-1.42552	1.02523
Basp1	-2.17682	2.00788
AABR07007032.1	-1.39315	1.09159
Dmd	1.7454	1.07493
LOC291276	1.23617	2.57948
Pnpo	-1.34506	1.10368
Phf20l1	-1.131	1.49477
AC103335.1	3.6495	1.10507
AC109096.1	1.76448	1.44764
AABR07048211.1	1.92079	4.20342
Dzip1-ps1	2.51133	1.34496
AABR07043748.1	-1.83652	1.06788
Mms19	1.41388	1.10814
Acot4	1.25403	1.32624
Snx9	-2.26736	1.13706
Mydgf	-2.05621	1.19905
Dbi	-1.23086	1.61824
AABR07061874.1	1.32757	1.86806
AABR07043085.1	-1.29189	1.72348
Rab10	-1.94438	1.0192
Cox16	2.88486	1.26682
Gtf2f1	1.97996	2.01508
Rnf8	-1.90697	1.15962
AABR07029217.1	1.33994	1.53548
Cabyr	1.29796	1.14359
AABR07009218.1	3.29094	4.11319
Dcx	-1.11441	1.07473
AABR07059198.2	-1.13901	1.30534
Tmsb4x	-2.0752	1.10803
Ncan	-1.0357	1.88118
F2rl3	-4.0759	1.2422
AABR07013019.1	1.97333	1.47177
Fam160a1	-4.2598	1.16512
AABR07035787.1	1.49938	1.24868
Tbca	-1.87168	1.56399
AABR07005664.1	2.13356	1.14228
Uhrf1	2.60668	2.077
AC103514.1	-1.24585	1.52902
AABR07007086.1	1.62634	1.23791
Tsfm	2.16111	1.07849
LOC501467	1.41629	2.1373
D430019H16Rik	-1.82004	1.17856
AABR07045032.1	3.3291	1.24981
Nktr	1.51078	2.5255
AABR07054456.2	1.02894	3.64305
Olr1579	5.43578	1.02219
Arl16	1.87019	1.68918
Lime1	1.7222	2.7137
Shisa8	1.25484	2.35465
Nup43	1.33007	1.8744
Septin10	3.23563	1.14277
AABR07043601.3	1.04883	1.06257
Hist1h2ah	-1.81909	1.46433
AABR07054390.1	2.39228	1.23831
AABR07031491.2	1.17926	1.37502
Atp5f1e	-1.32906	2.37331
RGD1564899	2.30368	1.20959
Wdcp	3.69868	1.20431
Cdc45	-1.40004	2.3555
Cenpo	1.15916	3.68035
Fam228a	2.90259	1.10469
Shank2	-1.49223	1.11619
AABR07044375.1	-1.00231	1.18157
Nrxn1	-1.65474	1.33255
Gng12	2.24795	1.91283
Uckl1	-1.83651	1.13569
Uhrf1bp1l	1.02435	1.01388
Jmy	1.02926	3.2362
Samd15	1.68288	2.12796
AABR07035175.1	1.15134	1.35087
Fbln5	-1.61636	1.0195
Ttc16	2.29343	2.036
Fam115c	-1.99962	2.29104
AC099304.1	1.822	1.51182
Prep	-1.58816	1.13547
AABR07038902.1	3.85182	1.53118
Mphosph8	1.02275	1.27344
Ntan1	-1.31516	1.08777
Srsf12	1.73064	1.25788
AC107597.1	1.04956	1.91904
Hic2	2.14218	1.04146
Rfx4	2.00611	1.19525
AABR07006673.1	2.46477	1.97121
U6	1.85013	1.39235
AABR07073453.1	1.18119	1.06868
Tep1	1.81996	1.20603
AABR07065498.1	-1.42107	1.60127
AABR07007592.1	1.97961	1.32865
AABR07027811.1	-1.21134	1.44524
Wnt2	-1.7746	2.34243
Acnat2	1.44757	1.90062
AABR07027235.1	4.18481	1.30963
AABR07016635.1	1.79026	1.03281
Txnl4a	1.83485	1.28347
AABR07069218.1	-1.31837	1.6882
Sugp1	-1.60338	1.05771
Ppp1r9b	-1.88514	1.82877
AABR07044366.1	4.13801	1.07768
Pigy	2.87376	1.38622
AABR07034098.1	3.45985	1.18216
AABR07052126.1	1.27608	2.15708
Cnot10	1.28452	2.81899
U2	1.53525	1.94235
Bscl2	1.62157	1.25322
AABR07071395.1	-1.81192	1.81639
AABR07004812.2	1.84392	1.24156
Chga	1.53408	1.04848
7SK	1.09443	1.02714
Sox21	-1.63669	1.53382
AABR07072264.4	-1.18706	1.06334
Atp6v0a2	2.09513	1.0303
AABR07040629.1	-1.87847	1.90598
AABR07063274.1	3.16787	1.28127
AABR07025673.1	1.60518	1.66071
AC131874.1	1.42289	1.19092
AABR07067042.3	2.59153	1.55989
AC114111.1	-1.52788	3.11988
AABR07058464.1	3.09095	2.49972
AABR07068327.3	1.9126	1.43176
AC130391.3	-1.39919	1.12166
Wscd2	1.09119	2.37987
Zfc3h1	1.13343	1.16638
B4galnt4	1.66003	1.04137
AABR07064650.1	2.95514	1.80029
AABR07036532.1	2.54286	1.01954
AC119007.3	-2.49824	2.30909
Gpcpd1	1.64618	1.8461
Soga1	-1.14886	1.87266
LOC685767	4.49471	1.40263
Adnp2	1.48864	1.33443
Adcy10	1.90669	1.16485
Ccpg1	1.15715	2.81453
AC103090.1	-2.19658	1.08127
Cracr2a	3.64823	1.96551
Rhou	-1.91876	3.1117
Mrpl50	3.28643	1.83932
AABR07065165.1	1.40238	2.44843
AC126486.1	2.47928	1.36971
AABR07006724.1	-1.89308	3.51495
AABR07070307.1	2.85195	1.20021
Prmt8	1.40181	1.08804
AC123500.1	-1.65447	1.49627
Osbpl1a	1.17934	4.04928
Tpgs2	1.01319	1.4657
AABR07012583.1	-1.63029	2.19318
Pus10	2.33571	1.03675
AABR07018116.1	1.52807	2.10866
LOC679711	1.54823	1.00245
Nfatc3	1.29876	2.22173
Majin	1.88387	1.04581
Tspan11	1.66323	1.20611
AABR07015812.2	2.43397	1.13078
AABR07042821.1	3.47006	1.32758
AABR07016578.2	2.48614	4.26541
Tmem101	2.62898	3.43904
AABR07015907.2	1.11709	1.74643
Pycr3	2.91427	1.11088
Fkbp11	-1.56394	1.00488
Wdr72	1.88602	2.06446
Cnot6	-1.37457	1.51865
Adgra1	1.60199	3.29294
Rhbdd1	-1.87061	1.39994
AC095267.2	3.05955	1.27968
Ndufaf2	3.87985	1.58301
AABR07058403.1	1.20885	2.16776
AABR07053500.1	1.09397	5.61601
AC122968.1	2.73595	1.05948
AABR07065083.1	1.60555	1.66033
LOC100362333	-1.75997	2.72181
AABR07066838.1	2.76275	1.68059
AABR07013304.1	3.3756	2.22778
Trip10	2.0953	1.95138
AABR07001519.1	2.03147	1.00334
AC243566.1	3.23784	2.18866
Dnase1l1	1.31845	3.79355
AABR07068248.1	1.87958	2.50577
Gpx2	1.6705	2.94271
AABR07052611.2	4.26695	1.24496
Epb41l1	-1.36272	1.54397
AABR07029863.1	-1.32146	1.16376
AC105648.6	1.63228	1.23844
Myb	1.39004	1.41763
AABR07062570.1	2.10162	1.80736
AABR07069473.1	2.7592	1.3814
AC130741.1	2.98959	1.55834
Hist1h2ail1	3.42104	1.65055
Fmnl3	1.2186	1.18322
AABR07044959.1	1.54772	1.42075
AABR07039199.1	2.51702	2.02805
AABR07054262.1	1.07356	1.15133
AC096468.1	2.53141	1.19753
Cdh8	1.47989	2.17165
AABR07044049.1	2.14011	1.67964
Nckap5l	-1.49547	1.04242
AC229945.1	2.72715	1.30211
Hectd2	-1.7892	2.59057
AABR07070901.1	-1.00431	3.65293
AABR07013140.1	1.12484	2.45485
Inpp5k	-1.70897	1.43562
Garnl3	1.59554	1.33562
Vom2r12	1.38863	1.35939
Slc12a3	2.05308	2.15249
Glud1	-1.02664	1.06386
AABR07053771.1	-2.51315	1.50978
Cldn25	2.20971	1.19354
LOC102546683	-1.78599	2.02243
Fam81a	1.48091	3.33029
Cmtm1	2.79903	1.03109
Cav2	-2.36766	1.02501
Lmln2	-1.14248	1.73989
AABR07056465.1	-1.84051	1.17356
Zdhhc18	1.90598	1.03274
AABR07071045.1	4.22431	1.23515
AC130253.3	1.77123	1.17982
AC094126.2	3.4068	2.11145
AC126581.1	2.51986	1.13201
Asic2	-1.1223	1.96743
Zfp36	1.08284	8.33462
AC108588.1	1.89507	1.5105
Mapk8ip1	-2.31459	1.21914
Gm45623	-1.60498	1.22544
SNORD115	-1.45084	1.19289
Srrm2	2.36448	1.24945
Tyro3	1.32458	1.10986
Palmd	-1.37193	1.56127
Kcnh8	2.6713	1.45367
Tmem52b	2.16643	1.37033
AC106606.1	2.41332	1.8295
AC119356.2	3.29047	1.99389
AABR07044362.4	-1.1425	1.15817
SNORA70	1.71904	3.56965
AABR07055885.1	3.94793	1.0524
AC141169.5	-2.20246	1.2382
AABR07071195.2	3.41463	1.03992
Hsbp1l1	2.144	2.38466
Shld2	2.06701	1.37985
U7	1.22546	2.99409
AC108572.5	2.25783	1.09503
AABR07058985.2	2.22549	2.9511
Tpcn1	-1.40623	1.17774
LOC100362172	1.88429	1.43689
Mob1a	-2.50799	1.72788
AABR07049503.1	-2.85028	1.03169
AABR07027870.1	1.19439	1.28857
AABR07051515.2	2.39335	1.55662
Zfand3	-1.00415	2.95509
AABR07041411.1	-2.72204	1.72607
Asic1	-1.67152	1.29533
AABR07051485.1	2.29464	1.96601
AC121663.1	-1.47989	1.01725
Dnah12	2.42871	1.11554
AABR07046763.1	-1.41905	2.04485
LOC103692984	1.28968	1.18244
AABR07031947.2	1.83348	1.31048
Selenoo	2.01266	1.31495
Six5	-1.71536	2.30247
5_8S_rRNA	2.02867	1.22866
Ddx23	1.94246	1.39305
AABR07053516.2	-2.23132	1.0843
AC115420.4	-1.47694	1.75909
LOC100910237	-1.47178	1.27111
Rps21	2.77442	1.76596
AABR07015639.1	1.92016	2.11194
Cacna1g	1.39896	1.09744
Kdm5b	-1.84903	1.24453
U4	1.243	1.19382
Ptpn21	1.12501	1.18177
Tmem189	-1.15883	3.30422
Polk	-1.48956	2.05519
AABR07067763.1	1.58278	2.3042
AABR07027309.1	1.25041	3.75115
Atg2a	1.82657	1.06717
Qtrt2	2.11991	1.98193
AABR07015889.2	-1.47031	3.13811
AABR07050298.1	2.27272	1.05863
AABR07059258.1	-1.31423	1.91559
Dnah7	1.92349	1.1225
AABR07056156.1	2.94475	1.99987
Herc4	-1.05408	2.56934
AABR07015838.2	1.94827	2.7077
AABR07028797.1	-3.0987	1.32442
AABR07057844.2	-3.28045	9.45521
Pelo	1.24744	3.11793
LOC103694210	-1.40552	2.58556
Gar1	-2.21387	1.63579
Mrps36	-1.94828	1.10934
Selenom	-2.21096	1.49314
Atp2b3	-1.2825	1.67481
Loxl3	1.158	2.28765
AABR07024955.1	4.12922	1.52108
AC142421.2	3.41427	2.11652
Asap2	1.19552	1.80149
Gck	-2.85492	2.18616
Metap1d	1.20204	1.14814
Asxl1	-1.17022	2.19721
AABR07031674.7	2.38566	2.28317
AABR07007065.1	2.82324	1.58185
Aqp9	4.27865	1.62502
Igfbp3	1.75814	1.5082
Myo1e	2.1019	1.53022
AABR07065173.1	-2.38214	1.26443
Kcna3	1.2117	1.81717
AABR07044429.1	3.01583	2.19108
AC116220.2	-2.48036	1.43382
AC108616.1	1.08649	1.13668
AABR07012058.1	2.03561	1.20315
LOC681392	2.32593	1.21892
Gm9918	2.06799	1.89682
