## Supplemental Table 4 for "Differential regulation of gene expression pathways with dexamethasone and ACTH after early life seizures"

### Sheet: Table 1-4
gene_name	log2_mod_coefs	log_fdr_adj_p
Idua	-1.18084	1.34852
Cd82	2.23848	1.13324
Fcrl6	-2.78514	1.18123
Mtf2	-2.16248	1.02225
Hltf	-1.01302	1.59828
Gpr89b	-1.62736	2.40068
Rnf19b	1.11401	1.69707
Abhd5	-2.33349	1.60526
Kctd17	1.54913	1.2379
Grm6	-1.93742	1.01706
Slc16a6	1.91754	1.61027
Def8	-1.5928	1.7681
Fam13c	1.53089	1.18399
Prdm1	-3.00105	1.43577
Rtraf	-2.69429	1.59103
Ccar1	1.3739	1.42416
Dcbld1	-3.01933	1.1421
Nelfe	-1.31533	1.80025
Dxo	3.40736	1.4253
Cuta	1.52	1.26758
Def6	-2.0794	1.00068
Fance	1.67022	1.11296
Tspyl1	1.66632	1.06917
Ube2d1	1.14843	2.00847
Tfam	-2.55406	1.57351
Ado	-1.43055	1.3472
Ung	-3.68395	2.22247
Ssh1	-1.27674	1.82613
Rpp21	2.13031	1.45866
Ranbp2	-1.3651	1.34008
Gnl1	1.21504	2.33612
Flot1	1.33193	1.12417
Ddx39b	-1.41684	1.32429
Csnk2b	1.07687	1.42148
Sbds	1.61005	1.25967
Tmem248	1.59791	1.97779
Gusb	-2.26409	1.75797
Psph	-1.87504	1.75469
Rpl21	-2.31941	1.05193
Ptcd1	1.69631	1.24671
Aimp2	1.00192	2.49334
Rilpl1	-1.80363	1.1316
Kmt5a	-1.70382	1.19908
Sbno1	-1.22034	1.42496
Cers4	1.43463	2.49713
Mphosph9	-1.41344	1.71668
Stard13	1.11493	2.61219
Zfp316	-1.09071	1.92582
Denr	-1.78234	1.2849
Slc29a4	-1.62547	1.24769
Tesc	-1.88088	1.16105
Acads	-1.90871	3.3555
Pknox1	-1.3867	2.22551
Tchp	-1.45085	1.45819
Rsrc2	-1.49189	1.56042
Clip1	-1.78159	2.45947
Mafk	-1.76688	2.20119
Atp2a2	1.58003	1.27716
Adora2a	-3.89357	1.75209
Rab36	1.47731	1.26248
Rsph14	-1.96318	1.4852
Zfp68	-1.69202	1.28073
Mapkapk5	-1.61177	1.17748
Ddx54	-1.30112	1.03566
Iqcd	-1.70759	1.79671
Irs3	1.17786	1.77547
Epo	-2.11301	1.2222
Plod3	1.68264	1.06083
Prkrip1	-1.19832	3.01994
Nsun5	1.41035	2.75219
Cdca7	-2.40998	1.65502
Dlx2	-2.23837	1.06947
Tfg	-1.03656	3.03014
Erg	3.85951	1.7977
Setd4	1.97033	1.05295
Whrn	1.16486	2.58595
Atp13a4	2.4242	2.01827
Lsg1	-1.69265	1.69862
Vps8	-1.72346	1.51938
AABR07034767.1	-1.37513	3.95385
Ccdc91	1.37873	1.39633
Smpd4	-1.66573	1.11403
Dgcr8	-1.41311	1.64999
Gnb1l	-1.96597	1.42378
Ccdc50	-1.81753	2.39615
Vcsa2	-2.90892	1.64651
Retnla	-2.4553	1.63122
Mx2	-2.61691	1.01758
Gtpbp8	3.32035	1.32925
Atg3	-1.96038	1.18864
Lrrc8d	1.40795	1.97454
Cd200	-1.42095	1.74142
Cep135	-2.55395	2.28396
LOC498368	1.89366	1.48934
Coq2	1.94094	1.51423
Ociad2	1.80573	2.06781
Hlx	-3.40216	2.32515
Uchl1	-1.891	1.20335
Gabrg1	-1.54045	2.23813
Bpnt1	-1.3863	1.05574
Slc30a10	-1.25137	2.16503
Cdkl2	-1.01508	2.21869
Pds5a	1.82143	1.08488
Cul4b	1.25958	1.87349
Ero1b	-1.45846	1.15562
Ivns1abp	-1.59353	1.06812
Kcnk2	1.58295	1.77819
Mtmr1	-1.59674	1.53089
Vps4b	-2.17105	1.05485
Dlg3	-1.14509	1.05456
Pou3f4	-2.85699	1.11911
Eftud2	-1.04797	1.06143
Slc16a2	-1.02026	4.65941
Slc19a2	1.59703	1.38004
Rassf6	-2.222	2.01275
AABR07065078.1	1.84203	1.76532
Nagpa	1.22202	1.36276
Ankrd40	1.97078	1.3176
Ren	-2.49291	1.44566
Dpt	1.16289	1.31314
Shroom4	-2.70226	1.47133
C1ql1	-1.88579	1.21355
Cd38	-2.20683	2.44189
Cenpv	-2.9469	1.51938
Prom1	-1.21569	1.35861
Acbd4	-1.12205	1.83327
B4galt4	-1.73222	1.91904
Prelp	1.77284	2.24386
Traf7	-1.46105	1.19858
Pla2g10	-3.28786	1.31108
Mid1ip1	1.45276	1.30768
Nat9	-1.14208	4.56509
Grin2c	-1.4419	1.05927
Rcsd1	-1.98662	1.25022
Fbxw10	-3.50153	1.26605
Dck	1.40479	3.57854
Cd247	-1.94489	1.42639
Gcdh	-1.76521	1.4444
Rrn3	-2.58296	2.42437
Canx	1.53894	1.34365
Mospd2	-4.07883	1.15168
Cenpf	-3.27157	2.61989
Grsf1	1.36111	1.00846
Stx6	-1.16679	1.18277
Fundc1	1.42274	6.77831
Atp11c	1.7432	1.64673
Ppfia4	-1.02358	1.97108
Efemp1	-3.02465	1.53667
Ccdc112	2.61911	1.29251
Utp3	-1.16482	2.10164
Nt5c	-1.8972	1.09414
Jpt1	-1.42051	1.00531
Med13	1.09431	3.50458
Ambn	-2.61392	1.08307
Rps6kc1	1.51949	1.12585
Kcnk10	1.50384	1.11802
Wdr75	-3.38303	1.43561
Ap3s1	-1.50101	1.60751
Vash2	-1.53043	1.50577
Slit2	-1.41118	1.08953
Wnt3	-1.89896	1.03458
Med12	-1.3888	1.38303
Ccnjl	-2.44944	1.10255
Cd55	-1.88143	1.14681
Zfp18	-2.97771	1.14701
Pik3r6	2.46457	1.59367
Pld5	-2.0814	1.08858
Nectin4	-2.53627	1.89784
Ccdc88a	1.35312	1.49122
Pnn	-1.10414	1.21551
Trib1	-2.96429	1.08152
Zfpm2	-1.03589	3.33978
Kcnv1	1.58714	1.31847
AABR07001435.1	-3.8939	1.65943
Flii	-2.37056	1.20515
Rpl26	1.96047	1.13066
Odf4	-1.36712	5.35716
Mgst3	-1.91211	1.11097
LOC108348062	1.66607	1.97894
Adgra3	-1.52872	1.23135
Btg1	-1.70447	1.12092
Ppm1h	-1.1691	2.70469
Ahr	-3.14549	1.42143
Notch3	1.50304	1.06319
Lrrc52	-3.85338	1.05578
Map2k6	-1.90479	1.21463
Clhc1	2.71455	1.55797
Fam210b	2.78597	1.34263
Tasp1	-2.86077	1.58596
Desi2	1.9432	2.60587
Spdya	1.15744	1.07708
Dhx40	-1.99158	1.27096
Tmtc2	2.87629	1.87231
Sec23a	1.52768	1.03602
Fzd6	-2.54854	1.59623
Prr5l	-1.56023	1.52426
Kif5c	-1.80871	1.12496
Pbx1	1.32185	1.19565
Celf5	-1.07547	2.21224
Jkamp	-2.71611	1.36441
Strn	1.4593	1.10209
Elob	-2.24362	1.05969
Sntb1	-1.44245	1.98551
Papola	-1.86092	1.1391
B4galnt1	-2.19964	1.83696
Crhr1	-1.84989	1.71496
Slc4a1ap	1.53857	2.71342
Rasal2	1.33139	1.05357
Jade2	-1.71413	2.25967
Zfp3	1.97571	3.13569
Arhgef25	-1.47159	1.11406
Cpeb2	-1.14264	1.8883
Rtfdc1	1.893	2.15444
C1qtnf7	-2.65185	1.24724
Slc52a3	-2.2837	1.93942
Ccdc157	2.80775	1.01754
Slc12a6	2.24735	1.09411
Plek	1.42439	2.72783
Sec16b	-1.92962	1.7896
Lrrc6	-3.40298	1.09154
Syne3	-1.90066	1.4108
Kif5a	1.28123	2.42674
Nol10	1.90159	2.11112
Tmem128	2.156	1.68868
Pwp1	-1.55024	1.52567
Rab3ip	-1.49929	1.94663
Klhl29	1.89718	1.33446
Ctbp1	1.77644	1.60625
Rida	-2.50161	1.40408
Atxn3	1.22835	1.12805
Rpap1	1.8065	1.13221
Pkp4	1.48752	1.30535
Arhgef5	1.63333	4.03521
Rhbdl3	-1.24238	1.71474
LOC100125367	-1.62741	1.02361
Zbtb44	-1.68663	2.63288
Brinp2	1.20776	1.00844
Mthfd1	1.5148	1.27245
AABR07047872.1	1.95441	3.79903
Cav3	2.00436	3.01281
Stx17	1.58175	1.0096
Arhgdib	-1.06232	1.4121
Erp44	-2.04167	1.12096
Yap1	-1.70408	1.08613
Naalad2	-1.95197	1.53546
Erich5	1.89561	1.96978
Nt5c3a	-1.9663	1.03023
G0s2	-2.02062	1.37753
Eif2ak4	1.95129	2.26012
Med19	2.31973	1.10797
Steap2	1.23668	1.06999
Snx5	-1.82819	1.65779
Dync1h1	2.5194	1.04323
Klhl31	-3.94427	1.02386
Cacng2	1.02677	1.27437
Trim37	-1.42554	1.39301
Papolg	2.04956	2.04816
Itfg2	-1.45959	1.92021
Fyco1	1.76047	1.26267
Slc5a8	2.81951	1.3305
Pygl	-4.11522	1.28785
Akap5	-1.21443	1.11508
Syt1	1.29986	1.43065
Tmem107	-1.47509	1.08466
H3f3a	-1.03481	2.0379
Cyfip2	1.2795	2.7973
Fam163b	1.27189	1.53784
Dnajc9	-1.2146	1.73984
Kdm4c	-1.60802	2.43102
Usp2	1.6049	1.44667
Itga11	-1.35587	1.7853
Psmd6	-1.65989	1.07164
Rbm18	1.76818	1.34186
Cep57	-1.22566	1.04064
Lancl2	1.22191	1.15343
Ubr5	-1.21038	2.13983
Arl6ip5	1.57633	1.44201
Tgfbr1	-1.07012	1.86756
Cfap70	-1.79311	1.53686
Rap1b	-1.68799	1.13749
Ly6e	1.16378	3.2758
S100pbp	1.3565	1.16021
Qtrt1	1.46646	1.5554
Mier1	1.57202	2.21992
RGD1305298	-1.1726	1.79786
Mien1	2.54819	3.38939
Rrs1	1.72187	3.43206
Fnbp4	-1.43192	1.52907
Ttc9	1.45657	1.32436
Necab1	1.2815	1.40456
Klrb1b	-2.62048	2.25631
Idh3b	-1.63649	1.75418
Usp28	2.32828	1.26484
Chmp3	-1.94096	1.00353
Rnf144a	2.11369	1.44635
Ebf4	-2.61162	1.99025
Hrh1	-1.18427	3.96174
Tmem64	-2.35613	3.41088
Pcnx1	1.68669	1.20252
Setd5	-1.22533	1.60343
Gabrr2	-3.7507	1.53448
Smpx	-4.81043	1.07246
Scg5	1.08912	1.08412
Evc	-2.1669	1.91497
Igsf8	1.53343	2.09675
B3galt1	-1.73516	1.11371
Ptp4a3	-2.64596	1.55367
Cse1l	-1.55769	1.16524
Ppig	-1.26998	1.98843
Cyth4	-1.55101	2.66937
Sema7a	1.56187	1.07831
Mcam	-1.16547	2.11819
Stau1	1.11785	2.45317
Bloc1s1	1.54484	2.49522
Cand1	1.14689	1.6103
Ddx47	-1.2743	1.29073
Hnrnpm	1.19873	1.55427
Krit1	-1.64583	1.09452
Naprt	-1.83449	2.89993
Fam13a	-2.04681	1.18625
Sdhb	1.50004	1.41564
RGD1305350	2.46711	1.08391
Srsf10	-2.43027	1.10058
Sh3tc1	3.12895	1.02875
Rab3b	-2.89647	1.15723
Pxk	-1.78137	1.32488
Cavin4	-1.95342	1.94358
Ankrd9	1.79438	2.41395
Ddx27	-1.33347	1.01354
Btbd3	-1.56363	1.26326
Plpp3	1.12044	1.39368
Galnt11	-1.0258	3.94347
Mfng	-2.27995	1.11614
Cdk18	-1.0136	3.62123
Abhd6	-1.43877	1.71541
Sesn3	1.54378	2.08025
Htra3	-1.12359	5.95471
Fbxo9	1.24617	1.06579
Trim47	-1.06235	2.27738
Decr1	-1.66818	1.90101
Repin1	-1.0866	1.08592
Spink4	-2.98608	1.49717
Fnbp1	-1.5717	2.15972
Fam91a1	-1.68813	1.03518
Bag1	-1.45585	1.06474
Washc4	-1.15437	2.23412
Cat	1.32249	1.35443
Pml	1.44343	1.23168
Aagab	-1.96763	2.80861
Gabbr2	1.30206	1.27994
Fam234b	1.64589	1.35842
Tmem87a	-2.59049	1.64958
Rbms1	-2.23638	1.03277
Cfap45	-2.95667	1.49233
Dipk2a	-1.33109	1.29464
Glcci1	-1.49171	1.23639
Dusp15	-1.00118	1.28319
Ccdc30	-1.53204	2.00283
Ica1	-1.12504	3.13874
Gnpnat1	-1.02746	2.82244
RGD1563365	-1.81014	2.76628
Cryba1	1.13953	1.27495
Nlk	1.54282	1.02372
Med24	1.84064	1.20603
Tmem268	-3.28185	1.00141
Cops2	1.16232	1.90963
Pdrg1	-1.32418	1.06114
Trmt44	1.21711	1.56607
Fli1	-1.84063	3.10599
Prima1	-1.74984	2.72221
Tmem65	-3.50394	1.04962
Pcare	-3.04444	1.84153
Fgf22	1.31393	4.10994
Rbm48	-2.29482	1.13448
Tdrd3	1.72012	1.32486
Alg6	-2.40343	1.65636
Amn	-2.58173	1.42275
Elmod1	1.28643	2.2308
Ttpal	-1.35347	1.14371
Mrpl37	1.15542	1.15983
Nudt4	1.53038	2.47207
Chrac1	-1.28279	2.92167
Jam3	-1.37687	1.9058
Cidec	-3.07111	1.22609
Tra2a	1.06648	1.01261
Cpvl	-2.86824	2.85935
Lctl	-2.4676	1.79474
Kcnk9	-1.89046	1.1279
Fut11	-1.73688	1.80422
Kras	-1.60388	1.46681
Zbtb6	-2.08241	1.11061
Hivep3	1.58021	1.6972
Srp68	1.12598	1.99939
Ogfr	1.22375	1.30143
Sh3bp1	1.22472	1.1868
Tbkbp1	-1.09494	4.35927
AABR07052486.1	2.06541	1.21245
Fgf7	-2.24591	1.17504
Ewsr1	1.54046	1.1602
RGD1359108	1.49792	1.45296
Gpr160	-1.32509	2.67913
Mre11	1.08877	3.7338
Esd	-1.25145	1.02256
Akr1b1	-2.42999	1.58261
Rab11fip2	1.13444	2.08434
Erich3	1.88336	2.7395
Xpa	1.77292	1.47538
Zbtb48	1.21462	4.06284
Bricd5	1.54032	2.68185
Car2	1.99378	3.10416
Msl1	1.67992	4.32871
Rspo1	-3.96536	1.06837
Akr1b8	2.34237	1.21696
Akap17b	-1.43141	1.72799
Fam124a	-1.30564	5.36398
Cnih1	-2.96416	1.55755
Bche	-1.25369	1.03631
Il18	-1.68534	2.11793
Tmem88	1.34161	1.25677
Piwil2	-4.41094	1.23757
Fkbp14	-2.50012	1.17812
Ldlr	-1.02692	1.09013
Plch1	1.27937	2.3226
Ercc8	1.61804	1.21222
Plpp1	-1.09128	1.76507
Osbpl3	1.39707	2.55251
Ubald2	-2.09075	1.02493
Dctn1	2.27293	1.57092
Lypla2	1.64585	1.06929
Prpsap1	-2.53792	1.11871
Ythdf3	1.04746	2.23175
Efcab14	1.97741	1.06885
Azi2	1.84797	1.3029
Eif4b	-1.19658	1.55537
Xpo4	-1.45029	1.00656
AABR07019399.1	-1.40841	2.95833
Myo10	-1.68189	1.1532
Map2k1	-1.73109	1.64011
Mturn	-1.48936	1.07392
Rab30	-1.66777	1.77163
Enpp5	1.2354	1.10992
Pkig	-1.27524	1.94397
Map7d1	2.00812	1.65522
Espn	-1.75902	1.67468
Slc7a7	-1.1549	1.61573
Col20a1	-1.54605	1.01397
Dhx29	1.18137	1.03487
Atxn7l1	1.38526	2.78632
Wdr91	-1.01266	1.67656
Hmces	1.27032	1.44227
Dennd1a	1.43522	1.09459
Arfip1	-4.16025	1.2214
Commd7	-1.95802	1.33474
Tspo	-3.96547	1.56793
Stra8	1.65318	1.25975
Slc5a7	-4.21588	1.42641
Cep162	-1.96859	1.7935
Ctnnd2	-2.16347	1.74202
Pbx4	1.46429	1.32
Nrp1	-1.2734	1.0497
Twistnb	-2.03752	3.30584
Tmem41b	-1.94935	1.04072
Fam181b	-1.08276	2.4554
Kpna4	-2.33035	1.15938
AABR07004799.1	2.51201	1.19734
Atp13a1	-2.02552	1.00003
Dlc1	1.49829	1.78815
Scg3	1.71598	1.5912
Dlx6	-2.07785	1.0452
Chrna7	1.46697	1.73315
Ckb	1.35807	1.31563
Gpr27	-1.03585	1.8033
Cmtm6	-2.58595	1.73413
Igfbp6	-2.82776	1.62725
Cmtm7	-1.5024	1.0162
Nmb	-2.70558	1.06766
AABR07063855.1	1.09843	1.33521
Htt	1.63786	1.99546
Ank2	2.13802	1.56483
Ssna1	-1.27755	1.31232
Gtf2b	1.39951	1.10817
Clstn3	1.80107	1.14583
Wdhd1	-4.03323	1.32555
Cmtm8	-1.49129	1.1159
Blm	-2.02113	1.06728
Tfdp2	1.347	1.03408
Masp2	-1.29057	1.30032
Cmbl	-1.24168	1.04702
Plac9	-1.81159	1.49389
Pde10a	-1.35737	1.14212
Scp2	-1.51609	1.65423
Mtmr7	-1.57228	1.60374
AABR07043951.1	-1.41953	1.21116
Psmb2	-3.58886	1.30176
Rpl36a	-1.47091	1.2149
Kcnab2	-1.17721	2.41552
Lrrc40	-1.04457	2.24728
Cecr2	-1.73662	1.21793
Adamts18	-1.67493	4.20129
Gpatch1	1.86387	1.22746
Echdc1	-1.33887	1.89492
Zfr	1.80749	1.84119
Plk4	1.76912	1.41658
Alpk3	-4.46384	1.28829
Fes	-4.0672	1.31587
LOC691113	1.87116	2.16939
Ncdn	-1.54649	1.36918
Blvra	1.14326	1.20026
Got2	1.10715	2.05187
Mocs1	-1.14678	4.13473
Cdon	-1.1653	1.95064
Zfand4	-2.92337	1.0331
C1r	-1.95444	3.28968
Mrps31	-1.98684	1.04495
Dtnb	-1.99586	1.08815
Sdc3	1.6327	1.48047
Ubap1	-1.33907	1.12664
Adgrb3	1.43265	1.63935
Gucy1b1	1.35665	1.14189
Npc2	1.21616	1.26263
Otulinl	-2.94024	1.19691
Trio	-1.58994	2.10462
Gpsm2	-1.28935	2.57413
Nfatc2	-1.95986	1.08827
Zfyve21	1.88621	1.01131
LOC100294508	1.64152	1.24683
Dennd5a	1.65392	2.01189
Itgb7	-1.02631	1.51704
Nthl1	-2.1813	1.32055
Tgfbi	-2.77735	1.52911
Snrnp40	-2.20935	1.3671
Skap2	-1.73797	1.46299
Khdrbs2	1.60446	1.48604
Slirp	1.15727	3.57322
Aspm	-2.81029	1.23536
Peli2	1.3261	8.52242
Dnajc2	-1.00069	1.34728
Zmym4	-1.77002	1.2343
Thrsp	-1.31556	1.1522
Cpt2	-1.56289	3.44754
Cyc1	-1.02173	4.13563
Zc3h12c	-1.29794	6.37739
Pyroxd1	1.42622	1.76704
Stk17b	-3.53251	1.37788
Pdk3	1.45372	1.65309
Shisa2	-1.42992	1.5058
Fat2	-3.65915	1.06625
Leprotl1	-1.75288	1.41206
Recql	-1.35607	1.3438
Sestd1	1.46924	1.25674
Syngr3	1.33169	2.04479
Fbxo10	-1.12116	2.87393
AABR07065139.1	-4.23194	1.02654
Oard1	2.81379	1.4662
Map7	-1.49926	1.20097
Nfya	-1.79501	2.17515
Ptchd4	-2.22543	1.87364
RGD1564149	-2.8929	1.03848
Ankrd12	2.26271	1.22646
Pabpc1l	-1.68671	1.42878
Slc25a43	3.1698	1.17822
Ddx41	-1.73921	1.43595
Armc10	1.38117	2.90632
Ajuba	-3.63591	1.15832
Grhpr	-1.02148	1.36177
Prkaa1	-1.54966	1.92439
Rbbp6	1.99326	1.08677
Creb3l2	-2.3279	1.10378
Slc25a26	-3.17716	1.14461
Carnmt1	-2.39338	1.30513
Slc6a13	-1.62844	1.47483
Maff	-1.46437	1.64242
Casp9	-1.97557	1.55996
Rgl3	-3.53539	1.3381
Ddx31	-2.1499	1.5373
Setd7	1.24611	1.1448
Trpm6	-2.19531	1.60901
Nkain3	-2.58618	1.74254
Rad54l	-1.60637	1.07207
Vps33b	-1.12153	4.0492
Scrg1	1.33908	1.02825
Helz2	-1.86233	1.21936
Mccc1	-1.48232	2.63921
Stxbp5	-1.02877	2.45969
Tmem260	-1.69961	1.34805
Shisal2b	-4.14085	1.03207
Tsg101	1.63717	1.5342
Tpcn2	-1.7789	2.3707
Sorbs2	1.44099	1.11105
Pglyrp1	-2.13474	2.81629
Yae1	-1.7407	1.3455
Nif3l1	1.27067	3.3401
Zfp319	-1.58487	3.52788
Ralbp1	1.21196	1.12803
Psma4	-2.88711	1.41067
Crisp3	-2.11724	2.62245
Eps15l1	1.69019	1.00939
Vdac2	-1.20442	1.24266
Phtf2	-1.19918	1.32627
Stk4	1.25232	1.61307
Ankrd55	-1.01755	2.77625
Lxn	1.06745	3.56915
Snrpd1	1.65178	1.01867
Herc2	2.37705	1.62273
Dnai1	-1.5272	4.0023
Sh3bp2	-2.34417	4.06513
Krt35	-2.60912	1.27065
Snrnp48	-1.83694	1.17754
Kcnq5	1.32344	2.20663
Rbp1	-2.30914	1.35711
Sirt3	1.35351	1.18211
Fam172a	1.05312	1.53112
Zmym1	-2.014	1.38617
Zmym6	-1.73234	2.42101
Psd3	1.11937	1.41706
Tmed3	-2.00482	3.2919
Cdca4	-2.21019	1.26136
Slc30a7	1.34766	1.06742
Nefm	2.68817	1.19012
Dsp	-3.13406	1.53856
Rabl2	2.57764	1.09518
Il6st	1.0336	2.58125
Lcn2	-2.83215	1.07761
Fahd2a	-1.82519	1.4636
Acat2l1	1.52425	1.45262
Neto1	1.30462	2.33501
Tbc1d7	-2.96509	4.3564
RGD1304728	-1.67686	1.52641
Esco1	2.06412	1.53435
Lig1	1.13627	3.76079
Dctn3	-1.70761	1.30301
Pnoc	-1.89271	4.89985
Zgpat	-1.32202	2.35381
Ptpn6	-3.24455	1.58663
Syt10	-4.28176	1.00778
Rapgef1	2.0007	1.51675
Smim12	-1.74801	2.16181
Adgrb2	-1.7876	1.20303
Olr1096	-1.82636	1.39255
Chac1	-2.73923	1.66437
Arntl	-1.50695	1.00905
Ap1m1	-1.22345	2.75272
Rfx3	-1.3301	2.78508
Celf4	1.79734	1.06645
Mgll	-1.44481	1.15793
Zswim6	-1.35449	1.91692
Ube2q2	1.32621	1.39659
Trappc2l	2.43125	3.72959
Lig4	-3.3577	1.10984
Selenok	-1.09845	2.86677
Atp5f1d	1.11839	1.69293
Zic1	-1.90721	1.63116
Zbtb4	1.15156	1.21582
Rbm20	-4.0311	1.08197
Prom2	1.12945	3.61266
Zfp39	1.20887	1.2127
Exog	-1.94849	1.48611
Myoz2	-1.26127	1.76421
Ash2l	1.83764	1.12592
Lpin2	-1.30266	1.65361
Mesp2	-4.03055	1.21214
AABR07005588.1	-1.96423	1.35739
Mesp1	-2.82994	1.01162
Katna1	1.45956	1.68318
Igf2r	-1.52263	1.13325
Pex11a	-4.04985	1.12511
Pdia3	-1.29576	1.25176
Mcfd2	1.5712	1.80547
Igfals	-2.69958	1.51761
Il11ra1	-1.74741	1.25856
Erc2	1.59426	1.96006
Clic3	1.4347	2.22409
Acot8	1.43964	2.57066
Hspa14	-1.96467	1.74247
Ermard	-2.39618	2.4898
Fbxl8	-2.0548	1.11943
Coro2b	1.56257	2.05125
Slc34a1	-1.0524	1.25393
Rpl13	1.44001	1.22267
Dnajc25	-2.6917	1.21571
Tmem14c	-1.27579	1.18515
Hemk1	2.07736	1.21391
Tpm4	-1.54427	1.56798
Serinc4	-1.33908	2.83119
Cbwd1	1.63695	5.62145
Cdca3	-2.55269	1.46175
MGC116121	-1.28833	3.84372
Me2	-1.04292	1.71566
Dnal4	-1.78537	2.57343
Rgs14	-1.56719	1.50904
Nsd3	-1.50417	1.64239
Mfsd3	-1.1566	1.50906
Parva	1.9949	1.06458
Epn1	1.60981	2.29519
AABR07053687.1	1.29592	4.71598
Ndst3	-1.81196	1.13651
Snrpd2	1.63137	1.89218
Larp4b	-1.84075	1.53561
Cpxm2	-1.90712	1.98581
U2af2	-1.13496	1.01867
Dhx35	-2.43272	2.53121
Plgrkt	-1.89724	1.30154
Dclre1c	-1.11979	1.25024
Rb1	-2.04071	2.49507
Cnot9	1.188	2.47774
Mpzl2	-3.63946	1.13657
Kyat1	-2.17851	1.12848
Fars2	-1.6131	1.24619
Dek	1.15515	3.53624
Nptxr	1.23339	3.39678
Tmem67	-1.37971	3.2924
Frmd5	-1.66659	1.21477
Dlgap1	-2.43261	1.04804
Gtf3c1	2.09402	1.78571
Rpl12	2.01758	1.35515
Neto2	-1.84371	1.54627
Polr3g	1.17281	1.46552
Rpl7l1	1.65625	2.20427
Zfp580	-1.192	1.28835
Btrc	-1.27385	1.04555
Fxyd6	1.29327	4.0123
Pdlim5	1.36997	1.96233
Tm4sf4	-1.03162	1.29345
Eef2k	-1.20659	1.95744
Clu	1.03717	2.82384
AABR07004112.1	-1.91033	2.45794
Pitrm1	1.22281	1.59304
Dsg2	2.47758	2.66132
Mxd3	2.66786	1.01835
Bcl2l11	2.21873	1.08246
Vwa5b1	-2.03455	1.15095
Tm2d2	2.25046	1.46337
Hras	-1.07124	1.12864
Csnk1g1	-1.80408	1.79307
Lpcat2	1.3002	1.48563
Hsdl2	-2.19416	1.15133
Slc25a28	-1.08827	4.27402
Fgfr4	-1.07739	4.11976
RGD1310951	-2.07194	1.58002
Pcif1	-1.1866	1.07484
Uimc1	2.02668	1.43522
Rlbp1	1.5505	1.35491
Mapk1ip1	1.30023	3.28272
Ppp2r2d	1.68272	1.31317
Gramd4	1.33085	1.8596
Pstpip2	1.31561	5.17741
Arl2bp	-1.46673	1.23779
Zap70	-3.63947	2.26712
Coq7	1.53225	1.82677
Tmem110	-1.72363	1.05621
Arhgap28	-3.75589	1.46349
Pxdc1	-2.28765	1.21084
Ccnt2	-1.01767	4.83723
Nfatc1	-2.79805	1.05807
Rnf214	1.4118	2.07353
Nck2	-1.19801	2.68004
Cspg4	-1.67282	1.08901
Abraxas2	1.0469	1.13285
Gmpr	1.41713	1.05553
Tacc3	-2.70386	1.07536
Mrps27	-3.31994	1.07539
Tesk2	1.75369	1.14697
Phrf1	-1.52808	1.4135
AABR07071876.1	1.28262	5.25246
Zfp322a	-1.95849	1.36666
Cldn7	-3.83275	1.32062
AC103221.1	1.74124	1.28822
Wdr12	-1.15206	4.7287
Myt1	-1.08994	1.64922
Itm2c	1.1369	1.69291
Pcmtd2	-1.4968	1.2852
Loxhd1	-1.54106	5.71621
Alpk2	-2.32349	1.64125
Ptpn2	-1.16693	1.53752
Fbln7	-1.9787	1.48511
LOC100362216	-3.46478	1.09947
Mtr	1.34803	1.64046
C2cd3	-2.30138	1.10488
Spns1	1.18609	3.0669
Phf23	1.15497	2.122
Slc2a5	-1.95751	1.42782
Mxd1	1.00414	2.38456
Psmg2	-1.98777	1.51103
Nkx6-2	-1.72402	1.4537
Lrif1	-2.32916	1.36619
Uros	-1.54661	1.34493
Pde6a	-1.75593	2.13128
Cox4i1	1.32373	1.45577
Cd14	1.53432	1.10288
Actn2	1.34495	1.00155
Rps19bp1	-1.76323	2.38243
Cd53	-1.21162	1.28869
Camsap1	2.26793	1.17322
St3gal2	-1.14754	3.94195
Ranbp9	1.30843	1.12225
Cfap100	-1.23832	1.37836
Afg3l2	-1.1967	1.5843
Nek4	-1.57952	1.01508
Apbb1	1.30619	6.86343
Sncb	1.81511	1.29887
Lgals8	-1.65566	2.37228
Rad1	-1.84874	1.31795
Ndufv1	1.67278	1.49402
Ccny	1.57426	1.04767
Slc27a1	-1.12039	5.34963
Stk25	-1.87113	1.11837
Cog2	-1.27649	1.18737
Ubfd1	-1.11371	1.56989
Sncaip	-1.98633	1.80764
B3gnt7	-1.85707	1.28091
Zfp511	1.33219	2.24982
Park7	-1.87798	1.43404
Prx	-1.831	2.785
Wipf1	-1.76313	1.31534
Naa35	-1.9526	1.17933
Arfip2	1.03281	1.23553
Cend1	-1.9545	1.52807
Lipt1	-2.00045	1.99395
Eif4enif1	1.06312	1.76241
Cdk7	2.29552	1.01145
Ncbp3	-1.68298	1.29642
Nup93	-1.43446	4.98476
Ctsl	-1.4388	2.0841
Slc20a1	-1.28815	1.51745
C1qtnf3	-2.37134	2.2649
Pde6d	-1.65389	1.2227
Pfdn1	-1.03672	2.45159
Scrn3	-1.05477	3.60651
Jak3	-1.48853	1.25601
RGD1562987	2.39117	1.25712
Akt2	1.75567	1.23308
Dennd2c	-3.37703	1.63641
Rad9a	-1.25906	1.01283
Rsph3	1.98705	1.00379
Pmaip1	-3.54774	1.00012
Psmd5	1.81908	1.11808
RGD1308134	-1.21553	2.94148
Ttc9b	1.78179	1.08034
Nppc	-1.37637	1.12908
Hapln2	-3.17279	1.39588
Phf19	-1.6742	1.14382
Prxl2c	-3.33759	1.70493
Mpi	-1.62814	1.04054
Ghdc	-2.18567	2.33782
Dis3l2	-1.71493	1.96811
Col4a5	-2.0989	1.22663
Mob3a	1.56001	1.38412
Crebzf	1.00413	1.5806
Phf7	-1.48442	1.32646
Myh7b	-1.14207	1.41045
Arrdc2	1.04089	2.84352
Ndst1	-1.21481	1.30557
Nxf1	-1.44333	2.26877
Cln3	-2.00825	1.79289
Thap11	-1.9556	1.06845
Ch25h	-1.89573	1.16598
Trpc4ap	1.52951	1.28583
Tmem53	-2.29826	1.84392
Gnpat	-1.1988	1.21423
Atp5f1c	1.04468	1.20283
Rnf220	1.07896	1.67817
Sgf29	-1.29566	2.26079
Dyrk1b	-1.11974	2.42279
Ltbr	-1.54434	3.82502
Glmp	-1.78626	2.40295
Nfkb2	1.16137	2.41135
Zfp61	1.27211	7.44195
Gabarapl2	2.11267	1.11536
Psd	-1.66618	1.47367
Rps5	-1.44228	1.36867
Zbtb3	-1.21427	2.41351
Gnai3	1.51062	1.46472
Zbtb2	1.97527	1.22785
Lsm7	-2.2483	1.53848
Cuedc2	-1.38064	1.3109
Vegfa	1.32333	1.56174
Bglap	-3.11208	1.05775
Colq	-2.46171	1.51454
AABR07068316.1	-1.51035	2.04026
Arid3b	-3.19718	1.15924
Timm13	1.58215	1.9491
Ssbp4	-1.33603	1.21877
Ints11	1.62337	1.43399
Galnt15	3.14104	1.25749
Jmjd8	2.26929	1.57485
Dph2	-1.65829	1.34428
Exoc8	-1.49386	1.24612
Tbx6	-1.578	1.2343
Samd4b	-1.58952	2.8014
St3gal3	1.13567	1.30749
Slc7a6	-2.44268	1.49694
Ube2f	-1.87765	1.49039
mrpl11	2.13421	2.82202
Sdf4	1.59821	1.97879
Mlx	-1.32157	1.38451
AABR07054400.1	1.86448	5.9374
Taf7	-1.45332	2.40916
Arhgef2	-1.96283	1.17653
Pcdhb11	-1.50749	2.02008
Borcs7	-1.33701	1.49043
Pcdhb5	-2.76612	1.16647
Aar2	-1.31901	1.33494
Pcdhb3	-1.87259	3.2748
Ilkap	1.18521	2.29054
Pigq	-1.17881	2.16421
Cdh1	-3.77504	1.63602
Tie1	-1.06262	3.91637
RGD1311517	2.04745	1.53691
Prr35	-1.58492	1.03799
P4htm	-1.78266	1.13635
Sars1	-1.27637	1.70145
Sugp2	1.12082	3.31573
Syt11	1.34202	1.2042
Gon4l	1.364	6.05938
Nop9	-2.33039	3.19182
Wdr47	1.09973	1.5306
Msto1	-1.63445	2.56289
Fbxl12	-1.61595	3.556
Cideb	-1.13437	1.14662
Tmed6	-2.32138	1.09588
Tacc2	-1.67759	3.05556
Ripk3	-1.57563	1.10615
Pin1	-1.26395	2.35443
Plekha1	-1.28137	1.20895
Prrg2	1.59736	2.99168
Drap1	1.53293	2.51118
Fen1	1.53813	3.83613
Bles03	1.49007	2.18141
Spint2	-3.04642	1.46395
Sdhaf2	1.09882	1.2097
Shc1	-1.31957	2.98092
Shisa5	-1.94657	2.15505
Ifi35	-1.53231	1.75482
Nme6	-1.362	2.49337
Adar	1.48359	1.27291
Snrnp70	-1.05476	2.24529
Kcnk7	-3.0094	1.58735
Ptpn23	1.36417	2.03127
Ano1	-3.10416	1.38217
Shkbp1	-2.58322	1.63167
G6pc3	-1.28821	1.36353
Naaladl1	2.14837	1.0897
Snx15	-1.12558	7.12722
Fam171a2	-1.42205	1.57979
Fxyd7	1.54549	1.39601
Tmem143	1.22054	3.22639
Nrxn2	1.40697	1.291
Uba2	1.49434	2.37516
Trmt112	-1.03227	2.04886
Gpr137	1.24518	1.30079
Ctsk	-2.17737	1.74055
Plekho1	1.12509	1.09837
Sv2a	1.31684	1.77117
Plaat3	-3.44706	1.32223
Spef1	-1.01409	4.23074
Rbbp5	-1.15917	1.36192
Dstyk	1.45927	1.77138
Fdft1	1.46414	1.45301
Fads6	-1.78518	2.39225
AABR07073181.1	1.22904	1.01236
Ppara	1.5605	1.50019
Rtn4rl2	-1.64954	1.17015
Tmem231	-2.01154	2.94326
Chst5	-2.86249	1.24784
Tiam1	-1.33765	2.66477
Kmt2e	-1.32353	1.55687
Mettl26	-1.09345	2.73439
Pld6	-1.80908	1.1574
Alkbh3	1.99762	3.06006
AABR07038986.1	-4.03358	1.10401
Fam92b	-1.03995	2.06626
Hsf1	1.0049	1.50847
Bola3	-1.94546	1.11467
Rhoj	-1.31264	2.37257
Cntrl	1.43653	2.13038
Zbtb40	-1.57231	1.65125
LOC685680	3.08967	1.01384
Tmem134	1.69856	1.00587
RGD1560289	1.8596	1.14234
Nr2c2ap	1.2199	1.24645
Fbxl16	-1.20859	1.58944
Kbtbd3	-3.45937	1.21056
Senp1	-3.89036	1.10174
Slc2a8	-1.25189	1.09483
Pdf	-2.14255	2.16741
Frem1	-2.6514	1.14203
Cptp	1.77927	1.03021
Micall2	-3.2094	2.65618
Trex1	1.63822	1.30241
Cdk9	1.02267	1.42026
Cenpj	-1.73967	1.82559
Fth1	-1.41864	1.68054
Slc38a6	-2.16669	1.30788
Dlg2	1.88988	1.60568
AABR07003235.1	-3.92983	1.07166
Zdhhc2	-1.53129	1.83004
Rubcnl	2.60329	1.46084
Fzd10	1.32483	2.38844
Fgfbp3	-1.28436	2.84952
Foxp4	1.35993	1.01553
AABR07039112.1	-1.57567	1.89949
Sdhd	-1.43677	2.94443
Msl2	1.06545	1.4744
Pmel	1.31751	6.05071
Tctex1d1	-1.90641	1.09438
Pnldc1	-3.07265	1.61504
Hfm1	-2.98272	1.77278
Colgalt1	-1.24363	1.2351
Tspan1	-1.5288	1.22219
Rpl23a	1.12538	1.5584
Rab34	1.50871	2.00581
Ephx4	1.6926	1.72254
Pomgnt1	1.15926	2.24538
Rnf41	1.49425	1.87479
AABR07026112.1	-2.83607	1.10596
Hspb1	-2.60428	1.52543
Crabp1	1.63156	2.09379
Rpusd1	2.4762	1.6918
Rab25	-2.20048	2.22666
Prdm5	-2.60402	1.1493
Man2b1	-1.96333	1.39742
Nipsnap2	-2.11705	1.55775
Tbc1d30	-2.0221	1.21151
Edc4	-1.33538	2.27309
Zdbf2	1.01804	2.7968
Rxfp1	2.26321	1.11066
Zmat1	-1.42712	1.77756
Eef1b2	1.20851	3.16523
Tent4b	1.0286	1.63038
Haus5	-1.29879	1.00749
Enkd1	-2.86512	1.25737
Cwf19l2	-1.80617	2.21176
Tgfbrap1	1.24644	4.03736
Mamstr	1.09919	1.35437
Rps15	1.7341	1.48098
Hadha	-1.70123	1.01327
Cramp1	-2.03775	1.36275
LOC100910838	-1.07584	4.24676
Dmxl1	-1.65644	1.08595
Izumo1	-1.14671	2.77306
Tnrc6a	-1.20842	2.28738
Npat	1.26424	1.86665
RGD1559441	-1.33004	1.22056
Atp8b3	-2.21244	1.10784
Cep104	-1.32121	1.98622
Gng10	1.76951	2.20186
Stard5	-1.53554	4.04844
Mocs3	-1.53494	2.25222
Mettl18	-3.28246	1.57666
Gas2l3	-3.54598	2.19306
Bpifb5	-1.61898	2.83182
AABR07007769.1	-2.30699	1.20522
Exd1	-2.18663	1.10641
Dux4	-2.19497	2.50657
Dpy19l4	-2.7434	2.61057
Armc9	1.23929	1.43682
Wdr41	-1.62802	2.08421
Crb2	-1.50595	1.04786
Os9	2.19428	1.03847
Vwa2	-1.13341	2.03
Atad2	-1.90134	1.01466
Abca13	1.99328	1.80922
Shisa3	-1.42562	1.20637
Stk40	-1.36008	1.6335
Abhd1	2.47167	2.45997
Tdrd6	-1.84604	1.34033
Spout1	-1.87227	1.00406
Dynlrb1	1.25195	1.20513
Gpr17	-1.33432	1.96971
AC128848.1	-2.98871	1.85739
Spag6l	-3.64838	1.1624
LOC108348120	-1.35265	3.97833
Heatr5b	1.20383	2.30334
Zfp26	2.24844	1.25809
Krt80	-2.348	1.99463
Gtf2e1	-1.75576	1.14588
Ckap2l	-1.59096	1.99807
Mgam	-2.19521	1.05439
Adpgk	-1.12977	1.31231
AABR07036324.1	-1.048	2.81286
Lrrd1	-2.62123	1.6474
Olr1158	-1.28834	1.31667
Mettl4	-2.58843	1.08843
Nhlrc1	-2.17695	3.49469
Lrrn4cl	-4.089	1.29915
Naf1	-1.5378	1.00083
Tbccd1	-1.33627	3.28749
LOC100364062	-1.91354	2.43199
Tmprss4	-4.14914	1.92169
Scn4b	-1.72911	2.55804
Ypel5	1.633	1.3353
AABR07054091.1	-1.58266	3.18601
Thap3	-1.21808	1.74557
Urb2	-2.30431	1.25653
Zscan18	-1.9178	1.3257
Usp38	-1.29406	1.54727
Dnah1	-1.08466	1.33849
Mpig6b	-1.10304	1.95354
Susd5	-2.3892	1.38682
LOC691921	-3.12916	1.07334
Rgs16	-2.07771	1.51423
Trpc5	-1.32061	1.49011
Xkr4	-1.37452	1.19244
Pramef8	1.31708	9.83422
Rps25	-2.35682	1.3543
Jakmip3	-1.2172	1.41408
Pop4	-3.45931	1.09425
Gpr101	-3.53911	1.06361
Cndp1	-2.55482	1.84874
Tmie	1.8776	1.08246
Zpbp	1.1336	1.4398
Cmss1	-3.18231	1.38364
Lrrc34	-1.40277	1.49806
Dscam	1.23397	1.55604
Tas2r139	-4.53015	1.13398
Dnaaf2	-1.5606	2.01331
Colgalt2	2.52827	1.83113
Nup160	-2.48328	1.18312
Lrrc55	1.93207	1.08325
Gart	-1.70591	1.13493
Unc80	-1.9642	1.55418
Rmnd5a	-2.00956	1.57089
AABR07052523.1	-2.43725	2.0334
Pcnx2	-1.854	1.12801
Xkr5	-1.61723	2.77527
RGD1566386	-1.73873	3.29726
Map10	-3.44356	1.40053
Ctns	-1.31969	1.44459
Prkar1b	1.19183	1.01198
Gsap	-2.58236	1.62331
Ccdc9b	-1.09197	1.27235
Zdhhc14	-1.49245	1.358
AC106932.1	-1.97285	1.82058
Cyp2d5	-1.61467	1.0391
Trabd2b	-4.02457	1.06675
Diablo	-1.05372	1.3148
Kcnn1	-2.00056	1.24886
Klhl2	-1.00849	1.15767
Rp9	1.88306	1.4092
Znf768	-3.57137	1.35132
Apeh	-1.23261	1.37663
AY172581.6	-2.99577	2.66054
Cdc26	-1.65293	1.3577
LOC100360244	2.085	1.24643
Cep164	-1.13459	4.21785
AABR07021384.1	-1.26178	1.61796
Golga4	2.07636	1.40885
Tpk1	-2.16158	1.35928
Krt10	-1.13264	2.07969
Lrrc10b	-1.20806	2.10166
Vps13c	-1.38925	1.06314
Hacd3	-1.30773	1.0335
AABR07051892.1	-1.5801	1.09514
Tango2	-1.52999	1.39672
Plekhg2	1.11439	1.30636
AABR07071195.1	-1.47459	2.05798
AABR07040095.1	1.39901	5.69364
Tmem47	1.4581	2.23943
Eif4a1	-1.49432	1.62531
RT1-A2	-1.0162	3.58345
Rtn4r	1.29289	1.72752
AABR07006688.1	-1.87945	2.91873
AABR07060190.1	-2.9715	1.8099
Rock1	-1.20713	1.17576
Tecta	-1.51001	1.24397
Haao	-2.17825	1.94001
AABR07064224.1	-1.05195	3.98168
AY172581.10	-2.55206	1.81064
AABR07026842.1	-2.43535	1.77408
Ceacam16	-2.22776	1.43506
Nova1	1.56718	1.66272
Manbal	1.04968	1.86185
Col16a1	1.84545	1.00086
Ascl4	1.9375	1.47517
AABR07032255.2	-2.73431	2.21476
Ccdc58	1.20887	3.86569
Map3k5	1.05921	2.19114
Rangap1	1.26092	1.37567
Ndufa4l2	-1.71509	2.00615
Bin2	-2.30953	1.75089
AABR07019341.1	-3.61713	1.00545
Supt5h	1.44434	1.38038
Cdyl	1.37123	2.82179
Swt1	-2.45867	1.07376
AY172581.15	-1.86094	1.01234
Paqr9	1.50027	1.04747
Naglu	-1.70281	1.32134
AC108595.1	-2.92323	1.03031
Slc10a5	-1.05316	3.42287
Usp22	-1.62474	1.65926
AC118165.1	-3.81369	1.05646
Ttyh1	1.63141	1.27418
Zbtb34	1.35115	2.68409
AABR07043823.1	1.74584	1.43136
LOC498308	-1.99932	1.38542
Vom1r46	-1.42179	1.26611
Mapk8ip2	2.31041	1.01896
Tssk1b	-3.93503	1.13333
Zfand2a	1.41089	1.11324
Jsrp1	-2.4867	1.01112
Svep1	-1.54383	1.09872
RT1-M5	2.62243	1.38904
Fbxo41	1.71578	1.78928
Cib1	-1.18755	2.27783
Polr3c	-1.56777	1.69436
Emid1	-1.11896	3.75194
Siglec15	-1.91889	1.56344
AABR07027015.1	2.15359	1.1259
LOC102556967	-2.27037	2.00214
RGD1307537	-2.48271	1.17803
Dnm1	1.26275	2.52641
Zfp667	-1.84712	1.27477
Lclat1	-2.8243	1.55125
Vstm2l	1.55038	1.03475
Cr2	-1.76738	1.87497
Rpl37	-2.45274	1.29103
Ago3	1.46922	1.57348
Mirlet7c2	-4.02682	1.59862
Mir93	-1.42868	1.07599
Mir299b	-2.01598	1.04649
Mir324	-1.28925	1.43295
Mirlet7f1	-1.82744	1.94842
Mir421	-2.90074	1.03058
Mir3597-2	-1.76464	1.40445
5S_rRNA	-3.10807	1.03625
AABR07015608.1	-3.09036	1.30947
Sfxn4	-1.87359	4.3854
Exoc6	-1.14641	2.33049
Ptgdr2	-1.90756	1.39039
Wdr45b	-1.14507	1.7545
Anapc11	-1.07504	1.18079
Alyref	1.33019	1.08152
Mcrip1	1.49842	1.12777
Hgs	1.25711	1.896
Nfe2	-2.62877	1.00247
Nipal3	1.00848	4.78419
Cd33	-3.11746	1.39771
AABR07049862.1	-1.9984	1.26249
Cops9	1.13256	3.80404
Ulk1	1.32101	2.02421
Chek2	-4.5187	2.12605
Hyi	-1.44211	1.36514
RGD1560854	1.85336	1.55722
Rita1	-1.88996	1.14724
AABR07068042.1	-1.18955	1.04515
Rpp38	-1.67718	1.33317
Mt1	-2.25632	1.13655
Elmod3	-2.44895	1.90584
RGD1560394	-1.80141	1.07538
Eif2b5	-1.40842	1.11969
Ufm1	2.32132	1.06883
Plekha2	-1.68601	2.30274
Ppp1r36	-2.91722	1.45934
Gmnc	-4.47497	1.24816
AABR07009978.1	1.68637	1.30146
Zfp628	-1.56493	1.15247
Iqcb1	-1.47359	1.66106
Rbis	-2.00081	1.76831
AABR07048397.1	-1.8609	1.02612
Pou3f3	-1.46499	1.14169
Acd	1.25788	1.97975
Olr1075	-2.30453	2.13907
Pcdhgb6	1.68016	1.21091
Pcdhgb5	-1.72603	1.5993
Tmem229a	-1.86512	1.07982
AABR07008300.1	-1.77761	1.47881
Trmt10c	1.89385	1.47809
Suv39h1l1	-1.95975	1.12227
Col8a1	-3.02355	2.38331
AABR07034657.1	-2.70624	1.66498
Exoc3	1.80152	1.31173
Dnmt1	1.74864	1.02543
Smim11a	-4.094	1.09712
Lbh	2.24424	1.03065
Triqk	1.91848	1.13354
AABR07062912.1	1.72109	4.11452
AABR07028999.1	-1.90147	1.4693
Rnf224	-1.12123	1.86748
Cebpzos	-1.21204	2.6711
Mir760	-3.70342	3.1104
AABR07071368.1	-1.77632	2.1617
AABR07049385.1	-1.38713	2.6566
AABR07062500.1	-1.51237	2.07889
AABR07014983.1	-1.68948	3.05923
AABR07049764.2	-1.17284	2.02915
Efs	-1.44347	6.59279
AABR07071500.1	1.29929	2.0014
Acsm2	-1.81483	3.09253
Prr13	2.00743	1.33748
Zscan25	-2.6584	1.9586
Gpr21	-1.3588	2.79175
Trappc2	-1.21835	1.53839
Plcxd2	-1.57522	1.02958
Smpdl3b	1.0285	1.33998
Dnal1	-1.15428	3.15762
AABR07031734.2	-1.82008	1.13557
Bcl10	1.31705	1.03956
AABR07043601.1	1.62657	1.12024
Fam205a	1.24103	1.72808
Ndufaf8	-1.28548	1.40918
Junb	-1.05906	1.89606
Nudt21	1.23735	1.10692
Zfp639	-1.72089	4.37668
Tipin	-3.93802	1.1489
Oxct1	1.1378	1.1432
Septin6	1.10653	1.0631
Cntnap5c	-1.42908	1.18342
Ppil6	-1.42208	1.18862
Zfp949	1.98197	2.36716
Fdps	1.05668	1.8934
Spp1	2.88153	2.45314
AY172581.24	-1.60293	2.39284
Proser2	-3.86575	1.00626
Gvin1	-2.05461	1.686
LOC102549173	-1.19027	2.80759
Hax1	1.13846	1.88696
AABR07030335.1	-1.08346	2.15898
Lin7c	-1.94817	1.07829
AABR07062799.1	-1.44734	1.04348
Cyb5d1	-1.19842	1.2581
Thbs1	-1.60842	2.96211
Hps1	-1.5264	3.20404
Hist2h4a	1.4623	2.51273
Rusc2	1.34541	1.27298
AC129244.1	-4.22697	1.05296
AC131537.1	2.13335	1.15291
Clasrp	1.39271	1.19983
AABR07030823.1	-3.23621	2.03804
AABR07034742.1	1.53832	1.04663
AABR07034730.1	-2.35071	1.12249
Dennd1c	-1.57572	1.78226
Gon7	-1.33418	3.52122
Knop1	1.40332	2.0397
Cbx4	-2.32048	1.07758
Tmem41a	-1.75735	1.08102
Tomm6	-2.16877	1.73122
AABR07067829.1	-2.46787	1.61742
Dmd	-1.26497	3.37955
Hic1	-2.88228	1.00804
Rbm24	1.34582	9.03461
AC109096.1	-2.13737	1.18861
Snx3	-1.243	1.0436
AC128353.1	-2.80579	2.03886
AABR07040887.1	-4.56926	1.04043
Arhgef16	-1.31383	1.19429
Acot4	-1.15509	1.14788
AABR07034438.1	-2.93952	2.39828
Ccer2	-1.01945	3.79715
Sult4a1	-1.52541	1.00717
Fstl5	1.20948	2.19813
Bbip1	-1.49859	2.48703
Ube3b	1.48697	1.1623
Vps26b	1.27898	1.6081
Nup214	1.32441	4.09433
Bdkrb2	-3.87115	1.06579
Smim10l1	-1.31621	1.57672
Tk1	-1.19461	6.61997
Caprin2	-1.51807	2.48475
AABR07015081.1	-3.91886	1.15309
RGD1308544	-1.36851	1.06176
Cby2	-2.10355	1.51692
AABR07052692.1	-1.98777	1.52315
AC112350.1	2.27628	2.11547
Ccdc166	1.52725	1.14415
Zfp526	2.30174	1.03621
Adra2a	1.5847	1.22282
Bcl2a1	-3.49345	1.19221
Top1	1.91108	1.51453
Golph3l	-3.18934	2.85736
Ccs	-2.17033	1.69293
Smlr1	-2.42831	1.18198
Mettl1	2.07693	1.48842
AABR07059198.2	-2.35179	1.39246
Tmsb4x	-1.04386	1.89531
Garem2	-1.46954	1.1246
Zfp397	-1.51104	1.72726
Gtpbp6	-3.02223	1.06621
AABR07039778.1	-1.54996	2.33493
AABR07013922.1	-2.6363	1.53036
AABR07005664.1	-2.46099	1.97906
Wdr82	-1.58811	1.59492
AABR07066379.1	-3.60631	1.08766
Ccdc71	-2.27865	1.41003
AABR07047576.1	-2.36936	1.06748
AABR07002774.3	-1.4427	1.44894
Wdr17	-2.62928	1.06107
Ptrh1	1.65734	1.22909
AABR07051450.1	1.04999	1.34434
Prr15l	-4.17055	1.17152
Olr1579	-5.62445	1.04895
Npy2r	-4.3058	1.6046
Kdm4b	1.34677	1.79807
Vipas39	-2.10656	1.28178
Ppp2r3b	1.27474	4.41859
AABR07069524.1	-1.87365	1.0481
MGC109340	1.16155	6.56399
Nbl1	1.063	2.84978
Nebl	-1.14525	1.63005
Atp9a	2.28571	1.31626
AABR07052895.1	-2.4565	1.2934
Csf2ra	1.33475	1.21054
Crlf2	-1.42154	1.20566
Lrg1	-4.49299	2.04488
AABR07062535.1	-4.18246	1.49858
Hapln4	-1.14877	1.16382
Myh8	-3.31358	1.03132
Cox19	-2.22273	1.3649
Mphosph6	-2.03304	1.543
Rn5s	-3.14836	1.89534
Nr2e1	-2.23585	1.76306
AABR07053516.1	2.29518	1.03603
Tgfbr3l	-1.57793	1.08802
AC133270.2	-2.93672	1.02882
Fem1a	1.16506	1.17899
Crlf3	-1.45023	4.50437
Tacr2	-3.06695	1.16964
AABR07024463.1	-4.64114	1.1718
Dtx1	1.51204	2.02099
Leprot	-4.06831	1.04594
Ttc39c	-1.66545	1.79999
Cd70	-3.58349	1.98776
Sap25	-3.87334	1.22263
AC127084.4	-2.55367	3.36114
AABR07040953.1	-1.05865	3.29419
AABR07040951.1	-1.152	2.5824
AC133673.1	-1.38924	2.4529
AABR07010030.2	-1.52893	1.79835
AABR07018038.1	-1.40496	1.78124
AABR07038920.1	-3.13789	1.05525
AABR07059679.1	-2.11084	2.3929
AABR07045350.1	-2.42873	1.47659
Mycn	1.85699	2.36527
Srsf12	-1.29335	2.59278
AC107597.1	-1.53733	1.50578
Cables2	-1.08327	1.00014
AABR07061455.1	2.98453	1.11312
Card9	1.37203	1.52818
Ccdc113	-3.42537	1.47658
Hmgn2	-1.42438	1.29253
Hspe1	1.10997	1.39312
Tep1	1.79024	1.48149
AABR07065498.1	-2.22728	1.28244
AABR07007592.1	-2.03361	2.11759
U6	-1.83333	1.03687
AABR07007775.1	-2.50974	1.52539
Spred3	-1.24015	1.91067
Fam78b	-2.42565	1.0439
LOC102547817	-3.22399	1.60527
AABR07048045.1	-3.49179	1.47534
Mkrn2os	-1.09362	1.46908
Treh	-1.96242	2.89292
Aldh1a3	-1.96321	1.2661
Cox11	1.04025	2.00874
LOC102553774	-2.76534	1.15146
Celf6	-1.5082	1.0315
AABR07004992.1	-2.26708	1.84769
7SK	-2.12168	1.66378
U2	1.98344	2.33475
Fosl2	2.62142	1.28404
Cdh4	1.65989	1.06507
Tbrg4	-2.12352	1.36513
Grb14	-1.306	2.28491
Wapl	-1.74297	2.80906
AABR07055191.1	2.10825	1.46206
AABR07034252.1	-1.84579	1.20158
Gpx3	-1.34867	2.05216
Aff2	-1.42399	1.56766
Sox21	-1.9148	1.14529
Samd1	1.35143	3.12852
AABR07061707.1	-1.63744	2.96176
AABR07031154.1	-2.07649	1.57231
AABR07066820.1	-1.86074	1.20066
AABR07044837.1	-2.19104	2.18482
U1	-3.1811	1.15491
AABR07025673.1	-1.89133	1.8041
AC131874.1	-2.71175	1.22402
AABR07049886.2	-2.99665	1.1719
AABR07031533.2	-2.23998	1.58584
AABR07058464.1	-3.32679	1.20318
AC094643.2	1.08257	1.63633
AABR07035008.1	-2.88775	1.40158
Mical3	1.42147	1.25033
LOC102548225	-2.37475	2.68685
AABR07003304.1	-1.64156	1.19671
AABR07000493.1	-3.2945	1.1933
LOC685767	-3.9958	1.61998
AABR07001233.1	-2.82033	1.12957
AABR07062323.1	-2.45125	2.63395
AABR07065589.1	-2.39331	1.27888
AC129036.1	-1.45343	1.41845
AC099089.1	1.87746	1.94304
AABR07030085.3	1.45791	1.27788
AABR07006724.1	-2.04054	2.4137
AABR07036007.1	1.32632	1.30184
Rdh5	-1.78028	1.64103
AABR07018078.1	-2.27347	2.23868
Thap12	-1.66896	1.56682
AC123500.1	1.92551	2.93254
AABR07016672.1	-1.90409	1.29157
AABR07056103.1	-3.71349	1.47846
Naa80	-3.89713	1.01319
AABR07058976.1	2.81658	3.573
Sp5	-3.83042	1.06611
AC098959.2	-2.54896	3.13881
5_8S_rRNA	-1.51136	1.00537
Myl6	-1.32379	1.56684
Slc30a2	2.65372	1.22917
AC139608.1	1.5663	1.3761
Rprd2	-1.10586	1.31051
AC120486.5	-1.07419	1.56202
SNORD16	-2.5119	3.53004
Majin	-1.75043	5.28565
Ier2	1.18994	2.8642
AC120486.6	-1.37159	1.42058
Nhlh2	-1.85192	1.65956
AABR07050283.1	-3.65117	1.43489
Sltm	-1.0818	1.30373
AABR07057675.1	-1.08208	1.49933
Foxp2	1.84983	1.14759
AABR07072025.1	-3.14803	2.7534
Tmem101	-3.28288	1.12691
AC115371.3	-2.9056	1.35887
AC142458.1	-2.31219	1.21248
AABR07015067.2	-2.108	1.89881
Gtf3c4	1.33138	1.35707
AC118496.1	-2.01262	2.08321
Wdr72	-3.41465	1.00629
AABR07004877.1	1.54859	3.95598
AABR07012100.2	-1.69378	1.82668
Mrgpre	-2.65984	1.94901
AABR07060133.1	-3.24658	1.44282
AC095267.2	-3.24662	1.85563
Dusp9	-2.4854	1.03253
Ncor1	-1.77835	2.90084
AC122968.1	-2.95765	1.39313
Edem1	-1.14211	2.05977
AABR07067762.1	-2.35166	1.031
AC129395.1	-3.60461	1.2858
AABR07008608.1	-2.52341	2.27303
SNORA62	-1.93658	1.34672
Hps5	-2.20408	1.12414
RGD1564664	1.12882	3.39421
Fmnl2	-1.59701	1.14973
Ttyh3	-2.46198	1.31675
LOC102548695	2.01638	1.07548
AC243566.1	-3.19365	1.73522
Rnf128	-1.77071	2.05318
AABR07010649.1	-1.05086	2.76553
AABR07000411.1	-1.97251	2.48518
Nup210l	-1.1775	1.39466
Zc3h7b	1.57271	1.18982
AC128789.1	-1.53911	1.815
AABR07030425.1	-2.24142	1.78707
Erich2	-1.93936	1.55765
Cic	1.03271	2.89841
AABR07019572.2	-2.36377	2.61238
AABR07040839.1	1.18757	1.17266
Gls	-1.36073	2.1074
Cacng7	-1.09982	1.08984
AC115369.1	2.9617	1.87804
Hist1h2ail1	-3.40844	1.08689
AABR07013566.1	-4.11172	1.27094
Abcd1	-1.16179	3.2931
AABR07007023.1	-2.80559	1.89887
Cog5	-1.40104	1.33141
Zswim8	2.43519	1.21288
AABR07038021.1	1.50451	1.16942
AABR07044049.1	-2.84824	1.07869
AABR07007095.1	-2.80168	4.11903
Sla	-3.53743	1.21567
Col4a6	-1.03763	2.79604
AABR07055866.1	1.07406	1.31775
AABR07032623.1	2.3741	1.19683
Kantr	-3.12749	1.00881
AC112093.2	-2.84973	1.03126
Cited2	-1.73243	1.81701
Trex2	-3.82681	1.05376
U4	2.27064	3.04817
LOC102552638	-1.48985	1.82832
Rab5a	1.4827	1.0825
Pla1a	-1.43535	2.05012
AABR07029634.4	-2.31432	2.91138
AC113837.6	-3.26257	2.41619
AABR07036323.1	-1.81948	1.15291
Mettl6	-4.08968	1.3884
Clec16a	-1.21486	1.39959
Zfp488	-1.6375	2.09267
AABR07037453.1	-2.5335	1.06345
U7	-1.81942	1.71395
AC112355.1	-2.72842	1.29692
AABR07015165.1	1.25454	1.39731
Lmln2	-1.23563	1.82773
Sppl2b	-1.88244	1.34829
AABR07052511.1	-1.31878	2.76939
AABR07021559.1	-2.65733	1.07691
Zp2	-1.64456	2.65947
Phactr3	-1.69251	1.29599
SNORA70	-2.46509	1.05244
AABR07001477.1	-1.10525	1.48666
Itga2	-3.5937	1.5513
AABR07011682.1	-2.42712	1.28225
Rfx8	1.15205	1.23313
AC080157.1	-3.45304	1.30769
Prrx2	-4.12934	1.29852
Plcb2	-2.1224	1.17657
AABR07013154.2	-1.50989	1.49283
Golt1b	1.51104	2.18567
Srrm2	-2.10125	2.33024
Nfxl1	-3.01128	1.07202
AABR07049117.1	-1.76585	2.05037
AABR07012613.1	-2.27306	2.22777
Tnc	-1.16484	1.02805
Lsm8	-2.13012	1.99019
AABR07072810.1	-2.19839	1.83408
AABR07019341.2	1.83342	1.19808
SNORD116	-2.83872	1.83241
AC132699.2	-2.20888	1.35367
Zfp202	-2.64756	1.99457
Pgpep1l	-1.62347	1.74855
AC115181.1	-2.9266	2.57855
Socs7	1.30625	1.22704
Tspan12	-1.25944	1.75633
AC098008.5	-3.93558	1.40531
AABR07068341.1	-1.28882	2.86884
AABR07035818.1	-2.72386	1.47476
AC108572.5	-1.91613	1.46029
AABR07025662.1	-1.73688	1.33178
AABR07069454.1	2.55359	1.4277
LOC498265	-1.53648	1.05033
Mrps6	-2.07233	1.94074
Prr12	1.73491	1.75824
AABR07049152.1	-1.19325	1.53185
Adcy1	1.19536	1.8992
Lamc3	-2.00616	1.74541
LOC102547412	-3.24656	1.21565
AABR07051515.2	2.00403	1.61422
Zkscan5	-1.0201	2.84034
Gpt2	-1.25591	1.36035
Tex9	-2.67509	1.04547
AABR07041411.1	-2.7602	1.00236
AC141102.1	-1.67136	1.342
Lima1	-1.15727	1.24018
AABR07001929.1	1.70381	1.47624
Rad51ap1	-2.92983	1.02805
AC120291.4	-1.44606	3.10948
LOC100909599	-2.11773	1.43609
LOC102549061	-3.76756	1.93384
Adra1b	1.82048	1.69806
AABR07058699.2	-3.06774	1.32349
SNORA71	-2.04911	1.56193
Lin28a	-2.07429	1.04403
LOC108351589	-3.45695	1.05324
Rps21	2.04067	1.29251
Sp3	-1.04775	1.45666
Kdm5b	1.53986	1.32067
AC135757.1	-1.189	1.37507
Asphd2	1.41824	1.0763
AABR07059632.3	-2.77127	2.21574
AC136025.1	-2.15879	1.01707
Irf4	-4.71396	1.47817
AABR07028797.1	3.76008	1.04688
Pelo	-2.29497	1.31417
Fam189a2	1.63636	1.27335
Nudt3	1.47074	2.12759
AABR07050344.1	-2.18483	1.09608
LOC108350709	-3.78993	1.24205
AC096239.3	1.93405	3.06003
Fam53b	-1.48849	1.69942
AABR07034697.1	2.14875	2.48239
AABR07072830.1	-2.00475	1.202
Rph3al	-2.36663	2.21
AABR07042825.1	-4.56178	1.22523
Ctdp1	1.34061	1.37354
Asap2	-1.18326	1.15796
Gck	-3.6582	1.09781
AABR07007723.1	-2.90827	1.42219
Zfp184	-3.20358	1.77168
SNORD14	-1.95437	1.18907
Mir1896	-1.00991	1.10304
AABR07002910.1	1.74315	1.26419
H1f6	-3.25501	1.05579
AABR07044429.1	-3.41147	1.1131
AABR07029862.2	-3.74513	1.06986
AABR07047191.1	-1.76556	1.0999
AC116220.2	3.05483	1.30982
AABR07061240.1	-1.22321	1.63716
AABR07062915.3	2.87642	1.47547
AC108616.1	-1.76621	1.14152
AC099302.1	-2.7223	1.64765
AABR07059381.2	-1.30279	1.54432
AABR07037451.2	1.02072	1.45432
LOC681392	-4.15209	1.02622
Rpl13a	-3.73234	1.13881
