## Supplemental Table 5 for "Differential regulation of gene expression pathways with dexamethasone and ACTH after early life seizures"

### Sheet: Table 1-5
gene_name	log2_mod_coefs	log_fdr_adj_p
Cbln1	-3.66863	1.083
RGD1304622	-1.33278	2.01141
Tmem175	-1.17184	2.82276
Fcrl6	-3.69748	1.22496
Fbxo28	1.44784	2.42315
Mtf2	-2.40512	2.88444
Antxr2	3.94748	1.43227
Thoc3	-1.5679	1.48097
Rnf19b	1.0062	1.01117
AABR07065970.1	-2.77005	1.0382
Abhd5	-1.19315	1.95477
Slc25a16	-1.07658	2.90056
Supv3l1	2.15271	1.47523
Kifbp	1.17424	1.29092
Dxo	3.05008	1.04398
Egfl8	1.57777	1.15859
Agpat1	1.0668	3.07627
Zbtb22	1.13489	1.24277
Tspyl4	1.32472	1.00043
Tspyl1	1.19453	1.05897
AC096404.1	-1.07037	2.0193
Cdc40	1.10408	1.52384
Traf3ip2	-1.0954	1.24989
Ube2d1	1.03284	1.01983
Arid5b	1.05085	1.14249
Pitpnb	1.17641	2.06119
Ubd	-1.74065	3.10552
Ranbp2	-1.13294	2.59689
Apom	-1.62857	1.52002
Slc9a6	1.17536	1.04861
Tpst1	-1.25278	1.19725
Uspl1	-1.16626	1.34196
Zbed5	-2.49372	1.1719
Slc7a1	-1.52227	1.1332
Psph	-1.05223	2.34035
Ran	-1.42187	2.44704
Glt1d1	1.97571	1.25365
Arpc1b	-1.30191	2.03746
Rilpl2	-2.08251	1.09747
Cyth3	1.48413	2.12691
Rac1	1.79585	1.00529
Zfp316	-1.07134	2.33624
Sppl3	-1.47152	2.78733
Git2	-1.25275	1.12338
Fam207a	-1.29873	1.13137
Slc19a1	1.52374	1.94851
Hvcn1	-1.13596	1.39455
Mafk	-1.74589	1.60624
Gpr146	-1.26765	2.13799
Camkk2	1.14292	1.53727
Naa25	1.5544	1.20553
Trafd1	-1.25758	1.36282
Rph3a	1.13631	1.08777
Mospd3	2.15895	1.13057
Cux1	1.35607	1.40966
Prkrip1	-1.18796	1.88131
Rasa4	-3.48225	1.62419
Dtx2	2.75426	1.314
Ywhag	1.97586	1.208
Mdh2	1.08949	1.03471
Nsun5	1.35904	1.1846
Eln	-1.39229	1.24793
Pdcd2	-1.07292	1.11545
Napa	1.22938	2.63913
Snrpa	1.34215	1.08265
Mtx2	-1.51274	2.60008
Nrip1	-1.00774	1.75079
Adamts1	-2.64341	1.61591
Ttc3	1.71314	1.11
Atp13a4	2.19305	2.12358
Tmem44	1.70233	1.15745
Xxylt1	1.29503	1.42528
Lrch3	1.86612	1.59487
Tra2b	2.51771	1.08158
Tm7sf3	1.6685	1.07191
Stk38l	1.00013	1.79073
Ube2v2	2.1752	1.39053
Mzt2b	-1.36624	1.04567
Ergic2	-1.3765	1.01639
Snap29	2.76423	1.00119
Smpd4	-1.20357	1.35518
Arvcf	-1.08912	1.46356
Tbx1	1.15202	1.7019
Ccdc50	-1.43646	1.49283
Fgf12	1.84526	2.04141
Cblb	-1.06132	1.63585
Stap1	-1.11977	1.97523
Dnajc28	-2.33555	1.26235
Bmp2k	-1.70596	1.66208
Cdc7	-2.69503	1.14325
Cep135	-2.78393	1.05274
Gpat3	2.45884	1.31622
Helq	-1.60733	1.25651
Coq2	1.88219	1.57079
Ociad2	1.38506	4.57868
Aff1	-1.11787	1.21161
Casr	1.38913	4.27073
Atp10d	1.94691	1.1707
Limch1	-1.75085	1.35267
Aldh3a2	2.37766	1.09261
Akap1	1.17816	2.56698
Eprs	1.26471	1.5968
Slc30a10	-1.35719	1.2893
Tmem100	2.09333	1.70841
Txndc11	-1.47863	1.03718
Odr4	1.35166	10.0102
Gnl3l	1.12015	2.0146
Cul4b	1.04824	2.60784
Ero1b	-1.06429	1.00088
Kctd3	2.06437	1.6297
Abat	1.19338	2.11454
Ccdc43	-1.59563	2.34786
Spag9	-1.64411	1.05182
Kdsr	3.72237	1.11121
Maoa	-1.42584	1.02348
Cacna1e	-1.07498	1.74009
Nacc1	-1.31015	1.00894
AABR07065078.1	1.32716	6.60984
Afm	1.03091	1.0841
Arr3	-1.04235	1.8327
Slc35a4	1.41066	1.07908
Shroom4	-2.39963	1.12301
Tsr1	1.5597	1.1217
Timmdc1	1.27262	1.58938
Calr	1.17652	1.5262
Cd38	-2.56277	1.41217
Prom1	-1.15771	1.15238
Sdhc	1.37641	1.44654
Anks3	-2.0937	1.16296
Ldb2	1.55224	9.28792
Slc9a3r1	-1.23414	1.19188
B3galt2	1.44732	1.26784
Nr1i3	1.84821	1.26307
Rcsd1	-2.40514	1.31492
Fbxw10	-3.77041	2.34754
Dck	1.38395	3.52273
Flcn	1.3336	1.45654
Gcdh	-1.45462	1.72048
Rrn3	-3.63372	1.21114
Canx	1.47903	1.51934
Mospd2	-2.85099	1.80866
Fmo4	-2.34267	1.59066
Slc35f5	1.66347	1.67777
Klf1	1.51315	1.33296
Fundc1	1.80343	2.92804
Ppfia4	-1.08191	1.84849
Rufy1	2.12874	1.19584
Cybb	-3.32073	1.10486
Nt5c	-1.00409	8.60217
Clgn	-1.25548	1.61075
Nr0b1	1.75401	1.29607
Rps6kc1	-2.23385	1.14685
Tmem163	1.04071	1.30992
Mrps7	-1.5822	1.05178
Kcnk10	1.28476	1.57977
Wnt3	-2.31382	1.04947
Dnaja3	-1.30775	1.77947
Lgi2	1.17938	1.84382
Tbc1d15	2.91071	1.04388
Pcdh19	-1.13386	1.09496
Spata7	-2.13214	1.16404
Arhgap6	-1.1864	1.89318
Zfp18	-1.0631	2.14409
Atp2b1	1.6275	2.32326
Ccdc88a	1.57401	2.07194
Ptger1	-1.40667	1.98512
Zfpm2	-1.07081	1.91852
Kcnv1	1.42059	1.31483
Coro7	-1.13454	1.19409
Flii	-1.17833	4.7625
S100g	-1.81615	1.2262
Odf4	-3.05659	1.20686
Mgst3	-1.21094	1.9641
Chst7	-1.41848	3.10672
Adgra3	-1.14141	1.93783
Camta2	2.10751	3.55313
Wdr83	-1.99494	1.3644
Syap1	2.53742	1.30892
Ppm1h	-1.18505	1.73853
Sh3kbp1	1.05782	1.71285
Ahr	-1.64741	5.90008
Rps6ka5	1.71685	1.00307
Aqp12a	1.08892	1.32058
Clhc1	2.93126	1.09649
Adss	1.96386	1.58441
Mterf3	1.72557	1.56816
Desi2	1.77723	3.72515
Clec3b	2.64966	1.4678
Alg12	-3.01999	1.29168
Pam16	-1.05882	1.86031
Traf6	1.52741	3.13502
Fzd6	-2.3901	1.48972
Prr5l	-1.20943	1.19559
Elob	-1.59653	1.42097
Papola	-1.39479	1.74742
Arid2	1.39624	2.36855
Itga4	-1.21794	1.47542
Crhr1	2.32966	2.16537
Slc4a1ap	2.29532	1.08305
Dlst	1.01567	1.5539
Pip4k2c	1.24867	2.61424
Sacm1l	1.77607	1.16314
Alkal2	-1.69814	1.03775
Trim44	1.65422	1.10782
Tfap4	-2.60465	1.05138
Prkaca	1.34161	1.19539
Sav1	1.65199	1.34994
Sycp3	-1.43158	1.27052
Tmem128	2.11562	1.51513
Pwp1	-1.03762	2.41835
Klhl29	1.28144	2.77238
Maea	-1.59757	1.56268
Zhx2	1.77979	1.00688
Lsm11	1.30284	1.12084
Slc1a2	1.18921	2.23281
Pkp4	1.87037	2.60365
Arhgef5	1.64573	3.68508
Ndufa4	-1.29291	1.20153
Rhbdl3	-1.21428	2.52575
Nin	-1.92209	1.40407
Lrfn5	1.11526	1.94917
LOC100125367	-1.50466	1.0826
Zbtb44	-2.09516	1.07182
Fmc1	-2.26594	1.16165
AABR07047872.1	1.95096	5.01675
Grm7	2.21693	1.44744
Il27ra	-1.46442	1.07243
Utp20	1.72836	1.28609
Pde4b	-1.22375	1.53038
Pawr	-3.50906	1.04318
Erich5	2.13752	1.07288
Eif2ak4	1.91512	1.13238
Tubgcp6	-1.62676	2.2071
Mettl2	-2.67466	1.41437
Arid1a	-1.18737	1.09685
Cntn3	1.64567	1.33327
Dync1h1	1.68067	1.46436
Calu	2.32575	1.09151
Uba3	1.94696	1.39712
Pdia4	1.72803	1.81437
Papolg	1.92863	2.4899
Vdac1	1.92197	1.05074
Zhx1	-1.67116	1.28315
Kcnk16	-2.8458	1.1364
Ero1a	-1.15289	1.4465
Cdk2	-2.58012	1.01396
Vezt	1.11302	1.34118
Klhl15	-4.4914	1.03436
Atl2	1.2922	1.12861
Cyfip2	1.25163	2.4384
AABR07060487.1	1.94199	1.47253
Yipf6	1.17009	2.87921
Vopp1	1.4024	1.96432
Plrg1	2.30334	22.9115
Wdyhv1	1.505	1.03833
Itga11	-1.8552	1.46205
Laptm4b	-2.9076	1.85157
LOC102555183	2.48462	1.02112
Lrrn1	1.72027	1.20873
Klrg2	1.67895	2.41509
Arl6ip5	1.14902	1.98103
Efnb1	-2.35527	1.5173
Slc26a3	2.29117	1.00196
Stk32c	1.02002	1.17686
Ccnk	-1.0991	2.7978
Galm	2.81613	1.58786
Hgf	2.65182	1.08274
Sorcs2	1.18737	2.0621
Hipk2	-1.04492	1.25058
Tgfbr1	-1.33763	2.12775
Cfap70	-1.08484	3.20791
Dhx33	1.66229	1.52851
Plin2	-1.29916	1.50162
Arhgef33	-1.07531	2.31132
Zfp746	-1.02038	1.29304
Gpn2	1.32062	1.12314
Eva1a	-3.90237	1.01015
Cln6	1.13262	1.19915
Mier1	2.08961	1.40014
Ikzf3	-1.65973	1.39346
Oma1	-4.14707	1.06701
Mien1	2.42638	3.81665
Fnbp4	-1.15971	2.5493
Ehmt1	-1.96241	1.17201
Ccdc134	3.82022	1.00191
C1qtnf6	2.73508	1.13174
Klrb1b	-1.94457	2.48187
Idh3b	-1.52277	1.21789
Ric8b	-1.18892	1.29009
Rnf144a	2.19922	2.45953
Ebf4	-1.85658	1.72064
Clp1	-1.61344	1.18077
Hrh1	-1.74664	3.41718
Tmem64	-1.15632	3.78607
Dzank1	1.34333	3.96588
Evc	-1.47644	1.70766
Stau1	1.4881	1.07819
Bloc1s1	1.31001	2.59047
R3hdm2	1.47153	1.24053
Slc45a4	1.1828	1.3584
Supt4h1	1.17056	1.05015
Ptk2	1.08649	1.24292
Hnrnpm	1.68628	1.61218
Naprt	-2.07876	1.31701
Bcl2l1	1.12204	2.31425
Sdhb	1.04358	1.20569
Srsf10	-2.08102	1.51523
Cdk5	1.64246	1.1316
Cinp	-1.37067	1.02898
Ccne2	1.4579	1.65217
Cyp11a1	-2.11633	1.29997
Cdk18	-1.78596	1.22975
Wnt5b	1.45688	1.02109
Slc24a2	-1.63233	1.61328
Sesn3	1.33898	1.1931
Nppa	-1.46276	1.55929
Htra3	-1.05656	4.08065
Trim47	-1.0745	2.75951
Atp6v0e2	1.02708	1.73992
Spink4	-2.0056	2.36329
Bag1	-1.20532	1.97538
Nle1	-3.10652	1.33841
Mpo	-2.59133	2.10124
Lypla1	-2.00568	2.37265
Washc4	-1.087	5.18312
Iqch	-1.65969	6.86096
Dcaf4	-1.10165	1.77605
Pml	1.25578	1.2989
Sec23b	-1.27066	5.23217
Smdt1	-1.14198	1.60465
Fut9	1.24441	1.92879
Cfap45	-2.73677	1.60238
Slc9a9	1.95758	1.2431
Rps20	3.13029	1.5597
Ica1	-1.13388	1.69795
Phip	-1.4783	1.27558
Arhgap21	-1.31121	1.07069
Arpc3	1.31444	1.13647
RGD1563365	-2.49162	1.4248
Epx	1.59559	1.76386
Cops2	1.38141	1.36946
Grin2b	-2.08766	1.25964
Gkn1	-2.41817	1.79436
Prima1	-2.48746	1.44014
Trim14	-1.42085	1.51145
Arhgef12	-1.48362	1.11139
Ncapd3	-1.77935	1.32748
Nxph1	-3.23634	1.21174
Fgf22	1.35037	3.03215
Mrpl37	1.0657	1.15464
Nudt4	1.35736	4.05621
Jam3	-1.52488	1.78621
Mipol1	-3.08166	1.18176
Tmem17	-1.27383	2.41229
Fgf14	-1.86493	1.71973
Galk2	1.06968	1.10554
Slc17a5	2.22186	1.56968
Mapk15	-3.12221	1.35478
Tbkbp1	-1.50868	1.38001
Tacr3	-2.9628	1.23113
Nelfb	1.58904	1.41738
Mapk6	1.66828	1.93728
Ripk2	-1.70623	1.76733
Kbtbd4	1.47213	2.37201
Chn2	1.10205	2.32006
Ewsr1	1.20736	2.94058
Rxra	-1.95779	2.44788
Mre11	1.79128	1.72674
Akr1b1	-2.37774	1.95185
Rab11fip2	1.74451	1.03273
Erich3	1.2549	13.0668
Pgp	-1.00579	1.47121
Xpa	1.34219	1.19089
Bmp4	1.47319	1.67103
Akap17b	-1.94636	1.07484
Efcc1	-1.48313	2.86042
Cnih1	-1.40171	1.50754
Tram1l1	2.84544	1.72832
Il18	-1.11917	1.38709
St3gal4	1.09437	1.50591
Tgfb3	-1.14272	1.69763
Adamts15	2.87248	1.15693
Skil	-1.78676	1.98443
Cacul1	-1.29677	1.57609
Plch1	1.05216	2.64237
Akap11	-1.13262	1.18081
Cldn10	1.09547	1.41509
Eif4b	-1.03977	1.24007
Slc27a2	-1.78905	1.90529
Magel2	-1.38672	1.56196
Mkrn3	1.24354	1.1415
Map2k1	-1.38703	1.22848
Brk1	1.14058	4.19462
Glrb	1.76524	1.06774
Fgd5	1.84163	1.05594
Enpp5	1.16859	1.31035
Cnbp	1.51404	1.2331
Slc4a5	-3.51961	1.78715
Atxn7l1	2.53741	1.5722
Mpp4	-1.02689	2.08372
Yipf1	1.43427	1.29102
Cyp39a1	-3.20281	1.00094
Cryab	1.99662	1.21091
Nr2c2	1.385	1.55091
Stra8	1.62967	1.33055
Dapp1	-1.92287	2.02878
Ctnnal1	-1.22614	1.45759
Rnf208	-1.89991	1.24189
LOC103691744	-3.31472	1.30775
Nrgn	1.02694	1.58447
Dicer1	1.22279	1.57121
Nfyc	1.12553	1.23813
Mbnl2	1.23531	2.32628
Twistnb	-1.97677	2.39025
Kpna4	-1.74875	1.85809
Scg3	1.0177	1.8404
Dlx6	-1.29358	1.33938
Nek6	-1.26731	1.84799
Slc7a10	2.04859	1.31881
Prdx3	2.86802	1.16232
Hivep2	1.28343	1.43811
Trmt10a	-2.64578	3.43208
AABR07063855.1	1.26404	1.97507
Dennd1b	-2.13351	1.08184
Ssna1	-1.55496	1.01508
Arl15	-2.40926	2.48654
Radx	3.45807	1.81412
Adgrf5	1.23585	3.1456
Pkn2	-1.38836	1.1616
Rftn1	-2.03107	3.30393
Psmc3	1.70512	2.5333
Smap2	1.09173	1.2402
Nkain1	-2.23951	1.01035
Ap3m1	-1.03861	1.38473
Filip1	-1.00406	1.20675
Csad	-2.21353	1.29622
Mettl21c	-1.56915	2.50779
Myo9a	1.33334	1.48908
Cct5	1.70748	1.16185
LOC498933	-1.4888	2.36921
Sat2	-1.23051	3.67641
Got2	1.01359	1.26015
Cdon	-1.45104	1.64679
Zfand4	-2.26421	1.84362
C1r	-1.9185	2.41448
Ndufs1	-1.48194	1.33347
LOC691143	-1.92587	1.05332
Trappc4	1.122	1.14359
Plk2	1.62668	1.4437
Gin1	-2.21846	1.65979
Crtc3	-1.15638	1.10211
Krt12	-1.29737	1.97454
Ubap1	-1.60458	1.05107
Pinx1	-2.57539	1.01729
Lrrc49	1.35722	1.0877
Psmc2	1.16173	1.18601
Prkcb	1.21449	1.42648
Scn4a	1.65585	1.57027
Ccdc84	1.25793	1.22298
Trio	-1.25989	1.94648
Gpsm2	-1.44481	1.50614
Plppr2	2.23359	2.10741
Zfyve21	1.58836	1.79935
Asah2	1.64575	5.00747
LOC100294508	1.34104	5.11491
Dst	-1.67199	1.10413
Nthl1	-1.47531	4.98677
Snrnp40	-2.23748	1.04399
Skap2	-1.60547	1.63585
Peli2	2.537	1.16659
Dbnl	1.31901	1.67842
Zbtb38	1.31239	1.16173
Dnajc2	-1.34632	1.01523
Pcbp4	2.42518	1.08288
S100a1	-1.75143	1.31147
Cemip	1.73605	1.14431
Tardbp	1.48313	1.6612
Zc3h12c	-1.56438	2.92281
Cflar	1.45223	3.99527
Ndrg4	1.79931	2.17961
Amph	-1.50092	2.0539
Pdk3	1.48652	2.0728
Arhgef10	-1.83977	1.18294
Fat2	-3.04414	1.56572
Ccdc141	1.61039	1.40191
Swsap1	-2.07384	1.50273
AABR07065139.1	-3.00854	1.38108
Lgals9	2.14773	1.76131
Nfya	-2.00918	1.50179
Ubac2	-1.29944	1.01407
Trpc7	-1.98927	1.03356
Brf2	-1.01956	1.53209
Ddx41	-1.45296	1.65167
Clns1a	-1.72728	1.06981
Prkaa1	-1.30464	2.37853
Ksr1	-1.58412	1.2848
Tk2	1.81981	2.69127
Carnmt1	-2.14516	1.57933
Fabp3	-1.88946	1.12839
Maff	-1.52459	1.18778
Col9a1	-2.65816	1.08485
Casp9	-1.01371	3.65958
Ggcx	-1.14994	1.85313
Serinc2	-1.49429	1.88498
Csgalnact1	1.40445	1.39568
Rgl3	-2.60136	1.68494
Htr1b	-1.37393	1.22181
Csnk1e	1.39716	1.40597
Nkain3	-1.17076	6.13177
Mier3	-2.23924	1.52256
Arhgap10	1.27802	1.29713
Wnt4	-1.99419	1.11687
Hmgb2	1.31373	1.79078
Traf4	-1.58625	1.29155
Epha4	1.06036	1.66223
Dctd	1.94095	1.0454
Scrg1	1.20389	1.256
AABR07027925.1	3.11355	1.0187
Helz2	-1.47908	7.15477
Xpo7	1.0745	2.72222
RGD1561916	3.40747	1.49342
Cdh5	-1.27421	1.58675
Tmem260	-1.80081	1.88909
Snapin	1.00048	1.84038
Tsg101	1.25244	1.26257
Tpcn2	-2.87761	1.03454
Yae1	-2.41694	1.10967
Ighmbp2	-1.22085	1.23702
Setx	1.25315	1.01333
Crisp3	-1.76593	1.49803
Phtf2	-1.07157	1.76454
Stk4	1.01076	3.13366
Tbc1d8	-2.07609	3.26225
Tmem86a	-2.46677	4.46448
Siah2	1.70653	3.91942
Herc2	1.3267	2.6234
Dnai1	-1.75002	1.88357
Ube2d3	1.12031	1.32978
Tssk5	-1.06236	1.77989
Snrnp48	-1.80043	1.26374
Folh1	1.67277	1.38394
Rnf166	1.48268	2.16135
Mfsd1	-1.86317	1.23102
Exoc5	1.55063	1.1853
Zmym6	-1.56851	2.2789
Krt40	-4.20148	1.10376
Cdca4	-3.22713	1.28539
Gpat2	-1.09019	1.37453
Slc30a7	1.19878	1.39464
Nefm	1.31075	3.60289
Rnf4	1.88093	1.44983
Rabl2	2.63466	1.25585
Mfsd2a	-1.56596	1.37145
Dll4	-1.58217	2.431
RGD1304728	-1.2182	1.41413
Esco1	1.50693	3.8979
Ptges2	2.4866	1.01028
Mbnl1	1.09651	2.01324
Ilf2	-1.37613	4.00854
Rps2	-1.10374	1.23247
Lig1	1.23742	2.5395
Utp6	-1.37763	2.69412
Zfp710	-2.01752	2.03058
Smim12	-1.85416	2.09088
Sympk	-1.29037	2.18609
Adgrb2	-1.37718	1.60404
Olr1096	-1.24597	1.05888
Qrfpr	-1.8275	1.60828
Lox	-1.52425	1.0837
Arntl	-1.42488	1.39196
Shprh	1.20013	1.86426
B3gnt6	1.06878	1.3724
Slf2	-1.10939	1.49977
Zswim6	-1.98054	1.09566
Dbndd2	1.08932	1.11554
Rpl3l	-1.34996	1.12753
Zic1	-1.07688	1.59712
Aldh7a1	1.61275	2.02534
Zbtb4	1.08749	1.84223
Ric3	1.46477	1.51607
Ppie	1.79922	1.94743
Glis3	-2.17869	1.01926
Pdcd4	-1.34701	1.31736
Srfbp1	1.58761	1.10029
Ralgapb	-1.03167	1.21597
Anp32a	1.53992	1.13095
Rnf152	1.46551	7.38084
Ube4b	1.91084	1.99099
Pex11a	-3.56131	1.01983
Tjp2	1.58714	1.07403
Abhd16b	-3.15824	1.24729
Prune2	1.33778	1.86399
Kcmf1	1.077	1.03184
Kmt2a	-1.28205	4.16199
Spg7	1.74074	1.38752
Kdm8	-1.55501	1.08272
Clic3	1.63569	1.56069
Cyb5a	2.25285	1.09841
Fxn	2.26847	3.21273
Gle1	1.17284	2.26015
Ginm1	1.36508	1.57978
Fbxl8	-1.94899	1.19191
Nt5c1a	-1.17106	3.56547
Spsb3	-1.94529	2.45165
Dnajc25	-2.18617	1.03815
Dipk1c	-1.48086	2.30981
Prkcz	1.04179	3.77782
Tead1	2.1066	1.12474
Serinc4	-2.05108	1.09441
Zswim3	-1.64755	1.98651
MGC116121	-1.82007	1.04444
Gatad2b	1.49701	1.28109
Dnal4	-1.48539	1.07818
Rgs14	-1.43718	1.19803
MGC116202	-1.40895	1.67647
Stx7	1.38572	2.22795
Tectb	-4.09401	1.30194
Loxl4	1.28426	1.72249
Rfpl4a	-2.23169	1.65202
Spata25	1.51095	1.54204
Nme3	-1.14084	1.12405
Cyp4f18	-1.21003	1.00601
Epn1	1.58475	3.01749
Aurkc	2.92518	1.25761
Snrpd2	1.54231	2.22071
Dhx35	-2.78029	1.43733
Plgrkt	-1.89362	1.18175
Ano5	-2.13327	1.1198
Fgfr1	-1.31387	1.38513
Xrcc5	-2.60648	4.82027
Slc17a6	1.77597	2.22855
Acoxl	2.09687	4.08074
Gtf3c1	1.4918	2.04732
Neto2	-1.15229	2.33851
Mphosph10	1.62218	3.2297
Chst15	-1.63489	2.59123
Rpl7l1	1.21113	5.4137
F2	-1.33774	1.47843
Jtb	1.87053	1.05948
Clstn1	1.11934	1.00216
Cetn1	-2.42103	1.27725
Zfp136	3.73967	1.46763
Tacc1	1.04813	1.03385
Grm5	1.03965	3.55358
AABR07067506.1	1.12702	2.07365
Il33	-1.02256	1.82287
Ndufa10l1	1.07168	3.47795
Tmem204	-1.10961	3.08748
AABR07004112.1	-1.07632	1.76029
Dscaml1	-1.36583	1.32448
Kdm1b	1.1365	1.18821
Dsg2	1.94362	7.50461
Vwa5b1	-1.57018	3.05458
Ninj1	1.49736	1.11839
Actl7a	-1.11048	1.00957
Sfmbt1	1.40139	1.17648
Tpra1	1.78978	2.99499
AABR07028769.1	2.28541	1.33268
Hsdl2	-1.68613	1.59392
Gas2	1.89898	1.21215
Slc25a28	-1.78963	1.22471
Crispld2	-2.02613	1.64641
Slc14a1	-1.06081	2.05955
Fgfr4	-1.25884	1.12779
Il25	-2.5165	1.48269
Tmem135	1.08209	1.04939
Tppp3	-1.54084	1.22792
Lipt2	1.32921	1.39805
Stk36	-1.65151	1.06782
Slc25a33	1.51088	1.38988
Trip12	-1.74004	1.16132
Gramd4	1.2596	1.15717
Snx1	-1.31795	1.52009
Arhgap28	-3.68342	1.1757
Snx7	1.07942	3.25411
Hsd11b2	-1.18076	1.13113
Slc25a46	-1.58878	1.30599
Nfatc1	-2.00005	1.62828
Akr1e2	1.37556	1.27512
Med4	-1.79931	1.42933
Cspg4	-1.36081	1.46391
Ccdc107	1.27403	1.16126
Tacc3	-2.86986	2.06152
Zfp322a	-1.49479	1.25723
Mertk	-1.42504	1.41182
Syt4	1.04509	1.08279
Wdr12	-1.59075	1.62848
Map3k4	-1.68216	1.64587
Map1b	1.54334	1.66526
Trappc6a	2.13935	8.29351
Kmt5c	-1.29589	2.31863
Fam53a	1.97808	1.47113
Mtr	1.31896	1.71635
C2cd3	-1.33452	3.5077
Zc3h8	2.60071	1.17941
Phf23	1.02329	1.91404
Dolpp1	-1.44347	1.82377
Slc2a5	2.35512	1.48364
Arl6ip1	-1.55768	1.44518
Mccc2	1.23168	2.14929
Ca12	-1.41769	1.08826
Ripk1	-1.03833	2.86571
Snrnp27	2.00527	1.06013
LOC688778	-2.2248	1.30228
Cd53	-1.25075	1.0705
Atp2a3	2.34583	2.86021
Cdhr2	-1.21624	1.26714
Tbx10	-1.19187	4.6532
Mvb12a	-1.50214	1.2358
Septin2	1.80122	1.12303
Afg3l2	-1.16902	1.47456
Apbb1	1.40697	2.74999
Bin3	-1.40506	1.06003
Doc2g	-1.35238	1.84759
Lgals8	-1.50783	2.03748
Farp2	-2.22827	1.39123
Cnksr3	2.01759	1.30648
Sra1	-1.40068	1.65334
Ccny	1.03076	1.74152
Hmgxb3	1.73206	1.04916
Nkx6-3	-2.77065	1.52587
Lamtor5	-1.53035	1.64007
Tp53inp2	-1.01364	2.0195
Gtf2h2	2.68292	1.0884
Dhrs4	-1.62762	1.47443
Camkk1	1.91155	1.18957
Park7	-1.17404	7.85893
Abce1	1.12766	1.08839
Cdk2ap2	-2.66335	1.38815
Csf1r	1.28076	1.86252
Ttbk1	1.5173	1.40683
Arfip2	1.08286	1.37272
Rabep2	-1.4739	1.24664
Lipt1	-1.3773	2.64304
Mitd1	1.65538	11.3238
Dlg4	1.30351	2.28924
Qsox2	-1.69471	2.31737
Neil1	-1.48432	1.62791
RGD1562987	2.05912	2.7596
Ppp1ca	1.02163	1.94841
Arl5b	1.6129	1.19689
Kcnh4	-2.33198	1.45647
Bcan	1.03554	1.10292
Dcaf11	-1.31681	2.81847
Nppc	-1.11192	2.16352
Hapln2	-2.31577	1.8564
Pik3r1	1.17424	1.34121
Dtymk	-1.13343	2.57361
Dis3l2	-1.91854	2.57266
Sema3g	-2.59618	1.25215
Gpatch4	-1.70801	1.02017
Mob3a	1.43062	1.16791
Grk2	1.08487	2.32701
Phf7	-1.14888	1.01385
Myh7b	-1.12986	1.04536
Mt4	-3.80538	1.31329
Ola1	1.01023	2.31554
Ctrb1	-2.9845	1.08087
Lipa	1.47975	1.9679
Cct3	1.20396	1.78212
Thap11	-1.06548	4.52498
Jakmip2	-1.19117	6.07217
Stx1b	1.70498	3.17079
Pvr	2.85044	1.00814
P2rx5	2.00554	1.22033
Olfml3	-1.95277	1.12964
Psme2	-1.69746	1.52128
Kif27	-1.18487	2.06108
Fsd2	-2.09686	2.63357
Ablim3	-1.17088	1.24708
Med11	-2.14939	2.96825
Ifi30	-1.85576	1.24431
Zfp61	1.35235	2.4499
Gabarapl2	1.08378	2.05239
Msln	-3.12961	1.68679
Rps5	-2.04011	1.47079
Gnai3	1.24153	1.56386
Stat5a	2.43528	1.22796
Zbtb2	1.82228	2.17854
Akap12	1.59017	1.75417
Cuedc2	-1.04383	1.46622
Ccdc24	-1.43585	1.19995
Vegfa	1.33576	1.67017
Haghl	1.66954	1.75704
Colq	-1.29051	3.9472
Ppfibp2	-2.00276	1.42271
Clpb	1.18596	1.96515
Il17b	-2.3379	1.06168
RGD1597339	-1.82905	2.63529
Ctsf	1.52921	1.35018
Dph2	-1.88267	1.04592
Ipo13	1.8832	1.10692
Tbx6	-1.63229	2.03673
Disc1	-2.04438	2.45413
Ddx28	-1.85983	1.02414
Ell	1.54781	1.54442
Bbs1	1.53545	1.34382
Hsp90ab1	1.80858	1.34785
Nfkbie	-1.49113	1.47033
Lamtor2	2.01858	1.50041
Doc2a	1.60283	2.35658
Ube2f	-1.6084	2.67833
mrpl11	2.21782	2.2107
Cdc5l	-1.57017	1.09997
Sdf4	1.78005	3.06986
Scand1	-1.86864	2.54125
AABR07054400.1	2.53681	1.21413
Wdr90	1.99731	1.58969
Kctd13	-1.50682	1.14902
Taf7	-2.21023	2.18684
Pcdhb22	1.68609	1.2555
Mcrip2	-1.90848	1.47502
Celsr2	1.65175	2.47207
Lrrc51	1.19958	1.8196
Upf1	-1.21865	1.13603
Mvp	1.13589	2.16289
Tinf2	-1.23141	1.13498
Runx2	-2.15414	1.00791
RGD1311517	1.42708	7.0715
Asrgl1	1.58131	1.1779
Prr35	-1.68949	1.36779
Gmpr2	-1.19819	1.69426
Sugp2	1.49185	2.23622
Gon4l	1.93155	3.22534
Msto1	-1.7337	2.6069
Fbxl12	-2.10565	6.37268
Slc26a6	1.36483	1.09765
Nsmce4a	-1.41551	1.13648
Tacc2	-1.02088	4.10108
Eif3k	1.94234	1.22369
Scamp3	1.64181	1.7313
Prrg2	1.64109	1.3816
Fen1	1.90459	1.82824
Nosip	1.17696	1.09583
Bles03	1.18983	1.11921
Tbxa2r	-4.4194	1.19392
Efna4	-1.25464	2.23841
Ndufa13	-1.58565	1.27702
Nap1l4	1.46225	1.0795
Spint2	-4.39192	1.0057
Slc17a7	2.11227	1.47281
Atrip	-1.78555	1.09458
Pth2	-1.79762	1.77637
Vat1	1.62041	1.76744
Kcnn3	1.88382	1.09256
Pspc1	-1.23841	1.37693
Kcnk7	-2.5361	1.81906
Ptpn23	-1.94479	1.18905
Ano1	-3.01556	1.70781
mrpl9	-1.10759	1.76103
Bax	1.12995	2.31512
Keap1	-1.48041	3.83445
Shkbp1	-2.18729	2.61274
Hrob	4.13748	1.68683
Tmem147	1.38586	1.30525
Snx15	-1.02271	3.78209
Rfx5	1.67314	1.02487
Olr336	2.66217	1.017
Vps72	1.17556	1.91098
Gpr137	1.29791	1.01862
Rcor2l1	2.41107	1.6643
Rbm8a	-2.19449	1.38599
Pias3	1.61472	1.10418
Ddrgk1	-1.26799	2.27223
Chgb	1.52599	2.50391
Rbbp5	-1.22168	1.33689
Dstyk	1.51989	1.48797
Mthfd2l	-2.57665	1.23423
Fads6	-1.16282	1.69682
Rhob	-1.39245	1.76659
Cd300lf	-1.87336	1.21069
Siglec5	1.84412	1.08149
Chst5	-1.99528	1.37086
Tiam1	-2.55797	1.18575
Mettl26	-2.0036	1.32896
Pld6	-1.58021	2.44481
Alkbh3	1.98941	14.8289
Gli4	-1.96953	1.10689
Bola3	-1.03311	1.42076
Tecpr2	1.18004	1.14604
Rhoj	-1.10963	2.30962
Rab35	-1.26306	1.98579
RGD1560289	1.75279	1.70889
Rint1	-1.48235	1.03706
Bmpr2	1.45457	2.98001
Fbxl16	-1.26428	1.36053
Mllt10	1.03279	1.8032
Aip	1.55369	1.56802
Nsrp1	1.70139	1.14517
Micall2	-3.61766	1.1378
Nudt12	2.07079	2.04077
Cenpj	-1.96836	1.24971
AABR07038926.1	-1.66918	4.25489
RGD1562029	-1.14983	1.31566
Iba57	2.9638	1.86571
Tmem126b	2.07122	1.3412
Mast3	-1.43952	1.18202
Fzd10	1.14215	2.34637
Sp140	-1.61635	1.17461
Ap4e1	-2.30608	1.08891
Dgka	-1.41066	1.19284
Slc35d1	-1.68812	2.26372
RGD1307621	-2.32044	1.62331
Sec61a2	2.06392	1.1458
Als2	-1.00795	1.28063
Hfm1	-1.92522	1.89084
Anks6	-2.22932	2.02465
Parp14	-1.59834	1.17074
Ddx3x	-1.3162	1.06327
Ephx4	1.75741	2.17378
Pik3r5	-2.87111	2.072
Atg9b	-1.70771	2.02099
Rnf41	1.10766	2.92553
Cs	1.28779	1.44737
Hspb1	-2.82116	1.72241
Crabp1	1.28049	5.45096
Rab25	-3.28957	2.42819
Cmya5	-1.61284	1.24314
Man2b1	-1.39814	1.71945
Ccdc6	-1.67495	1.06582
Mtcp1	1.06055	1.68639
Phkb	1.08762	1.00604
Zdbf2	1.19801	1.46123
Eef1b2	1.48196	1.57021
Zkscan2	2.49013	1.27666
Ngp	-1.19176	2.25467
Ate1	-2.30634	1.02298
Kif20a	-1.13617	2.35967
Poc1b	-1.02401	1.01609
Traf3ip1	-1.83801	1.91934
Tnrc18	-1.33505	4.11149
Ndufb6	2.33532	1.0617
Cyb5d2	1.53208	1.11541
Tgfbrap1	1.28452	1.45813
Hs3st3a1	-3.55594	1.26032
C12H7orf61	-2.5614	2.28747
RGD1309170	-3.49097	1.16344
Izumo1	-1.21881	2.57949
AABR07072260.1	-1.05555	1.04457
Tal1	-2.48836	1.99195
Stard5	-1.94997	1.94801
Nanos1	-1.08708	6.76018
Spindoc	-1.18072	1.25037
Tmc3	-2.59995	1.57855
Gli1	1.22577	1.09854
Zfat	-1.96527	1.13853
Lmtk2	1.42202	1.75543
Bhlha15	-1.79356	1.35592
Mettl18	-3.51895	1.00943
Bpifb5	-1.67298	1.81078
RGD1311946	-1.92363	1.24778
Gfm2	1.48655	1.23157
Pop7	2.84473	1.07461
Tert	-3.17156	1.6627
Ccdc155	-4.53135	1.0941
Dux4	-2.46479	1.98117
Dpy19l4	-3.93773	1.04982
Rrm2b	-1.25569	1.45679
Mars1	1.62903	1.4299
Tmem177	-2.12904	1.54653
Oc90	-1.62395	1.23144
Armh3	4.36513	1.03196
Tvp23a	1.20957	2.40547
Vwa2	-2.07148	1.2084
Shisa3	-1.10857	1.28979
Abhd1	2.9867	1.15415
Tdrd6	-2.98254	1.72917
Ptma	-1.26547	8.31216
AC128848.1	-1.97783	1.77049
Cfp	-1.23703	1.04078
LOC108348120	-1.86301	1.18913
Cavin2	-2.34279	1.01113
Zfp26	2.0041	1.48226
Gramd2a	-1.52017	1.08008
AABR07045485.1	1.8391	1.42946
Prmt1	-1.6608	1.77994
Letm2	-1.74749	1.34872
AABR07036324.1	-1.20148	1.77676
Lrrd1	-1.71943	1.05491
Hook1	-1.06198	1.56096
Tbccd1	-2.13427	1.0653
Gltpd2	-1.02209	1.31727
Ptpdc1	-1.48137	1.79066
AABR07035456.1	-1.11286	2.28321
Ypel5	1.75893	1.03575
LOC362863	1.90424	1.1182
AABR07054091.1	-1.65847	1.92398
Urb2	-1.89147	1.08116
Bbs10	2.0737	1.39332
Susd5	-1.79041	1.35759
LOC691921	-2.47447	2.46394
Nxpe5l1	-1.25549	1.4633
Rora	-2.08507	1.02477
Zfyve9	1.03999	2.19792
Birc6	1.85254	1.58339
Sgsm2	-2.21311	1.23567
Map6	1.31263	1.1205
Tdrp	1.09937	18.9807
Pramef8	1.92343	1.00647
Pcdhga7	-1.74861	1.73203
Trim28	1.0594	2.217
Ttc26	2.07715	1.23327
Appbp2	1.46223	1.73591
Gpr101	-2.0052	1.97362
Tmie	1.40607	2.27551
Cmss1	-2.32543	1.59258
Rlf	1.58055	1.24029
Lrrc34	-1.16316	1.79549
Tnnt1	-2.11336	2.00525
Asmtl	-1.1056	2.57157
Sh3bgr	2.08953	1.25473
Tmem141	-2.32981	3.9465
Tyw3	1.02152	1.00242
Lrrc8e	-1.64772	1.25285
Plekhm1	-1.76234	1.32885
AABR07052523.1	-1.84387	2.53885
Pcnx2	-1.25722	1.29851
Pnpla1	2.15236	1.59973
Agpat5	1.26547	1.65096
Map10	-1.18079	2.96245
Fbxw5	1.56895	1.28729
C8g	1.1281	1.75364
Hirip3	1.77527	1.53782
Cyp2d5	-1.29452	1.94462
AABR07057586.1	-2.11162	1.32929
AY172581.4	-1.35955	2.12622
Gtf2f2	-1.23379	1.55633
Zfp180	1.22145	1.10885
Ror1	-3.23445	1.9202
Znf768	-1.18297	3.05673
Cbs	1.29017	3.39649
Srsf11	2.00638	1.62225
AY172581.6	-2.57997	1.1414
Lrrc4c	-1.26568	1.07891
Letmd1	-1.06204	1.44253
AABR07021384.1	-1.41448	2.14212
Hba-a1	2.61942	2.795
Dusp14	-1.45291	2.31031
Kpna5	1.47181	1.48722
Ormdl2	-1.49509	1.26486
LOC499544	-1.56211	2.45588
Hacd3	-1.4653	1.22623
AABR07051892.1	-1.24646	1.23008
Klk10	-1.08596	1.26771
AABR07071195.1	-1.66898	1.86293
Golgb1	-1.06231	1.0238
AABR07040095.1	1.1369	12.8532
Pcdhga9	1.55977	3.30602
Rs1	-2.59123	1.3956
Rimbp3	-1.12616	1.23653
AC126572.2	-1.44717	1.23724
Cfh	-1.37257	2.61285
H2ac20	-2.3309	1.43111
Hs6st2	-1.38352	1.39131
Rela	1.40397	1.28796
AABR07037412.1	-3.43649	1.26957
Zfp292	-1.22562	1.00541
Mt-nd2	-2.28281	1.22825
Ergic3	-1.25437	1.65954
Mov10l1	-1.59904	2.75354
Carm1	-1.0466	1.40339
Wdr46	-1.69471	1.3202
Vmn1r83	-1.64264	1.01316
AABR07017253.1	-1.2129	1.19743
Haao	-2.40032	1.12588
AABR07064224.1	-1.06634	1.53152
Ceacam16	-2.26254	2.38901
Cdca8	-1.66361	1.90964
Nova1	1.85559	1.05511
Manbal	1.06445	3.02363
Syndig1	1.87393	2.35696
Sort1	1.39977	1.30131
Mt-atp6	1.74597	1.72129
Smim15	1.55733	2.36742
Scmh1	-1.19005	1.23368
Creb3l3	-1.73715	1.04128
Eda	-1.94756	1.31846
Cdyl	1.50939	3.06385
Swt1	-2.04863	1.91651
AC093965.1	-1.08251	1.70216
Ttyh1	1.50171	1.03787
Zbtb34	1.11156	3.57923
Srp54a	1.37819	1.48179
LOC100362027	-1.85457	1.75281
LOC690483	-1.95536	2.16375
Olr1106	2.93794	1.55904
LOC499584	2.19507	1.29848
AABR07062694.1	-1.54261	3.32097
Cep295nl	2.40584	1.83277
Cpeb4	1.42752	1.02383
Rpl36	-1.72222	1.09392
Spen	1.65358	2.02443
Siglec15	-1.7534	3.24458
Osbpl9	-1.52255	2.03664
Wdr83os	-1.22711	1.04374
AABR07027015.1	1.63447	2.5009
P4ha2	-1.51292	1.19838
LOC102556967	-1.96796	1.11562
Dnm1	1.41316	1.57418
AABR07062466.1	-1.87889	3.39924
LOC498705	1.7316	1.42619
Vstm2l	1.19097	1.21824
AC127887.1	2.24589	1.16707
LOC681282	-3.5827	1.08791
Cr2	-1.56291	1.78508
Pias1	1.66105	1.2386
AABR07021736.1	-1.4053	1.31973
Mir3555	2.01587	1.59967
Mir3570	-1.2067	1.75117
Mir3578	-1.04039	3.41895
5S_rRNA	-1.86367	2.50382
AABR07026777.1	-1.17447	1.57171
Tbc1d12	-2.70642	1.07565
Fn3k	1.96599	1.68761
Fn3krp	-1.54513	2.30405
Btbd16	-1.6571	1.55431
Arhgdia	1.1695	1.61215
P4hb	1.36792	2.20617
Tmc5	3.15032	1.67125
Faap20	-1.25912	1.36787
Odf3b	-1.34877	1.36406
Nipal3	1.85125	1.48987
Spink8	-4.46301	1.10149
Kif14	-2.66546	1.27154
Cops9	1.82503	1.06714
Pus1	-1.43135	2.09761
Ulk1	1.72197	1.26067
Chek2	-3.76376	2.08156
Cd68	-2.34842	1.23979
Ostm1	1.54676	1.93907
Ak9	-1.25894	1.61459
Rita1	-1.09722	2.40569
Acad10	-1.26316	1.1045
Zfp804a	-1.07803	1.39899
Rpe	-1.06143	1.6066
RGD1560394	-2.88654	1.13996
AABR07018323.1	2.45401	1.71911
LOC685203	-2.0171	4.42265
AABR07037410.1	-1.97437	1.4266
Lypd6	1.45029	1.06521
Spice1	-1.72722	1.53669
Prrt4	-1.41858	2.16154
Olr1075	-3.00455	1.47778
Pcdhb19	-1.9968	1.51909
Col8a1	-2.81862	1.83459
AABR07034657.1	-2.92626	2.21157
Ces1a	-2.77767	1.86278
Rab7b	2.31854	9.65782
Exoc3	1.02206	1.21189
Ttf1	-1.11502	1.03797
Dnmt1	1.21802	1.56079
Triqk	1.523	1.19456
Slc25a5	-1.5951	1.32635
AABR07028999.1	-3.46364	1.28744
Slf1	-1.0865	2.69665
Ttc37	-1.35413	1.40708
Mir760	-4.00552	1.69519
AABR07009833.1	-1.38232	1.81705
AABR07049385.1	-1.27652	2.63083
AABR07071819.1	-1.10941	6.40021
AABR07010030.1	-1.61982	1.237
Efs	-1.03675	3.48201
Acsm2	-2.11849	1.03849
Tmem240	2.65704	4.53609
Zscan25	-2.83727	1.89819
Gimap1	-3.44864	1.47273
Hdgf	1.60604	1.29938
RGD1564324	-3.2249	1.07809
Zfp267	-2.1831	1.35765
LOC679894	-2.14873	1.14489
Bcl10	1.16395	1.28637
AABR07043601.1	1.07166	2.37812
Zbtb32	-1.06924	1.10553
Ttc4	-1.77992	1.39991
AC115202.1	-3.12382	1.19598
Zglp1	-4.32913	1.20969
Grpel2	1.0719	1.79371
Efhc1	1.61108	1.8645
Vti1a	1.59636	3.68342
LOC687707	-2.9353	1.29373
Cdyl2	2.274	1.43534
Xrn1	-2.04987	1.43818
Nudt21	1.49749	1.0942
Rcn3	-1.51695	1.43127
Zfp639	-1.73014	1.32707
Btbd18	-1.41804	1.9125
Arfgap1	1.14311	2.82834
Hdhd2	1.69646	1.25171
Cntnap5c	-1.3922	1.27014
Zfp949	1.70228	4.93993
Smim13	-3.89654	1.13502
Cyth1	1.37485	1.6862
Arc	1.0036	1.72461
Slc39a3	1.0284	1.34497
Frat2	-2.10165	1.02478
Gvin1	-2.11514	2.46275
Uxs1	1.30825	2.39742
LOC684762	-2.01434	1.76298
AABR07030335.1	-1.33705	1.31424
Lin7c	-1.36371	1.33972
Thbs1	-1.23807	3.11151
Hps1	-1.62964	1.1661
Rfx2	-2.1399	1.07015
Zfp277	-1.83036	1.33022
RGD1560203	-3.43697	1.1387
Mcu	1.72902	8.8614
Lyrm7	1.35957	1.10128
AC131537.1	1.2989	4.07939
Clasrp	1.41862	1.18924
Scd2	1.05866	1.20117
AABR07034742.1	1.19255	1.12072
Gon7	-1.34177	3.42177
LOC100909683	-1.83009	1.06394
Cacna1s	2.96918	1.02637
AABR07022023.1	2.39354	1.29306
Tomm6	-1.49069	2.095
AABR07029581.1	-1.43856	1.85962
Rpn1	1.04746	1.21718
Dmd	-1.74947	2.35236
Hic1	-2.57335	1.0774
AABR07006458.1	-4.19287	1.03803
Rbm24	1.44194	4.50391
AC109096.1	1.90753	1.44764
Cdca5	-1.15697	1.25304
Abcc2	-1.19335	1.22398
AABR07051241.1	1.81303	1.16473
Mydgf	-2.06783	1.1149
Dbi	-1.18174	1.23957
LOC108348151	-1.22261	1.18978
Kcnk5	-1.32117	1.12037
Gtf2f1	1.55839	1.55906
Erbin	1.29899	1.20157
Rnf8	-1.04409	2.08026
Aplp2	1.5664	1.15424
AABR07029217.1	1.0063	8.56687
Nup214	1.16814	4.9975
Chtf8	1.26925	1.00174
Cntfr	1.19506	1.02006
Caprin2	-1.75807	1.06902
Cby2	-3.11755	1.03737
AABR07052692.1	-1.77075	1.72174
LOC316124	-1.19823	1.04815
Top1	1.5078	1.1
Npff	-1.24362	1.18042
Ccs	-1.28135	1.27308
Enox1	-1.41411	1.06809
Garem2	-1.03812	2.98183
F2rl3	-3.80733	1.5466
AABR07039778.1	-1.0999	1.88665
AABR07013922.1	-1.13201	5.90729
Tbca	-1.69103	2.8896
Wdr82	-1.79494	2.52216
AC103514.1	-1.49188	1.07128
AC103179.2	-1.7168	1.68615
AABR07002774.3	-1.27718	1.17326
Top2b	-1.51312	1.00362
Asb17	-3.32576	1.16609
LOC498122	-2.4939	1.1386
AABR07013288.2	1.83709	2.87662
LOC501467	1.75451	1.18172
Racgap1	-2.57265	1.17126
Bysl	1.00284	1.82442
Kdm4b	1.2818	4.96271
Arl16	-1.6982	1.62963
Sepsecs	3.1236	1.81561
Ppp2r3b	1.26622	2.26892
AABR07069524.1	-1.55971	1.80079
Nat8l	1.25433	1.54274
MGC109340	1.13287	4.46081
Nebl	-1.50706	1.35954
Tnfaip3	-2.32496	1.14438
Gpr6	1.93092	1.00786
AABR07031491.2	1.09162	1.03482
Rtl9	3.27612	1.48949
Lrg1	-4.32654	2.23228
AABR07038831.1	-4.24534	1.0563
Gprasp1	1.29347	1.49152
Myh8	-3.0189	1.49207
Cox19	-1.83643	1.03901
Abca3	2.12133	1.00683
Pdia6	-1.1847	1.35791
Amt	-1.36562	1.03835
Nrxn1	-1.54649	1.40753
Fsd1	-1.13787	3.51794
Ebi3	-1.68838	1.08098
AABR07035175.1	1.9127	1.04554
AABR07053516.1	1.94107	1.56992
Crlf3	-1.65792	7.60476
Dnmbp	-1.36308	1.92366
AABR07024463.1	-3.00502	1.23329
Vom2r35	-3.6091	1.02861
Cd70	-2.77007	1.44099
Sap25	-3.50604	1.10147
Tug1	1.6311	1.23807
AC133673.1	-1.67829	1.29559
AC144674.2	1.30696	1.04386
AABR07045350.1	-1.35361	2.72666
AABR07021635.2	-2.35132	1.9265
Srsf12	-2.4803	1.01996
AABR07061455.1	2.76542	1.75509
Card9	-1.8559	1.80936
Tcf3	2.04157	1.21021
AABR07044011.1	-2.19973	1.45301
Rfx4	-1.28654	2.33707
Vom1r86	-2.74578	1.4254
Metazoa_SRP	-1.88449	1.16799
Tep1	1.50337	2.79463
Kpna1	1.01811	2.54964
AABR07007592.1	-2.43433	2.64596
AABR07014272.1	-2.50697	1.34487
LOC100910554	-2.90907	1.0606
AABR07001926.2	-1.91932	2.3016
Usp34	1.25642	2.04243
Wnt2	-1.53117	1.47305
AABR07071549.1	2.58548	1.10153
Pigy	3.49289	1.10494
U6	1.36791	1.02781
Shank3	-1.40511	2.43931
7SK	-1.81928	1.72675
U2	1.73665	6.39672
Cpsf3	1.04262	2.45065
AABR07068327.2	3.27349	1.37833
Gpx3	-1.07033	2.51389
Aff2	-1.19331	2.93738
AABR07070060.2	-1.10354	1.13753
AABR07070208.1	-1.43708	1.04816
AC097791.2	-4.08467	1.10592
AABR07066820.1	-1.04753	3.17829
AABR07044837.1	-2.19033	1.24501
AABR07040629.1	-1.74496	2.08243
AABR07025673.1	-1.93531	1.53463
AC111943.1	-1.64007	4.02278
AC131874.1	-1.67657	1.20693
AABR07049886.2	-1.85695	1.29638
AABR07031533.2	-2.05808	1.82142
AABR07058464.1	-4.23121	1.17123
AABR07014885.1	1.86474	1.09005
B4galnt4	1.57877	1.06531
AC119007.3	-2.38498	3.32557
AABR07066832.1	-2.59444	7.72556
LOC102548225	-3.09454	1.20811
AC109844.1	-1.08035	1.46007
AABR07052510.1	-2.05644	1.44334
Cfi	-1.52564	1.23757
AABR07062323.1	-2.29125	2.00458
AABR07065589.1	-1.30266	1.52278
Itga1	1.21702	1.7817
AABR07004294.1	-1.34556	1.00747
AABR07069218.2	-2.58404	2.00921
AABR07006724.1	-1.29669	20.7557
AABR07049792.1	2.79685	1.05671
Prmt8	1.15012	1.28801
AABR07013208.1	-2.31727	1.95402
Thap12	-1.05163	3.05861
AABR07058976.1	2.77942	3.89838
Cgnl1	-1.01654	3.00968
Sp5	-2.25683	1.33889
AC098959.2	-1.52676	1.48741
5_8S_rRNA	-1.69121	2.10624
AABR07012583.1	-1.87047	1.12833
AC139608.1	1.09874	2.21328
Pus10	1.76216	1.08633
U4	-5.0511	1.88664
Rprd2	-1.02239	2.6124
Ier2	1.42014	1.01662
Tspan11	1.18455	1.1402
AC094067.1	-1.57361	1.81003
AABR07016578.2	3.45815	2.02208
AABR07015067.2	-2.17574	1.05277
AC141152.2	3.03689	1.94918
Pycr3	2.30781	1.43171
Lmbrd2	1.04032	1.31687
Cnot6	-1.58288	1.25955
Mrgpre	-2.83445	2.0326
U1	-2.4613	2.20928
Adgra1	1.94879	1.1578
AABR07038948.2	-1.61265	3.17607
AABR07002768.1	1.85943	2.1628
Dusp9	-1.73533	1.08503
AABR07024641.1	-2.83839	1.98497
Gemin4	-1.04742	1.10754
Ncor1	-2.04265	2.46325
Prtg	-1.77434	1.41003
Selenof	-1.06934	1.00019
LOC100362333	-1.27039	2.2494
Ncapd2	-1.26302	1.41902
AC141028.4	-3.02408	1.20697
AABR07036498.2	-1.20323	1.09972
Hps5	-1.57337	3.354
LOC102546862	-1.07108	3.49385
AABR07002848.2	-2.79646	1.05422
Tdrd7	2.29869	1.5199
AABR07069066.1	-1.09921	1.83276
Epb41l1	-1.11485	1.54397
Zc3h7b	1.25587	1.73101
AC130391.4	1.09886	1.28876
AC141521.2	1.55307	1.07718
Syt16	1.69803	1.23651
AABR07065593.2	1.16141	30.6705
Bnip2	3.05861	1.44265
AABR07018119.2	-2.36691	1.55113
AABR07069473.1	2.88518	1.3814
AABR07019572.2	-1.4366	2.82254
Capza2	-1.41045	1.38269
ST7	-1.35148	1.51062
AC115369.1	2.79476	2.25048
AABR07040430.1	-1.51069	1.20149
AABR07013566.1	-3.52539	1.85854
AABR07044794.1	-2.2682	1.28672
LOC108352818	-2.10833	1.97638
Tigit	-1.08463	1.17867
AABR07007023.1	-2.61728	5.85453
Fscn1	1.08558	1.24075
Y_RNA	1.02591	1.70859
AABR07038021.1	1.20599	3.36492
Cdh8	1.51393	2.19087
AABR07007095.1	-2.57132	2.27699
Hectd2	-1.03781	5.33984
AABR07070901.1	-1.00885	3.65293
AABR07066816.1	-3.01907	1.31743
Pla1a	-1.16406	1.91826
AABR07029634.4	-2.35	1.98732
AC134759.1	-1.92278	1.02676
AC113837.6	-3.13992	1.19214
AABR07073295.1	-1.87192	3.52925
Clec1b	-2.10836	1.57345
AABR07053771.1	-2.31376	2.4294
Dusp28	-2.08272	1.76261
Kri1	-1.6237	1.79862
LOC102546683	-1.02088	8.2628
AABR07067032.1	-1.24923	1.35927
U7	-1.89135	1.69531
RGD1560212	1.15593	2.07735
Adamts5	-1.21526	1.32348
AABR07040412.1	-2.35599	2.49657
Mns1	1.20859	1.0219
AABR07052511.1	-2.32412	1.73809
AABR07056465.1	-1.23719	2.02913
SNORA70	-2.03251	1.08128
AABR07011682.1	-2.00502	1.4937
AABR07041949.1	-2.44114	1.0382
AC080157.1	-2.59992	1.60515
Golt1b	1.67128	2.17534
Mapk8ip1	-1.27454	2.97238
Fdxr	-1.61801	1.39459
SNORD115	-1.63246	1.05835
Arhgap4	1.55591	1.96309
Srrm2	-2.27808	1.65362
AABR07049117.1	-1.00391	1.57314
AABR07056470.1	2.16787	1.09816
AABR07004871.1	-1.48702	1.39875
Tmem52b	-2.87038	1.00204
Suz12	-1.74786	1.07808
Tsga10	-2.25681	2.50978
Aida	-1.3256	2.02
AABR07017540.1	-2.29689	1.2956
Tspan12	-1.65128	1.15268
AABR07056422.1	-1.24861	1.1648
Hsbp1l1	2.66193	1.34847
AABR07035818.1	-2.27793	1.47458
AC108572.5	-2.86095	1.09503
AABR07025662.1	-1.15539	2.0549
AABR07058985.2	2.04049	3.97219
AABR07065531.25	1.39865	6.162
RNaseP_nuc	-4.13042	1.03955
Supt20h	-1.44574	1.67818
LOC102547412	-1.67352	2.18964
AABR07051515.2	1.86289	2.88252
AABR07058907.2	-4.78539	1.01176
AABR07005778.1	-1.73475	1.14004
Zfand3	-1.09787	1.49147
Tex9	-1.49547	2.1351
Atxn7l3b	1.40895	3.33196
AABR07041411.1	-2.95287	1.2809
Asic1	-1.20967	1.80262
AABR07001929.1	2.10035	1.00267
LOC100909680	-1.09312	1.28518
Ss18l1	-1.14566	2.46297
Eif2s3y	-1.15398	1.27109
Naa10	-1.01996	1.37905
AABR07031947.2	-2.19622	1.8813
Adra1b	1.41578	4.84654
Ddx23	1.19792	2.58045
AABR07031399.1	-2.52652	1.05131
LOC100910237	-1.21986	1.40454
AABR07043167.3	2.30334	1.01333
Rps21	1.84034	1.76596
Tmem189	-2.045	2.08831
Gabrb3	-1.28248	1.07333
Polk	-1.21248	1.96637
Qtrt2	2.18639	1.08196
AABR07015889.2	-1.1265	4.19969
Eif2s3	1.45165	1.38619
Nudcd2	3.09391	1.01342
Heca	1.56959	1.03313
Herc4	-1.16595	2.56934
AABR07003933.1	-3.24066	1.16594
Irf4	-4.42694	1.00942
LOC108349009	-1.21121	2.40989
AABR07057844.2	-3.18383	7.68666
Gar1	-2.01813	1.57992
AABR07056953.1	-1.56895	1.23483
AABR07050344.1	-2.2516	1.7126
Selenom	-1.66713	2.47177
AABR07050283.2	-1.2977	1.11049
AC096239.3	2.03165	1.99635
AABR07002928.1	-2.7179	1.41896
SNORA66	-2.78921	1.54736
Fbxo45	-2.41979	1.85495
Gck	-2.51835	2.42842
Asxl1	-2.15924	1.0181
AABR07002910.1	1.50351	1.69242
AABR07029862.2	-2.56088	1.18183
AABR07062915.3	2.61744	2.67555
AABR07068887.1	-2.06259	1.14744
AC117919.1	1.30509	1.06484
Slc18a3	2.95412	1.15218
AC108616.1	-1.70899	1.13668
LOC100361933	-3.09056	1.34317
Gm9918	-3.16367	1.48057
