## Supplemental Table 6 for "Differential regulation of gene expression pathways with dexamethasone and ACTH after early life seizures"

### Sheet: Table 2-1
term_id	p_value
GO:0048518	0.0143402
GO:0034243	0.0143987
GO:0009893	0.0143987
GO:0010604	0.0205741
GO:0043412	0.0205741
GO:0006464	0.0220205
GO:0036211	0.0220205
GO:0034244	0.0220205
GO:0006807	0.02207
GO:1905461	0.0261311
GO:0008152	0.0261311
GO:0010646	0.0261311
GO:0019222	0.0261311
GO:0023051	0.0261311
GO:0048522	0.0261311
GO:0048167	0.0261311
GO:0032785	0.0261311
GO:1905063	0.0278515
GO:0071704	0.0296973
GO:0032784	0.0296973
GO:0031323	0.0296973
GO:0006996	0.0323378
GO:0031325	0.0369291
GO:0098916	0.037523
GO:0097435	0.037523
GO:0042592	0.037523
GO:0071495	0.037523
GO:0065008	0.037523
GO:0044237	0.037523
GO:0007268	0.037523
GO:0098660	0.0382816
GO:0099537	0.0382816
GO:0060255	0.0382816
GO:0002262	0.0382816
GO:0035886	0.0382816
GO:0044260	0.038935
GO:0048856	0.0389772
GO:2000880	0.0402101
GO:2000878	0.0402101
GO:1905459	0.0402101
GO:1905288	0.0402101
GO:1905064	0.0402101
GO:0035502	0.0402101
GO:0035303	0.0402101
GO:0090088	0.0402101
GO:0043170	0.0402101
GO:0043271	0.0402101
GO:2001148	0.0402101
GO:0051173	0.0402101
GO:0090089	0.0402101
GO:2001150	0.0402101
GO:0099536	0.0434627
GO:0032006	0.0436637
GO:0030218	0.0498796
GO:0006368	0.0498796
GO:0044085	0.0498796
