## Supplemental Table 8 for "Differential regulation of gene expression pathways with dexamethasone and ACTH after early life seizures"

### Sheet: Table 3-1
term_name	evc_p_value
positive regulation of biological process	2.69471e-14
developmental process	9.06667e-14
positive regulation of cellular process	5.91947e-13
anatomical structure development	2.26677e-12
regulation of primary metabolic process	1.21619e-10
regulation of cellular metabolic process	1.21619e-10
localization	2.21513e-10
organelle organization	2.51047e-10
multicellular organism development	4.33927e-10
regulation of nitrogen compound metabolic process	5.61131e-10
positive regulation of metabolic process	1.25811e-09
establishment of localization	3.28357e-09
cell differentiation	4.88624e-09
regulation of metabolic process	5.27969e-09
cellular protein modification process	5.27969e-09
protein modification process	5.27969e-09
system development	5.85669e-09
macromolecule modification	6.3214e-09
cellular developmental process	8.22421e-09
transport	1.20691e-08
intracellular signal transduction	1.59774e-08
cellular macromolecule metabolic process	1.82591e-08
regulation of macromolecule metabolic process	2.30797e-08
organonitrogen compound metabolic process	2.75835e-08
positive regulation of macromolecule metabolic process	2.81234e-08
regulation of protein metabolic process	2.86854e-08
negative regulation of cellular process	4.05066e-08
regulation of cell communication	4.09206e-08
regulation of signaling	5.68999e-08
regulation of synaptic plasticity	5.88096e-08
positive regulation of cellular metabolic process	5.88096e-08
cellular protein metabolic process	5.88096e-08
biological regulation	8.36335e-08
regulation of biological quality	9.46459e-08
protein metabolic process	1.75132e-07
cell development	2.0958e-07
regulation of cellular protein metabolic process	2.24593e-07
regulation of localization	2.24593e-07
cell-cell signaling	2.91154e-07
cellular response to chemical stimulus	3.15478e-07
negative regulation of biological process	4.83425e-07
cellular localization	4.83425e-07
positive regulation of nitrogen compound metabolic process	5.0903e-07
nervous system development	8.14309e-07
macromolecule localization	1.10806e-06
establishment of localization in cell	1.96064e-06
positive regulation of signaling	2.02014e-06
positive regulation of cell communication	2.58191e-06
regulation of transport	3.19538e-06
regulation of response to stimulus	3.53235e-06
response to organic substance	4.3768e-06
phosphate-containing compound metabolic process	4.77711e-06
phosphorus metabolic process	4.89917e-06
trans-synaptic signaling	5.83203e-06
anterograde trans-synaptic signaling	8.53321e-06
chemical synaptic transmission	8.53321e-06
regulation of organelle organization	1.49401e-05
organic substance transport	1.49632e-05
regulation of cellular process	1.63547e-05
regulation of signal transduction	1.65774e-05
regulation of molecular function	2.0285e-05
synaptic signaling	2.26473e-05
cellular component organization or biogenesis	2.92337e-05
protein phosphorylation	3.27751e-05
regulation of protein modification process	3.73275e-05
cellular macromolecule localization	4.28322e-05
regulation of biosynthetic process	4.82984e-05
heterocycle biosynthetic process	5.09687e-05
cellular protein localization	5.42487e-05
cellular response to organic substance	5.57684e-05
regulation of macromolecule biosynthetic process	6.28797e-05
cellular component organization	6.66032e-05
regulation of cellular component organization	7.55221e-05
regulation of nucleobase-containing compound metabolic process	7.62146e-05
aromatic compound biosynthetic process	8.22481e-05
organic cyclic compound biosynthetic process	8.22481e-05
organic substance biosynthetic process	8.65971e-05
animal organ development	8.65971e-05
modulation of chemical synaptic transmission	8.65971e-05
regulation of trans-synaptic signaling	9.00258e-05
positive regulation of signal transduction	9.90536e-05
positive regulation of response to stimulus	9.97483e-05
regulation of biological process	9.97483e-05
response to endogenous stimulus	0.000117984
cell death	0.000119697
phosphorylation	0.000119697
supramolecular fiber organization	0.000138985
biosynthetic process	0.000149882
response to organonitrogen compound	0.000159103
response to oxygen-containing compound	0.000167076
cellular response to endogenous stimulus	0.000173242
regulation of cellular biosynthetic process	0.000177356
negative regulation of nitrogen compound metabolic process	0.000191471
nucleobase-containing compound biosynthetic process	0.000191471
cation transport	0.000197367
regulation of RNA metabolic process	0.000197367
programmed cell death	0.000207475
organelle localization	0.000210953
protein localization	0.0002162
regulation of phosphate metabolic process	0.000227021
regulation of phosphorus metabolic process	0.000232417
plasma membrane bounded cell projection organization	0.000232715
homeostatic process	0.00026853
inorganic ion transmembrane transport	0.000269955
cellular catabolic process	0.000302332
cell projection organization	0.0003175
localization within membrane	0.000337808
cellular biosynthetic process	0.000354252
neurogenesis	0.000358202
regulation of ion transport	0.00039752
metal ion transport	0.00039752
cellular response to stress	0.000398233
intracellular transport	0.000398547
multicellular organismal process	0.000491808
positive regulation of protein metabolic process	0.000539867
response to nitrogen compound	0.000543266
vesicle organization	0.000543266
cell surface receptor signaling pathway	0.00063607
calcium ion transmembrane transport	0.000641069
positive regulation of transport	0.00064652
regulation of intracellular signal transduction	0.000658276
generation of neurons	0.000694454
regulation of cell death	0.000771877
regulation of cell development	0.00081984
protein localization to membrane	0.000820622
ion transport	0.000867675
regulation of gene expression	0.000901032
positive regulation of molecular function	0.000938729
calcium ion transport	0.00095201
catabolic process	0.000955076
organic hydroxy compound transport	0.000955076
macromolecule biosynthetic process	0.00100741
apoptotic process	0.00102569
inorganic cation transmembrane transport	0.00124479
regulation of phosphorylation	0.00127322
cellular response to oxygen-containing compound	0.00131391
anatomical structure morphogenesis	0.0014382
nitrogen compound transport	0.00147894
negative regulation of cellular metabolic process	0.00159539
regulation of exocytosis	0.00161383
regulation of protein phosphorylation	0.00163928
vesicle-mediated transport	0.00185165
DNA repair	0.00186956
cellular response to organonitrogen compound	0.00187249
response to stimulus	0.00187249
cellular nitrogen compound biosynthetic process	0.00200824
regulation of vesicle-mediated transport	0.00209852
movement of cell or subcellular component	0.00211606
negative regulation of smoothened signaling pathway	0.00214683
regulation of programmed cell death	0.00231814
regulation of neurogenesis	0.00231908
positive regulation of nucleobase-containing compound metabolic process	0.00243806
negative regulation of binding	0.00250547
regulation of nucleic acid-templated transcription	0.00252822
regulation of supramolecular fiber organization	0.00262306
cation transmembrane transport	0.00264194
regulation of RNA biosynthetic process	0.00267341
regulation of catalytic activity	0.00269921
cell surface receptor signaling pathway involved in cell-cell signaling	0.00270475
cellular response to nitrogen compound	0.00291442
regulation of cytoskeleton organization	0.00307721
establishment of protein localization	0.00308494
positive regulation of cellular protein metabolic process	0.00308494
establishment of organelle localization	0.00310172
exocytosis	0.00318186
regulation of transcription, DNA-templated	0.00323043
vesicle docking	0.00323043
RNA biosynthetic process	0.00325593
negative regulation of cellular component organization	0.00325593
positive regulation of organelle organization	0.00334945
salivary gland cavitation	0.00335604
tube lumen cavitation	0.00335604
nucleic acid-templated transcription	0.00357734
regulation of apoptotic process	0.00376879
response to stress	0.00377039
regulation of cell differentiation	0.00378373
cytoskeleton organization	0.00394293
regulation of transmembrane transport	0.00398733
regulation of TOR signaling	0.00408358
central nervous system development	0.00408358
locomotion	0.00443252
transcription, DNA-templated	0.00463627
export from cell	0.00463627
learning or memory	0.00495914
positive regulation of biosynthetic process	0.00500353
regulation of developmental process	0.00521873
protein transport	0.00526986
regulation of cellular component biogenesis	0.00535314
regulation of secretion by cell	0.00545269
negative regulation of molecular function	0.00545269
myeloid cell homeostasis	0.00596811
ion transmembrane transport	0.0060171
transmembrane transport	0.0061207
MAPK cascade	0.00616765
chromosome organization	0.00663041
cell population proliferation	0.00715363
cell junction organization	0.00729527
membrane docking	0.00745548
regulation of MAPK cascade	0.00745548
negative regulation of protein binding	0.00750015
secretion by cell	0.00775794
positive regulation of macromolecule biosynthetic process	0.00775794
cell activation	0.00775794
cell morphogenesis	0.00779097
regulation of postsynaptic membrane potential	0.00784453
positive regulation of cell development	0.00784453
neuron projection development	0.00808183
regulation of binding	0.00836521
TOR signaling	0.00852811
actin filament bundle assembly	0.00852811
organelle localization by membrane tethering	0.0085706
aldehyde catabolic process	0.00872575
regulation of mitophagy	0.00872575
long-term synaptic potentiation	0.00872575
negative regulation of cell communication	0.00872575
proteasomal protein catabolic process	0.0092237
positive regulation of cellular biosynthetic process	0.0092237
neurotransmitter transport	0.00925043
cellular component morphogenesis	0.00927666
actin filament bundle organization	0.00948116
response to organic cyclic compound	0.00948116
tissue development	0.00948116
regulation of actin filament-based process	0.0105778
regulation of transferase activity	0.0105778
mast cell degranulation	0.0107288
microglial cell proliferation	0.0110136
regulation of actin filament organization	0.0112608
positive regulation of protein catabolic process	0.0116025
regulation of nervous system development	0.0118068
regulation of protein-containing complex assembly	0.0118703
negative regulation of macromolecule biosynthetic process	0.0118703
protein localization to cell periphery	0.0119342
cognition	0.0120081
positive regulation of cytoskeleton organization	0.0120081
negative regulation of gliogenesis	0.0120081
positive regulation of TOR signaling	0.0120081
fibroblast activation	0.0120081
actin filament-based process	0.0120081
circadian regulation of gene expression	0.0128056
positive regulation of phosphate metabolic process	0.0128056
negative regulation of signaling	0.0128056
positive regulation of cell differentiation	0.0128056
negative regulation of nucleobase-containing compound metabolic process	0.0128056
positive regulation of phosphorus metabolic process	0.0128056
actin cytoskeleton reorganization	0.0129856
regulation of actin cytoskeleton organization	0.0132634
regulated exocytosis	0.0132634
actin filament organization	0.0134869
mast cell mediated immunity	0.0134869
mast cell activation involved in immune response	0.0134869
cell motility	0.0135211
localization of cell	0.0135211
cellular response to stimulus	0.0135211
cellular response to DNA damage stimulus	0.0135512
dendrite development	0.0135622
regulation of ion transmembrane transport	0.0137607
negative regulation of organelle organization	0.0139377
negative regulation of neurogenesis	0.0140213
actin cytoskeleton organization	0.0140213
regulation of kinase activity	0.0140664
secretion	0.0141605
positive regulation of Wnt signaling pathway	0.0142899
regulation of protein catabolic process	0.0144567
regulation of transcription by RNA polymerase II	0.0144567
regulation of modification of synaptic structure	0.0149947
negative regulation of protein metabolic process	0.0149947
cellular response to peptide	0.0149947
cellular component maintenance	0.0149947
negative regulation of catecholamine secretion	0.0149947
positive regulation of transcription by RNA polymerase II	0.015157
regulation of protein binding	0.0151602
neuron differentiation	0.0152514
regulation of epithelial cell proliferation involved in lung morphogenesis	0.0157772
divalent inorganic cation homeostasis	0.0159553
peptidyl-amino acid modification	0.0159553
regulation of neuronal synaptic plasticity	0.0160264
response to toxic substance	0.01604
vesicle docking involved in exocytosis	0.0160471
positive regulation of lipid kinase activity	0.0160471
lipid localization	0.0161041
regulation of membrane potential	0.0162279
negative regulation of nervous system development	0.0162641
process utilizing autophagic mechanism	0.016593
autophagy	0.016593
positive regulation of RNA metabolic process	0.0170418
small GTPase mediated signal transduction	0.0172158
regulation of secretion	0.0172431
regulation of proteolysis involved in cellular protein catabolic process	0.0173199
negative regulation of synaptic transmission	0.0175921
centrosome duplication	0.0175921
positive regulation of ion transport	0.0175921
synapse organization	0.0175921
negative regulation of macromolecule metabolic process	0.0175921
positive regulation of supramolecular fiber organization	0.0178402
regulation of cation channel activity	0.0180536
cell morphogenesis involved in differentiation	0.0180536
regulation of transcription elongation from RNA polymerase II promoter	0.0184288
negative regulation of glial cell differentiation	0.0184288
positive regulation of protein modification process	0.018939
positive regulation of canonical Wnt signaling pathway	0.0191236
signal release	0.0192776
positive regulation of developmental process	0.0192776
signal release from synapse	0.0203623
neurotransmitter secretion	0.0203623
brain development	0.0203811
regulation of cellular protein catabolic process	0.0206895
chromatin organization	0.0207321
negative regulation of RNA metabolic process	0.0210329
regulation of cellular localization	0.021548
negative regulation of cell death	0.0215912
regulation of gliogenesis	0.0220472
regulation of modification of postsynaptic structure	0.02205
hepatic stellate cell activation	0.02205
intracellular protein transport	0.0224569
mitochondrion organization	0.0224569
positive regulation of transcription, DNA-templated	0.0226608
positive regulation of nucleic acid-templated transcription	0.0226608
transcription by RNA polymerase II	0.0231909
gliogenesis	0.0232906
cellular aldehyde metabolic process	0.0232906
positive regulation of RNA biosynthetic process	0.0233289
positive regulation of neurogenesis	0.0233289
epithelial cell-cell adhesion	0.0235805
negative regulation of programmed cell death	0.0235805
lipid transport	0.0235805
learning	0.0235805
membrane organization	0.0235805
protein dephosphorylation	0.0236533
regulation of autophagy of mitochondrion	0.0237939
negative regulation of synaptic vesicle exocytosis	0.0240748
organic substance catabolic process	0.0243837
modulation of excitatory postsynaptic potential	0.0255448
negative regulation of cation channel activity	0.0255448
cell junction maintenance	0.0255448
regulation of centrosome duplication	0.0255448
regulation of cell population proliferation	0.0255625
plasma membrane bounded cell projection morphogenesis	0.0265146
positive regulation of intracellular signal transduction	0.0267971
regulation of regulated secretory pathway	0.026826
negative regulation of protein modification process	0.0270334
neuron projection morphogenesis	0.0273772
leukocyte activation	0.0279342
regulation of voltage-gated calcium channel activity	0.0281571
regulation of proteasomal protein catabolic process	0.0282711
actomyosin structure organization	0.0285155
regulation of Wnt signaling pathway	0.0285311
cell projection morphogenesis	0.0293989
positive regulation of glial cell migration	0.0296242
positive regulation of autophagy of mitochondrion	0.0296242
regulation of chloride transport	0.0296242
macromolecule catabolic process	0.0296242
macrophage proliferation	0.0296242
head development	0.0300012
neuron development	0.0300012
carbohydrate derivative biosynthetic process	0.0300012
negative regulation of protein-containing complex assembly	0.0300419
mast cell activation	0.0300419
cellular divalent inorganic cation homeostasis	0.030606
cell migration	0.030606
myeloid cell activation involved in immune response	0.0316513
organelle assembly	0.0329594
regulation of nervous system process	0.0333819
regulation of multicellular organismal process	0.0333819
proteolysis involved in cellular protein catabolic process	0.0334931
cellular homeostasis	0.0335
regulation of calcium ion transmembrane transporter activity	0.0342588
cellular response to peptide hormone stimulus	0.0343265
dephosphorylation	0.0346054
negative regulation of response to stimulus	0.0352161
negative regulation of cellular protein metabolic process	0.035489
cellular protein catabolic process	0.035489
regulation of cell cycle process	0.0356509
chemical synaptic transmission, postsynaptic	0.0356509
erythrocyte homeostasis	0.0356509
regulation of microtubule-based process	0.0356509
negative regulation of biosynthetic process	0.0360636
regulation of dephosphorylation	0.0360636
cellular response to hormone stimulus	0.0364338
regulation of glial cell differentiation	0.036437
protein catabolic process	0.036437
positive regulation of catabolic process	0.036437
negative regulation of transport	0.0370939
positive regulation of cellular component organization	0.0370939
cell projection assembly	0.0371646
organonitrogen compound catabolic process	0.03743
regulation of canonical Wnt signaling pathway	0.0375522
chemotaxis	0.0375936
positive regulation of excitatory postsynaptic potential	0.0378738
negative regulation of transcription elongation from RNA polymerase II promoter	0.0381731
negative regulation of neurotransmitter secretion	0.0381731
positive regulation of calcium ion-dependent exocytosis	0.0381731
epithelial cell proliferation involved in lung morphogenesis	0.0381731
cell-cell signaling by wnt	0.0381731
cellular metabolic process	0.0381731
ethanol catabolic process	0.0385433
negative regulation of cellular biosynthetic process	0.0385433
regulation of DNA-templated transcription, elongation	0.0385433
regulation of centrosome cycle	0.0385433
regulation of actin filament bundle assembly	0.0394246
microtubule organizing center organization	0.0394246
erythrocyte differentiation	0.0394246
negative regulation of ion transport	0.04114
negative regulation of endoribonuclease activity	0.0413222
stress fiber assembly	0.0413222
glial cell differentiation	0.0413222
regulation of dipeptide transmembrane transport	0.0413222
taxis	0.0413222
positive regulation of phosphorylation	0.0413222
positive regulation of dipeptide transmembrane transport	0.0413222
positive regulation of proteasomal protein catabolic process	0.0413222
negative regulation of ribonuclease activity	0.0413222
interleukin-11-mediated signaling pathway	0.0413222
plasma membrane bounded cell projection assembly	0.0413222
positive regulation of MAPK cascade	0.0413222
contractile actin filament bundle assembly	0.0413222
organelle disassembly	0.0413222
positive regulation of dipeptide transport	0.0413222
rhythmic process	0.0413222
regulation of oligopeptide transport	0.0413222
regulation of dipeptide transport	0.0413222
positive regulation of oligopeptide transport	0.0413222
cation homeostasis	0.0413222
positive regulation of mismatch repair	0.0413222
negative regulation of miRNA transcription	0.0413222
positive regulation of cell death	0.0413222
ion homeostasis	0.0413793
cellular response to lipoprotein particle stimulus	0.0413793
modification of synaptic structure	0.0413793
negative regulation of apoptotic process	0.0413793
cytosolic transport	0.0413793
negative regulation of cell development	0.042166
response to abiotic stimulus	0.0423652
positive regulation of calcium ion transmembrane transport	0.0423652
regulation of protein dephosphorylation	0.0423652
negative regulation of metabolic process	0.0423652
cell part morphogenesis	0.0423652
regulation of neurotransmitter levels	0.0423652
exocytic process	0.0423652
monoamine transport	0.0423652
myeloid leukocyte activation	0.0423652
regulation of calcium ion transmembrane transport	0.0430401
calcium ion homeostasis	0.0434966
regulation of catabolic process	0.0434966
positive regulation of catalytic activity	0.043663
stress-activated MAPK cascade	0.0438946
macroautophagy	0.0438946
response to hormone	0.0446875
centrosome cycle	0.0448626
negative regulation of signal transduction	0.0449355
immune system development	0.045618
cellular calcium ion homeostasis	0.0458949
negative regulation of DNA-templated transcription, elongation	0.0460153
negative regulation of neurotransmitter transport	0.0460153
actin crosslink formation	0.0460153
regulation of metal ion transport	0.0461161
regulation of cellular macromolecule biosynthetic process	0.0470972
G2/M transition of mitotic cell cycle	0.0470972
excitatory postsynaptic potential	0.0470972
positive regulation of calcium ion transmembrane transporter activity	0.0470972
response to chemical	0.0470972
regulation of lipid localization	0.0471047
positive regulation of synaptic transmission	0.0473571
microtubule-based process	0.0473571
cellular macromolecule catabolic process	0.0473571
canonical Wnt signaling pathway	0.0480834
inorganic ion homeostasis	0.0487304
vacuolar localization	0.0487304
lysosome localization	0.0487304
