## Supplemental Table 9 for "Differential regulation of gene expression pathways with dexamethasone and ACTH after early life seizures"

### Sheet: Table 4-1
term_id	eva_p_value
GO:0097435	3.51677e-05
GO:0043269	0.000113128
GO:0006812	0.000280429
GO:0006816	0.000560367
GO:0022610	0.000562918
GO:0007155	0.000629591
GO:0072507	0.000835389
GO:0035725	0.00119136
GO:0009888	0.00128688
GO:0055074	0.0013189
GO:0051056	0.00149048
GO:0072503	0.00156093
GO:0051259	0.0015735
GO:1903008	0.00169178
GO:0050801	0.0019921
GO:0030001	0.00217436
GO:0006874	0.00227127
GO:0030003	0.0026253
GO:0018057	0.00270992
GO:0034765	0.00289431
GO:0098771	0.0032209
GO:0034762	0.00365236
GO:0055080	0.00365935
GO:0051239	0.00396485
GO:0016477	0.00510812
GO:0060401	0.00513588
GO:0043087	0.00513588
GO:2000113	0.00529555
GO:0046578	0.0055259
GO:0030097	0.0056832
GO:0120031	0.00595472
GO:0051049	0.0061057
GO:0010626	0.00617737
GO:0051480	0.00630931
GO:0098655	0.00659118
GO:0009124	0.00767138
GO:2001257	0.00767138
GO:0033673	0.00825924
GO:0030031	0.00899855
GO:0051220	0.00908319
GO:0014009	0.00914542
GO:0007265	0.00979805
GO:0031589	0.0108522
GO:0055065	0.0108522
GO:0006875	0.0108522
GO:0034243	0.0112875
GO:1905461	0.011825
GO:0034244	0.0119969
GO:0061635	0.0119969
GO:0006814	0.0124114
GO:0009127	0.0124114
GO:0002520	0.0135083
GO:0015850	0.0135083
GO:0072359	0.0136112
GO:0009123	0.0140406
GO:0055085	0.0144957
GO:0030029	0.0145482
GO:0048870	0.0147946
GO:0051674	0.0147946
GO:0009416	0.0149913
GO:0032012	0.0150128
GO:0032011	0.0150128
GO:0010959	0.0152437
GO:0043270	0.0153533
GO:0032785	0.0161605
GO:0006357	0.0164585
GO:0007204	0.0187702
GO:0010624	0.0188651
GO:0048534	0.0190067
GO:0006366	0.0192809
GO:0009126	0.0193191
GO:0051596	0.0213765
GO:0098662	0.0213765
GO:0061727	0.0213765
GO:0086073	0.0213765
GO:1905063	0.0215802
GO:0051260	0.0215802
GO:0043508	0.0215802
GO:0006928	0.0215802
GO:0098734	0.0215802
GO:0051348	0.0239221
GO:0032411	0.0241542
GO:0010563	0.0248388
GO:0060271	0.0248388
GO:0045936	0.0248388
GO:0022604	0.0248388
GO:0010506	0.0261472
GO:0044782	0.0267532
GO:0055082	0.0267532
GO:0075509	0.0278558
GO:0035329	0.0278558
GO:0040011	0.0280021
GO:0060253	0.0281883
GO:0035024	0.0282789
GO:0000904	0.0285377
GO:0030036	0.029629
GO:1904062	0.0316639
GO:0032414	0.0319712
GO:0031400	0.0319712
GO:0035886	0.0344512
GO:0009168	0.0344512
GO:0032412	0.0353285
GO:0099601	0.0363374
GO:0090630	0.0382438
GO:0051336	0.0388747
GO:0002934	0.0388747
GO:1905459	0.0388747
GO:1905288	0.0388747
GO:0014010	0.0388747
GO:2000298	0.0392845
GO:0099179	0.0392845
GO:0097553	0.0392845
GO:1904844	0.0392845
GO:0035934	0.0392845
GO:0086042	0.0392845
GO:1901135	0.0397179
GO:0090335	0.0400525
GO:0042326	0.0418372
GO:0051924	0.0424009
GO:0060429	0.0424009
GO:0030099	0.0424009
GO:0030155	0.0438859
GO:0021543	0.0440562
GO:0010811	0.0440837
GO:0060402	0.0441747
GO:0046329	0.0442137
GO:1903146	0.0475055
GO:0019637	0.0491944
