## Supplemental Table 10 for "Differential regulation of gene expression pathways with dexamethasone and ACTH after early life seizures"

### Sheet: Table 4-2
term_id	evd_p_value
GO:0006259	1.74366e-05
GO:0051726	2.35539e-05
GO:0046907	4.01981e-05
GO:0043085	0.000122871
GO:0045937	0.000126941
GO:0010562	0.000126941
GO:0032270	0.000155426
GO:0042327	0.000155426
GO:0051247	0.000198068
GO:0045184	0.00022022
GO:0071897	0.000324133
GO:0006915	0.000483323
GO:0010564	0.00048521
GO:0009968	0.000534727
GO:0012501	0.000551896
GO:0015031	0.000600255
GO:0045934	0.000624695
GO:0071705	0.000624999
GO:0007169	0.000656037
GO:0001934	0.000668634
GO:0032446	0.000912362
GO:0006457	0.000950603
GO:0018105	0.00107372
GO:0031401	0.00107372
GO:0016192	0.00110794
GO:0018209	0.00111228
GO:0033674	0.00126295
GO:0140694	0.00126871
GO:0033002	0.00143785
GO:0051092	0.00167065
GO:0043393	0.00188586
GO:0051347	0.00189334
GO:0008219	0.00203175
GO:0051091	0.00216335
GO:0045859	0.00231126
GO:0009967	0.00272509
GO:2000112	0.00285603
GO:0007099	0.00288027
GO:1902115	0.00288027
GO:1902117	0.00309034
GO:0097191	0.00354658
GO:0030182	0.0036478
GO:0051253	0.00414987
GO:0098534	0.00422885
GO:0000165	0.00470796
GO:0007017	0.00498914
GO:0006278	0.00556346
GO:0008283	0.00616269
GO:0051298	0.00616269
GO:0070647	0.00623078
GO:0050890	0.00724659
GO:1903829	0.00744609
GO:0008333	0.0074897
GO:0044770	0.00815579
GO:0060249	0.00839142
GO:0016567	0.0084897
GO:2001234	0.0092698
GO:2000116	0.00929754
GO:1902533	0.00929754
GO:0018205	0.00950535
GO:0042981	0.00977729
GO:0043113	0.00978768
GO:0033365	0.0102833
GO:0033234	0.0105606
GO:0044772	0.0110256
GO:2001236	0.0110589
GO:0007004	0.0110673
GO:0090068	0.0110673
GO:0051640	0.0113939
GO:0007005	0.0122192
GO:0001701	0.0122192
GO:0044703	0.0123864
GO:0031346	0.0124949
GO:0043067	0.0126006
GO:0007167	0.0126358
GO:0045860	0.0128582
GO:0048584	0.0132265
GO:0150146	0.0142628
GO:0044085	0.0147245
GO:0060292	0.0148206
GO:0043410	0.0149581
GO:0044843	0.0158672
GO:0007611	0.016491
GO:0033044	0.0168562
GO:0043408	0.0171578
GO:0001505	0.017421
GO:0000082	0.0192985
GO:0050808	0.0192985
GO:0051098	0.0201013
GO:0009896	0.0201013
GO:0043154	0.0202425
GO:0097190	0.0205624
GO:0022603	0.0208025
GO:2001237	0.0211336
GO:0048284	0.02116
GO:0048666	0.0219162
GO:0006836	0.0222449
GO:0007420	0.0222453
GO:0008625	0.0224811
GO:0000723	0.0230946
GO:0043281	0.0237551
GO:0099003	0.0246619
GO:0043506	0.024887
GO:1904951	0.024887
GO:1902041	0.024887
GO:0006950	0.025275
GO:0061061	0.0262867
GO:0032200	0.0266983
GO:0018401	0.0268765
GO:0048660	0.0268765
GO:0071495	0.0268765
GO:2000278	0.0268765
GO:0032989	0.0268765
GO:0051090	0.0275526
GO:0016925	0.0278536
GO:2000117	0.0283703
GO:0032886	0.0291317
GO:0051953	0.0291317
GO:0043254	0.0291317
GO:0034504	0.0291317
GO:2001252	0.0292738
GO:0051603	0.0300576
GO:2001233	0.0307315
GO:0007276	0.0310857
GO:0032990	0.0310857
GO:0010638	0.0315882
GO:0120035	0.0322896
GO:0099504	0.0322896
GO:0045862	0.0322896
GO:1901700	0.0327418
GO:0031344	0.0337139
GO:0043069	0.0337204
GO:0007098	0.0341563
GO:0031331	0.0344633
GO:0070918	0.0345549
GO:0031050	0.0345549
GO:0051938	0.0346097
GO:0099171	0.0346097
GO:0051962	0.0348403
GO:0048659	0.0350943
GO:0010833	0.0354514
GO:0048812	0.0354976
GO:0120039	0.0360043
GO:0044257	0.0361236
GO:0007283	0.0363462
GO:0019919	0.0380742
GO:0034975	0.0380742
GO:0010941	0.0394247
GO:0021696	0.0400441
GO:0048858	0.0402252
GO:0032465	0.0405882
GO:0006511	0.0412866
GO:0008284	0.0412866
GO:0000910	0.0415643
GO:0043066	0.0415643
GO:0032204	0.0422766
GO:0021587	0.0426567
GO:0048232	0.0426567
GO:1905114	0.0431248
GO:0098657	0.0439077
GO:0006835	0.0439077
GO:0070050	0.0443476
GO:0032501	0.0443476
GO:0071900	0.0450037
GO:1901652	0.0456398
GO:0021537	0.0456398
GO:0050805	0.0456398
GO:0051052	0.0472377
GO:0007417	0.048149
GO:0051302	0.0490622
